# Nectar non-protein amino acids (NPAAs) do not change nectar palatability but enhance learning and memory in honey bees

**DOI:** 10.1101/2020.12.04.407734

**Authors:** Daniele Carlesso, Stefania Smargiassi, Elisa Pasquini, Giacomo Bertelli, David Baracchi

**Author notes:** **Correspondence to** David Baracchi.

## Abstract

Floral nectar is a pivotal element of the intimate relationship between plants and pollinators and its chemical composition is likely to have been shaped by strong selective pressures. Nectars are composed of a plethora of nutritionally valuable compounds but also hundreds of secondary metabolites (SMs) whose ecological role is still not completely understood. Here we performed a set of behavioural experiments to study whether five ubiquitous nectar non-protein amino acids (NPAAs: β-alanine, GABA, citrulline, ornithine and taurine) interact with gustation, feeding preference, and learning and memory in the pollinator *Apis mellifera*. We showed that harnessed foragers were unable to discriminate NPAAs from water when only accessing antennal chemo-tactile information and that freely moving bees did not exhibit innate feeding preferences for NPAA-laced sucrose solutions. Also, dietary consumption of NPAAs did not alter food consumption or longevity in caged bees over 10 days. Taken together our data suggest that ecologically relevant concentrations of NPAAs did not alter nectar palatability to bees. Olfactory conditioning assays showed that honey bees were more likely to learn a scent when it signalled a sucrose reward containing either β-alanine or GABA, and that GABA also enhanced specific memory retention. Conversely, when ingested two hours prior to conditioning, GABA, β-alanine, and taurine weakened bees’ acquisition performances but not specific memory retention, which was enhanced in the case of β-alanine and taurine. Neither citrulline nor ornithine affected learning and memory. Our study suggests that NPAAs in nectars may represent a cooperative strategy adopted by plants to attract beneficial pollinators, while simultaneously enhancing pollen transfer among conspecific flowers. Future work should validate these results in more ecological scenarios and extend the study to as many nectar SMs as possible, alone and in combination, as well as to other species of pollinators.
