## Supplementary material for "Nectar non-protein amino acids (NPAAs) do not change nectar palatability but enhance learning and memory in honey bees": Dataset 1

### Sheet: Sheet1
ID	NPAA	CS+1	CS+2	CS+3	CS+4	CS+5	CS-1	CS-2	CS-3	CS-4	CS-5	CS+
1	GABA	0	0	0	0	0	0	0	0	1	0	aa
2	GABA	0	0	1	1	0	0	0	1	0	0	aa
3	GABA	0	1	1	0	0	0	0	0	1	0	aa
4	GABA	0	0	0	1	0	1	0	0	1	1	aa
5	GABA	0	1	1	1	1	0	1	1	1	1	aa
6	GABA	0	1	1	1	1	1	1	1	1	1	aa
7	GABA	0	0	0	0	0	0	0	0	1	0	aa
8	GABA	0	1	1	1	1	0	1	1	1	1	aa
9	GABA	0	1	0	1	1	0	1	1	1	0	aa
10	GABA	0	0	0	0	1	0	1	0	1	1	aa
11	GABA	0	0	0	0	0	0	0	0	0	0	aa
12	GABA	0	1	1	1	1	1	1	1	1	1	aa
13	GABA	0	1	0	0	0	0	0	0	0	0	aa
14	GABA	0	0	0	0	0	0	0	0	0	0	aa
15	GABA	0	0	0	0	0	0	1	1	0	0	aa
16	GABA	0	1	0	0	0	1	1	1	0	0	aa
17	GABA	0	1	0	1	0	1	0	1	1	0	aa
18	GABA	0	0	0	0	0	0	0	0	1	1	aa
19	GABA	0	0	0	0	1	0	0	0	1	0	aa
20	GABA	0	0	0	1	0	1	0	0	0	1	aa
21	GABA	0	1	1	1	1	0	1	1	1	1	aa
22	GABA	0	1	1	0	0	1	1	1	0	0	aa
23	GABA	0	0	1	0	0	0	0	0	0	0	aa
24	GABA	0	0	0	0	0	0	1	0	0	0	aa
25	GABA	0	0	0	0	0	0	0	0	0	0	aa
26	GABA	0	1	0	1	1	0	1	0	1	0	aa
27	GABA	0	0	0	0	0	1	0	0	1	1	aa
28	GABA	0	0	0	0	0	0	1	0	0	0	aa
29	GABA	0	0	0	1	0	0	0	0	1	0	aa
30	GABA	0	0	0	1	1	1	0	0	0	0	aa
31	GABA	0	0	0	1	1	0	0	0	1	0	aa
32	GABA	0	1	1	0	0	0	0	0	0	0	aa
33	GABA	0	0	0	1	0	0	0	0	1	0	aa
34	GABA	0	0	0	0	0	0	0	0	0	0	aa
35	GABA	0	0	0	0	0	0	0	0	0	0	aa
36	GABA	0	0	0	1	0	0	0	0	1	0	aa
37	GABA	0	0	0	0	0	0	1	0	0	0	aa
38	GABA	0	0	0	0	0	1	0	0	0	0	aa
39	GABA	0	0	1	1	0	0	0	0	1	0	aa
40	GABA	0	1	1	1	1	1	1	1	1	1	aa
41	GABA	0	0	0	0	1	0	0	0	1	1	aa
42	GABA	0	0	0	0	1	0	0	0	0	0	aa
43	GABA	0	0	0	0	0	0	0	0	0	0	aa
44	GABA	0	0	0	1	1	0	0	0	1	1	aa
45	GABA	0	0	1	1	1	0	0	1	1	1	aa
46	GABA	0	0	1	1	0	0	0	1	1	1	water
47	GABA	0	1	1	1	1	0	0	1	1	1	water
48	GABA	0	1	1	1	1	0	1	1	1	1	water
49	GABA	0	0	0	0	0	0	0	0	1	0	water
50	GABA	0	0	1	1	0	0	0	0	1	1	water
51	GABA	0	0	1	1	1	0	0	1	1	1	water
52	GABA	0	0	1	1	0	0	1	1	1	0	water
53	GABA	0	0	0	0	0	0	0	0	0	1	water
54	GABA	0	0	1	1	0	0	0	0	1	0	water
55	GABA	0	1	1	1	0	0	0	1	0	0	water
56	GABA	0	0	0	0	1	0	1	1	1	1	water
57	GABA	0	0	0	0	1	0	0	0	0	1	water
58	GABA	0	0	0	0	0	0	0	0	0	0	water
59	GABA	0	0	1	1	1	0	0	1	1	1	water
60	GABA	0	1	1	1	1	0	1	1	1	1	water
61	GABA	0	0	1	1	1	0	0	0	1	1	water
62	GABA	0	0	1	1	0	0	0	0	0	0	water
63	GABA	0	1	0	0	1	0	1	1	1	1	water
64	GABA	0	0	1	1	0	0	0	0	1	1	water
65	GABA	0	1	0	0	1	0	1	1	1	1	water
66	GABA	0	0	1	1	0	0	0	0	1	1	water
67	GABA	0	0	1	1	1	0	0	0	1	1	water
68	GABA	0	0	1	1	0	0	0	1	0	0	water
69	GABA	0	1	1	1	0	0	1	1	1	0	water
70	GABA	0	0	0	0	0	0	0	0	0	0	water
71	GABA	0	0	1	1	0	0	0	0	1	0	water
72	GABA	0	0	1	1	0	0	0	1	1	1	water
73	GABA	0	0	0	0	0	0	0	0	1	0	water
74	GABA	0	0	1	1	1	0	0	1	1	1	water
75	GABA	0	1	0	0	0	0	0	0	0	0	water
76	GABA	0	0	0	0	0	0	1	1	0	0	water
77	alanine	0	0	0	0	0	0	0	0	0	0	aa
78	alanine	0	0	0	1	1	0	0	0	1	1	aa
79	alanine	0	0	0	1	1	0	0	0	1	1	aa
80	alanine	0	0	1	0	0	0	0	0	0	0	aa
81	alanine	0	0	0	0	0	0	0	0	0	1	aa
82	alanine	0	0	0	0	0	0	0	1	0	0	aa
83	alanine	0	1	0	0	0	1	0	0	0	0	aa
84	alanine	0	1	1	1	1	1	0	1	1	1	aa
85	alanine	0	1	1	1	0	0	1	1	1	1	aa
86	alanine	0	0	1	1	0	0	0	1	1	1	aa
87	alanine	0	0	0	0	0	0	0	0	0	0	aa
88	alanine	0	0	0	0	0	1	0	0	1	1	aa
89	alanine	0	1	0	1	0	0	1	1	0	1	aa
90	alanine	0	0	0	1	1	0	0	1	1	1	aa
91	alanine	0	0	0	1	0	0	0	0	0	1	aa
92	alanine	0	0	1	0	1	0	0	1	0	0	aa
93	alanine	0	1	0	0	1	0	0	0	1	0	aa
94	alanine	0	0	0	0	0	1	0	0	0	0	aa
95	alanine	0	0	0	1	1	0	1	0	0	1	aa
96	alanine	0	0	0	1	0	0	0	0	1	0	aa
97	alanine	0	1	1	1	1	1	1	1	1	1	aa
98	alanine	0	1	1	1	0	0	0	1	1	0	aa
99	alanine	0	0	0	0	0	0	0	0	0	0	aa
100	alanine	0	0	0	0	0	0	0	0	0	0	aa
101	alanine	0	0	0	1	0	1	1	0	0	0	aa
102	alanine	0	0	1	1	1	1	1	1	1	1	aa
103	alanine	0	1	1	1	1	0	1	0	1	1	aa
104	alanine	0	0	0	0	0	0	0	0	0	0	aa
105	alanine	0	0	0	0	0	0	0	0	0	1	aa
106	alanine	0	0	1	1	1	0	0	1	1	1	aa
107	alanine	0	0	0	1	0	0	0	0	1	0	aa
108	alanine	0	0	1	0	0	0	0	0	0	0	aa
109	alanine	0	0	0	0	0	0	0	0	0	0	aa
110	alanine	0	0	0	0	0	0	0	1	0	0	aa
111	alanine	0	0	1	1	1	1	1	1	1	1	aa
112	alanine	0	0	1	1	1	0	0	1	1	1	aa
113	alanine	0	0	0	0	0	1	0	0	0	0	aa
114	alanine	0	1	1	1	1	1	1	0	1	1	aa
115	alanine	0	0	0	1	0	0	0	0	1	0	aa
116	alanine	0	1	1	1	1	0	0	0	1	0	aa
117	alanine	0	0	1	1	1	1	0	0	1	1	aa
118	alanine	0	0	0	0	0	0	0	0	0	0	aa
119	alanine	0	0	0	1	0	0	0	0	0	0	aa
120	alanine	0	1	1	1	1	1	1	1	1	1	aa
121	alanine	0	0	0	0	1	0	0	0	1	1	aa
122	alanine	0	0	1	0	0	0	0	1	1	1	aa
123	alanine	0	0	1	1	0	0	0	0	0	0	aa
124	alanine	0	0	0	1	0	0	0	0	1	1	water
125	alanine	0	1	0	1	1	0	1	1	0	1	water
126	alanine	0	0	0	0	1	0	0	0	1	1	water
127	alanine	0	1	0	1	0	0	0	1	1	1	water
128	alanine	0	1	1	1	1	0	1	1	1	1	water
129	alanine	0	0	0	0	0	0	0	0	0	0	water
130	alanine	0	0	0	1	1	0	0	1	1	1	water
131	alanine	0	0	0	1	1	0	0	0	1	0	water
132	alanine	0	1	0	1	0	0	0	1	0	0	water
133	alanine	0	0	0	0	0	0	0	0	1	0	water
134	alanine	0	0	0	0	1	0	0	0	0	1	water
135	alanine	0	0	1	1	1	0	0	1	1	1	water
136	alanine	0	0	0	0	0	0	0	0	0	0	water
137	alanine	0	0	0	0	0	0	0	0	0	0	water
138	alanine	0	0	1	1	1	0	0	1	1	1	water
139	alanine	0	0	0	1	1	0	1	1	1	0	water
140	alanine	0	0	0	1	0	0	0	1	0	0	water
141	alanine	0	0	0	0	0	0	0	0	1	0	water
142	alanine	0	0	0	1	1	0	0	0	1	1	water
143	alanine	0	1	1	1	1	0	1	1	1	1	water
144	alanine	0	0	0	1	1	0	0	0	1	0	water
145	alanine	0	1	1	1	1	0	1	1	1	1	water
146	alanine	0	1	1	1	0	0	1	1	1	1	water
147	alanine	0	0	0	1	1	0	0	0	1	0	water
148	alanine	0	0	0	1	0	0	0	1	0	0	water
149	alanine	0	0	0	0	0	0	0	0	0	0	water
150	alanine	0	1	1	1	1	0	1	1	1	1	water
151	alanine	0	0	0	0	0	0	0	0	0	0	water
152	alanine	0	0	0	1	1	0	0	0	1	1	water
153	alanine	0	0	0	0	0	0	0	1	0	0	water
154	alanine	0	0	0	1	0	0	0	1	0	1	water
155	alanine	0	0	0	0	0	0	0	0	0	0	water
156	alanine	0	1	1	1	1	0	1	1	1	1	water
157	alanine	0	0	0	0	0	0	0	0	0	0	water
158	ornithine	0	0	0	0	0	0	0	0	0	0	aa
159	ornithine	0	0	0	0	0	0	0	1	0	1	aa
160	ornithine	0	0	0	0	0	0	0	0	0	0	aa
161	ornithine	0	1	0	1	0	1	0	1	1	1	aa
162	ornithine	0	0	0	0	0	0	0	0	1	0	aa
163	ornithine	0	0	0	0	0	0	0	0	0	0	aa
164	ornithine	0	0	0	1	1	0	0	0	1	0	aa
165	ornithine	0	0	0	0	0	0	0	0	0	0	aa
166	ornithine	0	0	0	0	0	1	0	0	0	1	aa
167	ornithine	0	0	0	1	0	0	0	0	0	0	aa
168	ornithine	0	0	0	0	0	0	0	0	0	0	aa
169	ornithine	0	0	0	0	0	0	0	0	0	0	aa
170	ornithine	0	0	0	0	0	0	0	0	0	0	aa
171	ornithine	0	1	1	0	0	1	1	0	0	0	aa
172	ornithine	0	0	0	0	0	0	0	0	0	0	aa
173	ornithine	0	0	0	0	0	0	0	1	0	0	aa
174	ornithine	0	1	1	0	0	1	0	0	1	1	aa
175	ornithine	0	0	0	0	0	0	0	0	1	0	aa
176	ornithine	0	0	0	0	0	0	0	0	0	0	aa
177	ornithine	0	0	0	0	0	0	0	0	0	0	aa
178	ornithine	0	0	1	1	0	0	0	1	1	0	aa
179	ornithine	0	0	1	1	0	1	0	1	1	1	aa
180	ornithine	0	0	1	1	1	1	1	1	0	1	aa
181	ornithine	0	0	0	0	0	0	0	0	0	0	aa
182	ornithine	0	0	0	1	0	1	1	1	1	0	aa
183	ornithine	0	1	0	0	0	0	0	1	0	0	aa
184	ornithine	0	0	0	1	0	0	1	1	1	0	aa
185	ornithine	0	0	0	0	0	0	0	0	0	1	aa
186	ornithine	0	0	0	0	0	0	0	1	0	1	aa
187	ornithine	0	0	1	0	0	0	0	0	0	0	aa
188	ornithine	0	0	0	0	0	0	0	0	0	0	aa
189	ornithine	0	0	0	0	0	0	0	0	1	0	aa
190	ornithine	0	0	0	0	0	0	0	0	0	0	aa
191	ornithine	0	0	0	0	0	0	0	0	0	0	aa
192	ornithine	0	0	0	0	0	1	0	0	0	0	aa
193	ornithine	0	0	0	0	0	0	0	1	1	0	aa
194	ornithine	0	0	0	0	0	0	0	0	0	0	aa
195	ornithine	0	0	0	0	1	0	0	0	1	0	aa
196	ornithine	0	0	0	1	1	0	0	0	1	1	water
197	ornithine	0	1	1	1	1	0	1	1	1	1	water
198	ornithine	0	0	0	0	0	0	0	0	0	0	water
199	ornithine	0	1	1	1	1	0	0	1	1	1	water
200	ornithine	0	0	0	0	0	0	0	0	0	0	water
201	ornithine	0	1	0	1	1	0	0	1	1	1	water
202	ornithine	0	0	1	0	0	0	0	0	0	0	water
203	ornithine	0	0	0	1	0	0	0	0	0	1	water
204	ornithine	0	1	1	1	0	0	1	1	1	0	water
205	ornithine	0	0	0	0	0	0	0	0	0	0	water
206	ornithine	0	0	0	1	0	0	0	0	0	1	water
207	ornithine	0	0	0	0	0	0	0	0	0	0	water
208	ornithine	0	0	1	1	1	0	0	1	1	1	water
209	ornithine	0	0	0	0	0	0	0	0	0	0	water
210	ornithine	0	0	0	1	0	0	0	0	0	1	water
211	ornithine	0	0	0	0	0	0	0	0	0	0	water
212	ornithine	0	0	0	1	1	0	0	0	1	1	water
213	ornithine	0	0	0	0	0	0	0	0	0	0	water
214	ornithine	0	1	1	1	1	0	1	1	1	0	water
215	ornithine	0	1	0	1	1	0	1	0	0	1	water
216	ornithine	0	0	0	1	0	0	0	0	1	0	water
217	ornithine	0	1	1	1	1	0	1	1	1	1	water
218	ornithine	0	0	0	0	0	0	0	0	0	0	water
219	ornithine	0	0	0	0	0	0	0	0	0	0	water
220	ornithine	0	0	0	1	0	0	0	0	0	0	water
221	ornithine	0	0	0	1	0	0	0	0	1	0	water
222	ornithine	0	1	1	1	1	0	1	1	1	1	water
223	ornithine	0	1	1	1	1	0	1	1	1	1	water
224	ornithine	0	0	0	0	0	0	0	0	0	0	water
225	ornithine	0	0	0	0	0	0	0	0	0	0	water
226	ornithine	0	0	0	1	0	0	0	1	1	0	water
227	ornithine	0	0	0	0	0	0	0	0	0	0	water
228	ornithine	0	0	0	0	0	0	0	0	0	0	water
229	ornithine	0	0	1	1	1	0	0	1	0	0	water
230	taurine	0	0	0	0	0	0	0	0	0	0	aa
231	taurine	0	0	0	0	0	0	0	0	0	0	aa
232	taurine	0	0	0	0	0	0	0	0	0	0	aa
233	taurine	0	1	0	1	0	1	0	0	0	0	aa
234	taurine	0	0	0	0	0	0	0	0	0	0	aa
235	taurine	0	0	0	1	0	0	0	0	0	0	aa
236	taurine	0	0	0	0	0	0	0	0	0	0	aa
237	taurine	0	0	0	0	0	0	0	0	0	0	aa
238	taurine	0	0	0	0	0	0	0	0	0	0	aa
239	taurine	0	0	0	0	0	0	0	0	0	0	aa
240	taurine	0	0	0	0	0	0	0	0	0	0	aa
241	taurine	0	0	0	0	0	0	0	0	0	0	aa
242	taurine	0	0	0	0	0	0	0	1	1	0	aa
243	taurine	0	0	0	0	0	0	0	0	0	0	aa
244	taurine	0	0	0	0	0	0	0	0	1	0	aa
245	taurine	0	0	0	0	0	0	0	0	0	0	aa
246	taurine	0	0	0	0	0	0	0	0	0	0	aa
247	taurine	0	0	0	0	0	1	0	0	1	0	aa
248	taurine	0	0	0	0	0	0	0	0	0	0	aa
249	taurine	0	0	0	0	0	0	0	0	0	1	aa
250	taurine	0	0	0	0	0	0	0	0	0	0	aa
251	taurine	0	0	0	0	0	0	0	0	0	0	aa
252	taurine	0	0	0	0	0	0	0	0	0	0	aa
253	taurine	0	0	0	0	0	0	0	0	0	0	aa
254	taurine	0	0	0	0	0	0	0	0	0	0	aa
255	taurine	0	0	0	0	0	0	0	0	0	0	aa
256	taurine	0	0	0	0	0	1	0	1	0	0	aa
257	taurine	0	0	0	0	0	0	0	0	0	0	aa
258	taurine	0	0	0	0	0	1	0	0	0	0	aa
259	taurine	0	0	0	0	0	0	0	0	0	0	aa
260	taurine	0	0	0	1	1	0	0	0	1	1	aa
261	taurine	0	0	0	1	0	0	0	0	0	0	aa
262	taurine	0	0	0	0	0	0	0	0	0	0	aa
263	taurine	0	0	0	0	0	0	0	0	0	0	aa
264	taurine	0	0	0	0	1	0	0	0	1	1	water
265	taurine	0	0	1	1	0	0	0	0	0	0	water
266	taurine	0	0	0	0	0	0	0	0	0	0	water
267	taurine	0	1	1	1	1	0	1	1	1	1	water
268	taurine	0	0	0	1	1	0	0	0	0	1	water
269	taurine	0	1	1	1	1	0	1	1	1	1	water
270	taurine	0	0	0	0	0	0	0	0	0	0	water
271	taurine	0	0	0	0	0	0	0	0	0	0	water
272	taurine	0	0	0	0	1	0	0	0	1	1	water
273	taurine	0	0	0	0	0	0	0	0	0	0	water
274	taurine	0	1	1	1	1	0	1	1	1	1	water
275	taurine	0	0	0	0	0	0	0	0	0	0	water
276	taurine	0	0	0	0	0	0	0	0	0	0	water
277	taurine	0	0	0	0	0	0	0	0	0	0	water
278	taurine	0	0	0	1	1	0	0	0	1	1	water
279	taurine	0	0	0	1	0	0	0	0	1	0	water
280	taurine	0	0	0	0	1	0	0	0	1	1	water
281	taurine	0	0	0	1	1	0	0	0	1	1	water
282	taurine	0	0	0	1	1	0	0	0	1	1	water
283	taurine	0	0	0	0	0	0	0	0	0	0	water
284	taurine	0	0	0	0	0	0	0	0	0	0	water
285	taurine	0	0	0	0	0	0	0	0	0	1	water
286	taurine	0	0	1	1	1	0	0	0	1	1	water
287	taurine	0	0	0	0	0	0	0	0	0	0	water
288	taurine	0	0	0	0	0	0	0	0	0	0	water
289	taurine	0	1	1	1	1	0	1	1	1	1	water
290	taurine	0	0	0	0	0	0	0	0	0	0	water
291	taurine	0	0	0	0	0	0	0	0	0	0	water
292	taurine	0	1	1	1	1	0	1	1	0	1	water
293	taurine	0	0	0	1	0	0	0	0	0	0	water
294	taurine	0	0	1	1	1	0	0	1	1	1	water
295	taurine	0	0	1	1	1	0	0	1	1	1	water
296	taurine	0	0	0	0	1	0	0	0	0	1	water
297	taurine	0	0	1	1	1	0	0	0	1	1	water
298	taurine	0	0	0	1	1	0	0	0	1	1	water
299	citrulline	0	0	0	0	0	0	0	0	1	0	aa
300	citrulline	0	0	0	0	0	0	0	0	0	0	aa
301	citrulline	0	0	0	0	0	0	0	1	1	0	aa
302	citrulline	0	1	1	1	1	1	1	1	0	1	aa
303	citrulline	0	0	0	0	0	0	0	0	0	0	aa
304	citrulline	0	1	0	1	0	1	0	1	1	1	aa
305	citrulline	0	0	1	0	0	0	1	0	0	1	aa
306	citrulline	0	0	0	1	0	0	0	0	0	0	aa
307	citrulline	0	0	0	1	0	0	1	1	1	1	aa
308	citrulline	0	0	0	0	0	1	0	0	0	1	aa
309	citrulline	0	0	0	0	1	1	0	1	0	0	aa
310	citrulline	0	0	0	0	1	0	1	0	1	1	aa
311	citrulline	0	0	1	1	1	0	1	0	1	0	aa
312	citrulline	0	1	0	1	1	0	1	1	1	1	aa
313	citrulline	0	0	1	1	1	1	1	1	1	1	aa
314	citrulline	0	0	1	1	0	0	0	1	1	0	aa
315	citrulline	0	0	1	1	1	0	0	0	0	0	aa
316	citrulline	0	0	0	1	0	1	1	0	0	0	aa
317	citrulline	0	1	0	0	0	1	0	0	1	0	aa
318	citrulline	0	1	0	0	0	0	0	0	0	0	aa
319	citrulline	0	1	0	0	0	1	1	0	0	1	aa
320	citrulline	0	1	0	1	0	0	1	1	1	1	aa
321	citrulline	0	0	0	0	0	0	0	1	1	1	aa
322	citrulline	0	0	0	0	0	0	0	0	0	0	aa
323	citrulline	0	0	0	0	0	0	0	0	0	1	aa
324	citrulline	0	0	0	0	1	0	0	0	0	1	aa
325	citrulline	0	0	0	1	0	0	0	1	1	0	aa
326	citrulline	0	0	0	0	1	1	1	1	0	0	aa
327	citrulline	0	0	0	0	0	0	0	1	0	1	aa
328	citrulline	0	0	0	0	0	0	0	0	0	0	aa
329	citrulline	0	1	0	0	0	0	0	1	0	0	aa
330	citrulline	0	0	0	0	0	0	0	0	0	0	aa
331	citrulline	0	0	0	0	0	0	0	0	0	1	aa
332	citrulline	0	0	0	0	0	0	0	0	0	0	aa
333	citrulline	0	0	0	0	0	0	0	1	0	1	aa
334	citrulline	0	0	1	1	1	1	0	1	1	1	aa
335	citrulline	0	0	0	0	0	0	0	0	1	0	aa
336	citrulline	0	0	0	0	0	0	0	0	1	0	aa
337	citrulline	0	0	0	0	0	0	0	0	0	0	aa
338	citrulline	0	0	0	0	0	0	0	0	0	0	aa
339	citrulline	0	0	0	0	0	0	0	0	1	0	aa
340	citrulline	0	0	0	1	0	0	0	0	0	0	aa
341	citrulline	0	0	0	0	0	0	0	0	0	0	aa
342	citrulline	0	0	0	1	0	0	0	0	0	0	aa
343	citrulline	0	0	0	0	0	0	0	0	0	1	aa
344	citrulline	0	0	0	0	0	0	0	0	0	1	aa
345	citrulline	0	0	0	1	0	1	0	1	1	1	aa
346	citrulline	0	0	0	0	1	0	0	0	1	0	aa
347	citrulline	0	0	0	0	0	0	0	0	0	0	aa
348	citrulline	0	0	0	0	0	0	0	0	0	0	aa
349	citrulline	0	0	0	0	0	0	0	0	0	0	aa
350	citrulline	0	0	0	1	1	0	0	0	1	0	aa
351	citrulline	0	0	0	0	0	0	0	1	0	0	aa
352	citrulline	0	1	0	0	0	0	0	0	0	0	water
353	citrulline	0	0	0	0	1	0	0	0	0	0	water
354	citrulline	0	0	1	1	1	0	0	1	0	1	water
355	citrulline	0	0	0	0	1	0	0	0	0	0	water
356	citrulline	0	1	1	1	0	0	1	0	0	0	water
357	citrulline	0	0	0	0	1	0	0	0	0	1	water
358	citrulline	0	0	0	0	0	0	0	0	0	0	water
359	citrulline	0	0	1	1	1	0	0	1	1	1	water
360	citrulline	0	0	0	0	1	0	0	0	0	0	water
361	citrulline	0	0	0	1	1	0	0	0	0	1	water
362	citrulline	0	0	0	0	0	0	0	0	0	0	water
363	citrulline	0	0	0	0	1	0	0	0	0	0	water
364	citrulline	0	0	1	1	1	0	0	1	1	1	water
365	citrulline	0	0	0	0	0	0	0	0	0	0	water
366	citrulline	0	0	0	0	0	0	0	0	1	0	water
367	citrulline	0	0	0	0	0	0	0	0	0	0	water
368	citrulline	0	1	1	1	1	0	0	1	1	1	water
369	citrulline	0	0	0	0	0	0	0	0	0	0	water
370	citrulline	0	1	1	1	1	0	0	0	1	1	water
371	citrulline	0	0	0	1	1	0	0	0	0	0	water
372	citrulline	0	0	1	1	1	0	0	1	0	0	water
373	citrulline	0	0	0	1	1	0	0	0	0	0	water
374	citrulline	0	0	1	1	1	0	0	1	1	1	water
375	citrulline	0	1	0	0	0	0	0	0	0	0	water
376	citrulline	0	1	1	1	1	0	0	0	1	1	water
377	citrulline	0	1	1	1	1	0	0	0	1	1	water
