## Supplementary material for "Nectar non-protein amino acids (NPAAs) do not change nectar palatability but enhance learning and memory in honey bees": Dataset 2

### Sheet: Sheet1
ID	NPAA	residual volume sucrose	residual volume NPAA	delta
1	GABA	48.611	95.242	-46.631
2	GABA	56.757	91.532	-34.775
3	GABA	98.599	55.661	42.938
4	GABA	66.25	78.791	-12.541
5	GABA	97.492	53.658	43.834
6	GABA	98.743	54.077	44.666
7	GABA	100	57.718	42.282
8	GABA	100	46.631	53.369
9	GABA	67.509	92.742	-25.233
10	GABA	48.05	96.777	-48.727
11	GABA	51.97	100	-48.03
12	GABA	98.325	47.482	50.843
13	GABA	77.825	78.375	-0.55
14	GABA	41.554	100	-58.446
15	GABA	94.732	44.719	50.013
16	GABA	74.681	89.026	-14.345
17	GABA	56.909	100	-43.091
18	GABA	98.883	44.36	54.523
19	GABA	48.597	100	-51.403
20	GABA	84.793	74.525	10.268
21	GABA	45.933	100	-54.067
22	GABA	88.217	53.478	34.739
23	GABA	48.933	98.833	-49.9
24	GABA	61.195	82.992	-21.797
25	GABA	100	48.502	51.498
26	GABA	70.499	89.198	-18.699
27	GABA	100	46.075	53.925
28	GABA	100	45.28	54.72
29	GABA	48.359	93.782	-45.423
30	GABA	97.58	48.973	48.607
31	GABA	100	41.133	58.867
32	GABA	47.081	98.166	-51.085
33	GABA	100	59.205	40.795
34	GABA	100	51.514	48.486
35	GABA	100	45.061	54.939
36	GABA	66.534	100	-33.466
37	GABA	100	46.563	53.437
38	GABA	46.215	100	-53.785
39	GABA	46.44	94.444	-48.004
40	GABA	45.418	100	-54.582
41	GABA	71.173	93.412	-22.239
42	GABA	97.823	47.347	50.476
43	GABA	38.346	92.68	-54.334
44	GABA	97.062	52.909	44.153
45	GABA	91.612	53.244	38.368
46	GABA	68.85	100	-31.15
47	GABA	100	51.995	48.005
48	GABA	95.461	53.754	41.707
49	GABA	100	46.711	53.289
50	GABA	53.174	92.175	-39.001
51	GABA	51.672	97.459	-45.787
52	GABA	100	64.252	35.748
53	GABA	46.648	98.138	-51.49
54	GABA	41.89	100	-58.11
55	GABA	36.368	100	-63.632
56	GABA	50.33	100	-49.67
57	alanine	100	52.911	47.089
58	alanine	60.537	83.296	-22.759
59	alanine	100	64.389	35.611
60	alanine	98.296	61.172	37.124
61	alanine	57.84	100	-42.16
62	alanine	94.854	58.665	36.189
63	alanine	94.073	61.626	32.447
64	alanine	88.275	64.063	24.212
65	alanine	83.775	67.793	15.982
66	alanine	100	52.63	47.37
67	alanine	56.702	97.024	-40.322
68	alanine	68.374	100	-31.626
69	alanine	57.356	92.013	-34.657
70	alanine	90.025	53.433	36.592
71	alanine	96.473	57.264	39.209
72	alanine	77.246	100	-22.754
73	alanine	64.858	95.792	-30.934
74	alanine	63.955	95.493	-31.538
75	alanine	65.07	100	-34.93
76	alanine	38.062	98.596	-60.534
77	alanine	97.725	49.435	48.29
78	alanine	93.82	62.412	31.408
79	alanine	85.616	82.402	3.214
80	alanine	60.88	99.449	-38.569
81	alanine	95.468	52.643	42.825
82	alanine	63.635	92.108	-28.473
83	alanine	74.359	90.603	-16.244
84	alanine	54.206	100	-45.794
85	alanine	56.692	95.651	-38.959
86	alanine	100	72.432	27.568
87	alanine	64.286	94.744	-30.458
88	alanine	94.762	56.949	37.813
89	alanine	89.166	76.065	13.101
90	alanine	100	72.027	27.973
91	alanine	86.514	96.651	-10.137
92	alanine	73.35	100	-26.65
93	alanine	100	63.821	36.179
94	alanine	96.764	94.408	2.356
95	alanine	81.031	100	-18.969
96	alanine	70.07	100	-29.93
97	alanine	95.666	83.85	11.816
98	alanine	88.796	100	-11.204
99	alanine	65.087	97.02	-31.933
100	alanine	80.709	97.688	-16.979
101	alanine	71.601	100	-28.399
102	alanine	55.814	97.839	-42.025
103	ornithine	100	56.255	43.745
104	ornithine	44.038	94.814	-50.776
105	ornithine	100	50.187	49.813
106	ornithine	95.512	62.371	33.141
107	ornithine	45.916	100	-54.084
108	ornithine	53.335	97.554	-44.219
109	ornithine	75.896	81.382	-5.486
110	ornithine	35.432	100	-64.568
111	ornithine	49.224	97.256	-48.032
112	ornithine	70.464	94.949	-24.485
113	ornithine	59.406	99.235	-39.829
114	ornithine	100	32.655	67.345
115	ornithine	100	53.904	46.096
116	ornithine	96.906	71.98	24.926
117	ornithine	54.099	100	-45.901
118	ornithine	76.494	87.984	-11.49
119	ornithine	48.156	100	-51.844
120	ornithine	100	52.478	47.522
121	ornithine	91.82	57.775	34.045
122	ornithine	77.89	87.531	-9.641
123	ornithine	55.182	99.005	-43.823
124	ornithine	98.629	40.424	58.205
125	ornithine	100	60.803	39.197
126	ornithine	94.529	75.282	19.247
127	ornithine	97.159	66.752	30.407
128	ornithine	100	45.976	54.024
129	ornithine	100	41.514	58.486
130	ornithine	56.313	100	-43.687
131	ornithine	55.272	100	-44.728
132	ornithine	92.895	57.779	35.116
133	ornithine	100	48.527	51.473
134	ornithine	56.703	100	-43.297
135	ornithine	90.036	59.109	30.927
136	ornithine	58.919	100	-41.081
137	ornithine	70.537	94.888	-24.351
138	ornithine	58.919	100	-41.081
139	ornithine	100	42.183	57.817
140	ornithine	95.288	63.001	32.287
141	ornithine	53.042	96.097	-43.055
142	ornithine	93.566	79.114	14.452
143	ornithine	57.223	100	-42.777
144	ornithine	100	47.597	52.403
145	ornithine	65.587	96.642	-31.055
146	ornithine	39.064	93.493	-54.429
147	ornithine	100	45.369	54.631
148	ornithine	92.544	66.492	26.052
149	ornithine	79.276	85.637	-6.361
150	ornithine	100	53.59	46.41
151	ornithine	39.076	95.796	-56.72
152	ornithine	54.78	91.533	-36.753
153	ornithine	98.142	45.245	52.897
154	ornithine	96.546	50.844	45.702
155	ornithine	47.803	100	-52.197
156	ornithine	55.475	97.34	-41.865
157	ornithine	97.692	30.039	67.653
158	ornithine	100	58.3	41.7
159	ornithine	100	64.793	35.207
160	ornithine	54.459	95.16	-40.701
161	taurine	100	54.584	45.416
162	taurine	57.939	100	-42.061
163	taurine	100	49.686	50.314
164	taurine	94.379	68.199	26.18
165	taurine	49.453	96.815	-47.362
166	taurine	97.566	42.928	54.638
167	taurine	56.011	97.973	-41.962
168	taurine	100	74.106	25.894
169	taurine	100	50.202	49.798
170	taurine	65	99.129	-34.129
171	taurine	55.99	96.594	-40.604
172	taurine	96.554	52.164	44.39
173	taurine	55.313	100	-44.687
174	taurine	93.378	62.044	31.334
175	taurine	87.865	63.427	24.438
176	taurine	100	56.886	43.114
177	taurine	100	50.811	49.189
178	taurine	100	64.384	35.616
179	taurine	80.491	70.53	9.961
180	taurine	100	54.144	45.856
181	taurine	51.362	97.345	-45.983
182	taurine	53.308	95.121	-41.813
183	taurine	100	68.072	31.928
184	taurine	60.252	100	-39.748
185	taurine	100	59.57	40.43
186	taurine	100	44.376	55.624
187	taurine	100	54.27	45.73
188	taurine	100	49.361	50.639
189	taurine	95.149	66.349	28.8
190	taurine	80.402	91.397	-10.995
191	taurine	63.548	100	-36.452
192	taurine	59.303	95.816	-36.513
193	taurine	87.199	64.516	22.683
194	taurine	70.677	92.161	-21.484
195	taurine	100	71.259	28.741
196	taurine	100	76.558	23.442
197	taurine	65.646	91.223	-25.577
198	taurine	70.11	100	-29.89
199	taurine	65.307	96.418	-31.111
200	taurine	97.625	64.818	32.807
201	taurine	100	70.871	29.129
202	taurine	100	62.617	37.383
203	taurine	95.549	47.332	48.217
204	taurine	100	71.387	28.613
205	taurine	49.581	100	-50.419
206	taurine	60.088	100	-39.912
207	taurine	56.324	100	-43.676
208	taurine	94.07	77.84	16.23
209	taurine	66.657	84.838	-18.181
210	taurine	59.791	100	-40.209
211	taurine	54.613	100	-45.387
212	taurine	97.187	56.149	41.038
213	taurine	48.793	100	-51.207
214	taurine	71.803	100	-28.197
215	taurine	87.088	72.181	14.907
216	citrulline	95.797	46.452	49.345
217	citrulline	55.083	90.886	-35.803
218	citrulline	68.693	87.551	-18.858
219	citrulline	98.476	75.389	23.087
220	citrulline	100	81.885	18.115
221	citrulline	75.609	77.893	-2.284
222	citrulline	100	49.016	50.984
223	citrulline	100	54.35	45.65
224	citrulline	83.895	52.413	31.482
225	citrulline	100	77.937	22.063
226	citrulline	53.325	100	-46.675
227	citrulline	100	65.25	34.75
228	citrulline	100	53.706	46.294
229	citrulline	76.826	67.193	9.633
230	citrulline	45.524	95.719	-50.195
231	citrulline	65.666	100	-34.334
232	citrulline	67.894	94.623	-26.729
233	citrulline	100	44.074	55.926
234	citrulline	65.37	85.823	-20.453
235	citrulline	91.849	67.94	23.909
236	citrulline	87.837	64.301	23.536
237	citrulline	100	36.095	63.905
238	citrulline	96.376	55.053	41.323
239	citrulline	67.555	94.989	-27.434
240	citrulline	90.015	56.683	33.332
241	citrulline	55.867	100	-44.133
242	citrulline	56.796	100	-43.204
243	citrulline	100	42.246	57.754
244	citrulline	94.946	72.757	22.189
245	citrulline	64.881	90.804	-25.923
246	citrulline	96.141	71.004	25.137
247	citrulline	72.139	100	-27.861
248	citrulline	53.209	100	-46.791
249	citrulline	59.541	100	-40.459
250	citrulline	64.215	100	-35.785
251	citrulline	100	73.3	26.7
252	citrulline	100	53.797	46.203
253	citrulline	74.86	91.129	-16.269
254	citrulline	100	75.265	24.735
255	citrulline	96.031	97.467	-1.436
256	citrulline	62.717	92.146	-29.429
257	citrulline	82.801	100	-17.199
258	citrulline	68.123	97.345	-29.222
259	citrulline	100	61.569	38.431
260	citrulline	97.73	70.655	27.075
261	citrulline	97.193	80.273	16.92
262	citrulline	92.939	100	-7.061
263	citrulline	98.26	72.728	25.532
264	citrulline	95.172	100	-4.828
265	citrulline	100	62.033	37.967
266	citrulline	49.123	97.69	-48.567
267	citrulline	97.848	63.326	34.522
268	citrulline	57.318	100	-42.682
269	citrulline	75.304	100	-24.696
270	citrulline	100	65.642	34.358
271	citrulline	93.548	87.941	5.607
272	citrulline	81.074	100	-18.926
