## Supplementary material for "Nectar non-protein amino acids (NPAAs) do not change nectar palatability but enhance learning and memory in honey bees": Dataset 3

### Sheet: Sheet1
Cage	NPAAS	Diet	SOL0A	SOL0B	census0	SOL1A	SOL1B	census1	SOL2A	SOL2B	census2	SOL3A	SOL3B	census3	SOL4A	SOL4B	census4	SOL5A	SOL5B	census5	SOL6A	SOL6B	census6	SOL7A	SOL7B	census7	SOL8A	SOL8B	census8	SOL9A	SOL9B	census9	SOL10A	SOL10B	census10
1	GABA	sucrose	15.28	15.231	10	15.26	14.885	10	14.834	14.629	9	14.452	14.562	5	14.07	14.495	0			0			0			0			0			0			0		DIET sucro-NPAA
2	GABA	sucrose	15.091	15.491	10	14.642	15.116	10	14.493	14.954	10	14.3885	14.835	6	14.284	14.716	1	14.264	14.69	0			0			0			0			0			0
3	GABA	sucrose	15.393	15.469	10	15.095	14.922	10	14.899	14.757	9	14.8045	14.7035	6	14.71	14.65	2	14.64	14.632	1	14.589	14.568	1	14.504	14.502	0			0			0			0		sol A = sucrose
4	GABA	sucr- NPAA	15.266	15.186	10	14.516	14.329	10	14.332	14.189	10	14.3055	14.1265	5	14.279	14.064	0			0			0			0			0			0			0		sol B = NPPA
5	GABA	sucr- NPAA	15.173	15.072	10	14.059	14.613	10	13.851	14.49	9	13.7185	14.4	6	13.586	14.332	0			0			0			0			0			0			0
6	GABA	sucr- NPAA	15.291	15.742	10	14.852	14.291	9	14.663	14.137	6	14.6415	14.0805	3	14.62	14.024	0			0			0			0			0			0			0
7	GABA	NPAA	15.365	14.843	10	14.465	13.985	10	14.26	13.683	8	14.204	13.6645	5	14.148	13.646	1	14.112	13.613	1	14.049	13.573	1	13.979	13.557	0			0			0			0
8	GABA	NPAA	15.27	15.417	10	14.474	14.459	9	14.377	14.313	6	14.318	14.2365	4	14.259	14.16	1	14.216	14.12	1	14.132	14.059	0			0			0			0			0
9	GABA	NPAA	15.229	15.25	10	14.827	14.22	10	14.649	13.84	9	14.578	13.667	5	14.507	13.494	2	14.477	13.46	0			0			0			0			0			0
1	GABA	sucrose	14.621	14.415	10	14.364	13.979	10	14.288	13.8835	5	14.212	13.788	1	14.145	13.748	0			0			0			0			0			0			0
2	GABA	sucrose	14.172	14.612	10	13.881	14.355	10	13.755	14.207	5	13.629	14.059	1	13.56	13.961	1	13.46	13.9	0			0			0			0			0			0
3	GABA	sucrose	14.449	14.423	10	14.159	14.183	10	13.9045	13.9885	7	13.65	13.794	5	13.533	13.709	4	13.396	13.536	2	13.274	13.39	1	13.167	13.305	1	12.993	13.112	0			0			0
4	GABA	sucr- NPAA	14.191	14	10	14.08	13.765	10	13.968	13.5575	6	13.856	13.35	1	13.783	13.279	0			0			0			0			0			0			0
5	GABA	sucr- NPAA	13.519	14.258	10	13.14	14.12	10	12.9375	13.991	8	12.735	13.862	3	12.64	13.785	3	12.563	13.693	3	12.452	13.646	3	12.368	13.554	1	12.298	13.472	1	12.132	13.402	1			0
6	GABA	sucr- NPAA	14.56	13.95	10	14.348	13.585	10	14.2005	12.991	5	14.053	12.397	1	13.954	12.27	1	13.875	12.145	0			0			0			0			0			0
7	GABA	NPAA	13.886	13.501	10	13.693	13.355	10	13.6035	13.237	5	13.514	13.119	0			0			0			0			0			0			0			0
8	GABA	NPAA	14.053	13.989	10	13.944	13.778	10	13.7375	13.7135	6	13.531	13.649	2	13.453	13.567	2	13.294	13.502	1	13.216	13.42	0			0			0			0			0
9	GABA	NPAA	14.324	13.319	10	14.126	13.048	10	14.0585	12.6905	6	13.991	12.333	3	13.852	12.262	3	13.647	12.151	2	13.557	12.057	1	13.441	11.953	0			0			0			0
19	ALANINE	sucrose	15.313	15.282	10	14.985	14.936	10	14.723	14.776	7	14.6325	14.7315	4	14.542	14.687	0			0			0			0			0			0			0
20	ALANINE	sucrose	15.223	15.395	10	14.498	15.14	10	14.282	15.09	4	14.237	15.0665	2	14.192	15.043	0			0			0			0			0			0			0
21	ALANINE	sucrose	15.287	15.258	10	14.782	15	10	14.596	14.76	9	14.433	14.6905	5	14.27	14.621	0			0			0			0			0			0			0
22	ALANINE	sucr- NPAA	15.405	15.184	10	14.947	14.916	10	14.782	14.834	7	14.749	14.8115	4	14.716	14.789	0			0			0			0			0			0			0
23	ALANINE	sucr- NPAA	15.291	15.225	10	15.011	14.858	10	14.847	14.592	8	14.8125	14.4515	5	14.778	14.311	2	14.744	14.276	1	14.63	14.208	1	14.558	14.112	0			0			0			0
24	ALANINE	sucr- NPAA	15.27	15.28	10	14.959	14.815	8	14.893	14.601	8	14.7175	14.5105	4	14.542	14.42	0			0			0			0			0			0			0
25	ALANINE	NPAA	15.505	15.346	10	15.047	14.927	9	14.931	14.735	9	14.8385	14.6105	5	14.746	14.486	0			0			0			0			0			0			0
26	ALANINE	NPAA	15.298	15.225	10	14.853	14.946	10	14.683	14.726	6	14.654	14.6915	3	14.625	14.657	0			0			0			0			0			0			0
27	ALANINE	NPAA	15.441	15.352	10	14.863	14.891	9	14.756	14.843	3	14.7	14.814	2	14.644	14.785	1	14.571	14.669	0			0			0			0			0			0
19	ALANINE	sucrose	14.411	14.572	10	14.216	14.29	10	14.0465	14.155	6	13.877	14.02	1	13.773	13.899	1	13.664	13.767	0			0			0			0			0			0
20	ALANINE	sucrose	14.113	14.952	10	13.938	14.694	10	13.808	14.583	5	13.678	14.472	1	13.579	14.403	0			0			0			0			0			0			0
21	ALANINE	sucrose	14.164	14.518	10	13.89	14.224	10	13.735	14.0935	5	13.58	13.963	1	13.46	13.464	1	13.336	13.33	1	13.264	13.21	1	13.196	13.123	1	13.105	13.07	0			0			0
22	ALANINE	sucr- NPAA	14.584	14.655	10	14.184	14.554	10	13.9355	14.4265	6	13.687	14.299	2	13.542	14.196	2	13.427	14.105	2	13.369	14.061	2	13.277	13.987	1	13.177	13.892	1	13.009	13.832	0			0
23	ALANINE	sucr- NPAA	14.489	14.064	10	14.068	13.753	10	13.959	13.5865	6	13.85	13.42	1	13.8	13.333	1	13.685	13.215	1	13.609	13.154	0			0			0			0			0
24	ALANINE	sucr- NPAA	14.418	14.282	10	14.023	14.022	9	13.9325	13.905	4	13.842	13.788	0			0			0			0			0			0			0			0
25	ALANINE	NPAA	14.651	14.403	10	14.261	14.257	10	14.121	14.1565	6	13.981	14.056	2	13.861	13.976	0			0			0			0			0			0			0
26	ALANINE	NPAA	14.559	14.589	10	14.267	14.172	10	14.186	14.0355	6	14.105	13.899	1	14.052	13.827	0			0			0			0			0			0			0
27	ALANINE	NPAA	14.462	14.542	10	14.049	14.339	10	13.9935	14.09	5	13.938	13.841	1	13.887	13.751	1	13.752	13.71	1	13.668	13.492	1	13.569	13.407	0			0			0			0
37	ORNITHINE	sucrose	15.328	16.186	10	14.584	15.825	10	14.286	15.709	4	14.1565	15.667	2	14.027	15.625	2	13.939	15.538	2	13.876	15.482	1	13.775	15.356	0			0			0			0
38	ORNITHINE	sucrose	15.193	15.651	10	14.377	14.969	9	14.23	14.772	6	14.1885	14.737	3	14.147	14.702	0			0			0			0			0			0			0
39	ORNITHINE	sucrose	15.234	15.144	10	14.615	14.845	10	14.473	14.676	9	14.262	14.6275	6	14.051	14.579	2	13.932	14.492	1	13.739	14.439	1	13.657	14.347	0			0			0			0
40	ORNITHINE	sucr- NPAA	15.371	15.191	10	14.527	14.297	10	14.429	14.149	5	14.3495	14.123	3	14.27	14.097	0			0			0			0			0			0			0
41	ORNITHINE	sucr- NPAA	15.077	15.509	10	14.355	14.676	8	14.231	14.52	8	14.152	14.348	6	14.073	14.176	4	14.024	14.127	1	13.951	14.058	1	13.897	13.982	0			0			0			0
42	ORNITHINE	sucr- NPAA	15.354	15.51	10	14.423	14.914	10	14.238	14.776	8	14.128	14.673	4	14.018	14.57	0			0			0			0			0			0			0
43	ORNITHINE	NPAA	15.417	15.26	10	14.12	14.854	9	13.98	14.714	8	13.835	14.6065	6	13.69	14.499	3	13.544	14.444	1	13.412	14.404	0	13.307	14.332	0			0			0			0
44	ORNITHINE	NPAA	15.195	15.331	10	14.713	14.276	10	14.578	14.05	10	14.527	13.9935	5	14.476	13.937	0			0			0			0			0			0			0
45	ORNITHINE	NPAA	15.228	15.395	10	14.541	14.575	10	14.416	14.36	8	14.324	14.2245	5	14.232	14.089	2	14.107	14.007	1	14.024	13.89	0			0			0			0			0
37	ORNITHINE	sucrose	13.67	15.268	10	13.398	14.952	10	13.2165	14.6775	6	13.035	14.403	2	12.892	14.341	2	12.77	14.24	1	12.724	14.166	1	12.619	13.998	1	12.528	13.877	0			0			0
38	ORNITHINE	sucrose	13.998	14.571	10	13.547	14.364	10	13.3885	14.3	5	13.23	14.236	0			0			0			0			0			0			0			0
39	ORNITHINE	sucrose	13.56	14.278	10	13.16	14.063	8	12.969	13.928	5	12.778	13.793	1	12.676	13.725	1	12.585	13.623	1	12.51	13.562	1	12.373	13.51	0	12.246	13.454	0			0			0
40	ORNITHINE	sucr- NPAA	14.192	13.998	10	14.002	13.559	8	13.851	13.4395	4	13.7	13.32	2	13.654	13.2	2	13.576	13.121	1	13.498	13.046	0			0			0			0			0
41	ORNITHINE	sucr- NPAA	13.84	13.953	10	13.674	13.71	10	13.387	13.4275	6	13.1	13.145	3	13.015	13.013	3	12.864	12.865	2	12.81	12.801	1	12.745	12.717	0			0			0			0
42	ORNITHINE	sucr- NPAA	13.9	14.445	10	13.626	14.199	10	13.551	14.022	6	13.476	13.845	1	13.384	13.758	1	13.295	13.678	0			0			0			0			0			0
43	ORNITHINE	NPAA	13.233	14.26	10	12.949	13.972	10	12.7475	13.898	7	12.546	13.824	1	12.478	13.748	1	12.38	13.686	1	12.292	13.602	1	12.16	13.515	1	12.07	13.462	1	12	13.402	0			0
44	ORNITHINE	NPAA	14.333	13.811	10	13.853	13.59	10	13.676	13.428	7	13.499	13.266	3	13.384	13.166	2	13.297	13.065	2	13.177	13	1	13.102	12.92	1	13.017	12.845	0			0			0
45	ORNITHINE	NPAA	13.94	13.821	10	13.57	13.544	10	13.398	13.366	6	13.226	13.188	2	13.131	13.046	2	13.085	12.938	1	13.023	12.894	1	12.953	12.834	1	12.874	12.75	0			0			0
28	CITRULLINE	sucrose	15.353	15.481	10	14.871	15.032	9	14.676	14.856	7	14.5505	14.8255	4	14.425	14.795	2	14.331	14.741	1	14.242	14.693	0			0			0			0			0
29	CITRULLINE	sucrose	15.59	15.185	10	14.873	14.779	10	14.446	14.463	7	14.1015	14.413	4	13.757	14.363	2	13.595	14.314	2	13.447	14.265	0			0			0			0			0
30	CITRULLINE	sucrose	15.386	15.284	10	15.189	14.439	10	15.124	14.09	7	14.9985	13.9625	5	14.873	13.835	3	14.783	13.804	1	14.721	13.721	0			0			0			0			0
31	CITRULLINE	sucr- NPAA	15.977	15.293	10	14.998	14.952	10	14.775	14.889	10	14.6075	14.7445	6	14.44	14.6	2	14.396	14.537	2	14.343	14.46	0			0			0			0			0
32	CITRULLINE	sucr- NPAA	15.19	15.414	10	14.711	14.79	9	14.659	14.553	8	14.624	14.509	4	14.589	14.465	0			0			0			0			0			0			0
33	CITRULLINE	sucr- NPAA	15.089	15.316	10	14.448	14.957	10	14.238	14.803	6	14.196	14.684	4	14.154	14.665	3	14.12	14.617	2	14.057	14.509	0			0			0			0			0
34	CITRULLINE	NPAA	15.071	15.153	10	14.482	14.788	10	14.312	14.628	7	14.14	14.4115	5	13.968	14.195	3	13.885	14.108	2	13.793	14.045	1	13.716	13.964	0			0			0			0
35	CITRULLINE	NPAA	15.409	15.263	10	14.936	14.909	10	14.642	14.695	7	14.566	14.659	4	14.49	14.623	0			0			0			0			0			0			0
36	CITRULLINE	NPAA	15.318	15.123	10	14.761	14.864	9	14.603	14.82	6	14.447	14.7765	4	14.291	14.733	0			0			0			0			0			0			0
28	CITRULLINE	sucrose	14.118	14.615	10	13.915	14.473	10	13.7375	14.3945	6	13.56	14.316	0			0			0			0			0			0			0			0
29	CITRULLINE	sucrose	13.352	14.202	10	12.985	13.913	10	12.8535	13.8695	5	12.722	13.826	0			0			0			0			0			0			0			0
30	CITRULLINE	sucrose	14.607	13.642	10	14.359	13.3	8	14.2755	13.196	4	14.192	13.092	0			0			0			0			0			0			0			0
31	CITRULLINE	sucr- NPAA	14.254	14.342	10	14.038	14.27	10	13.87	14.02	6	13.702	13.77	3	13.564	13.774	2	13.351	13.622	0			0			0			0			0			0
32	CITRULLINE	sucr- NPAA	14.511	14.355	10	14.428	13.876	10	14.309	13.5385	7	14.19	13.201	4	14.109	13.196	3	14.035	13.052	2	13.978	12.986	1	13.894	12.885	0			0			0			0
33	CITRULLINE	sucr- NPAA	13.924	14.394	10	13.747	14.131	10	13.7535	14.01	7	13.406	13.889	2	12.796	13.824	1	12.652	13.709	0			0			0			0			0			0
34	CITRULLINE	NPAA	13.589	13.878	10	13.375	13.558	10	13.2035	13.2975	6	13.032	13.037	2	12.96	12.961	1	12.849	12.857	0			0			0			0			0			0
35	CITRULLINE	NPAA	14.365	14.533	10	14.082	14.297	10	13.973	14.175	5	13.864	14.053	0			0			0			0			0			0			0			0
36	CITRULLINE	NPAA	14.05	14.609	10	13.455	14.506	10	13.1765	14.3825	6	12.898	14.259	2	12.767	14.211	2	12.672	14.114	1	12.562	14.018	0			0			0			0			0
10	TAURINE	sucrose	15.397	15.819	10	15.287	14.904	10	15.23	14.392	8	15.142	14.1295	4	15.054	13.867	3	15.03	13.735	2	14.949	13.696	1	14.85	13.595	0			0			0			0
11	TAURINE	sucrose	15.179	15.324	10	14.09	14.927	10	13.956	14.621	7	13.7375	14.596	4	13.519	14.571	2	13.459	14.418	0			0			0			0			0			0
12	TAURINE	sucrose	15.42	15.427	10	14.972	14.534	10	14.63	14.327	10	14.542	14.0285	7	14.454	13.73	3	14.426	13.688	1	14.346	13.59	0			0			0			0			0
13	TAURINE	sucr- NPAA	15.446	15.444	10	14.417	14.888	10	14.067	14.791	9	13.9185	14.7395	5	13.77	14.688	1	13.692	14.646	0			0			0			0			0			0
14	TAURINE	sucr- NPAA	15.242	15.254	10	15.021	14.801	10	14.842	14.542	10	14.769	14.466	5	14.696	14.39	0			0			0			0			0			0			0
15	TAURINE	sucr- NPAA	16.545	15.544	10	16.046	15.115	10	15.98	14.923	6	15.958	14.901	3	15.936	14.879	0			0			0			0			0			0			0
16	TAURINE	NPAA	15.404	15.513	10	15.2	15.108	10	15.1	14.723	9	15.038	14.559	6	14.976	14.395	2	14.95	14.267	2	14.843	14.181	1	14.791	14.122	0			0			0			0
17	TAURINE	NPAA	15.366	15.26	10	15.162	14.783	10	15.067	14.55	5	14.999	14.524	3	14.931	14.498	0			0			0			0			0			0			0
18	TAURINE	NPAA	15.153	15.214	10	14.832	14.796	10	14.725	14.333	10	14.708	14.1665	5	14.691	14	3	14.665	13.966	2	14.604	13.92	0			0			0			0			0
10	TAURINE	sucrose	14.791	13.527	10	14.606	13.087	10	14.5275	12.7415	7	14.449	12.396	3	14.271	12.316	3	14.185	12.215	1	14.101	12.116	0			0			0			0			0
11	TAURINE	sucrose	13.338	14.358	10	13.046	14.262	10	12.835	14.195	5	12.624	14.128	1	12.505	14.053	1	12.407	13.994	1	12.346	13.931	1	12.27	13.838	1	12.183	13.731	0			0			0
12	TAURINE	sucrose	14.254	13.505	10	14.018	13.309	10	13.7085	13.195	6	13.399	13.081	3	13.299	12.881	2	13.204	12.758	1	13.147	12.728	1	13.064	12.642	1	12.915	12.465	1	12.813	12.372	0			0
13	TAURINE	sucr- NPAA	13.622	14.502	10	13.427	14.192	10	13.1785	14.0225	5	12.93	13.853	3	12.761	13.709	3	12.612	13.542	2	12.486	13.442	2	12.334	13.29	1	12.258	13.218	0			0			0
14	TAURINE	sucr- NPAA	14.54	14.267	10	14.294	14.166	9	14.2055	14.07	7	14.117	13.974	2	14.038	13.911	2	13.973	13.83	0			0			0			0			0			0
15	TAURINE	sucr- NPAA	15.836	14.813	10	15.623	14.493	10	15.3395	14.3095	4	15.056	14.126	3	14.839	14.016	3	14.709	13.851	2	14.583	13.796	1	14.483	13.699	0			0			0			0
16	TAURINE	NPAA	14.023	14.728	10	13.658	14.371	10	13.556	14.3195	4	13.454	14.268	0			0			0			0			0			0			0			0
17	TAURINE	NPAA	14.817	14.41	10	14.618	14.28	10	14.49	14.125	5	14.362	13.97	0			0			0			0			0			0			0			0
18	TAURINE	NPAA	14.532	13.834	10	14.406	13.616	10	14.0935	13.4325	7	13.781	13.249	5	13.678	13.179	2	13.568	13.051	2	13.483	12.993	2	13.373	12.899	2	13.282	12.771	1	13.193	12.691	0			0
