## Supplementary material for "Nectar non-protein amino acids (NPAAs) do not change nectar palatability but enhance learning and memory in honey bees": Dataset 4

### Sheet: GABA
ID	group	treat	1	2	3	4	TEST	NOD	learn	ACQS	CS	NOD
1	paired	C	0	0	0	0	0	0	0	0	NONANAL	HEXANOL
2	paired	C	0	0	0	1	0	0	0	1	NONANAL	HEXANOL
3	paired	C	0	0	0	0	0	0	0	0	NONANAL	HEXANOL
4	paired	C	0	0	0	0	0	0	0	0	NONANAL	HEXANOL
5	paired	C	0	0	1	0	0	0	0	1	NONANAL	HEXANOL
6	paired	C	0	0	0	1	1	1	0	1	NONANAL	HEXANOL
7	paired	C	0	0	0	0	0	0	0	0	NONANAL	HEXANOL
8	paired	C	0	0	1	1	1	0	1	2	NONANAL	HEXANOL
9	paired	C	0	0	0	0	0	0	0	0	NONANAL	HEXANOL
10	paired	C	0	1	1	1	1	1	0	3	NONANAL	HEXANOL
11	paired	C	0	1	1	1	1	1	0	3	NONANAL	HEXANOL
12	paired	C	0	0	1	1	1	0	1	2	NONANAL	HEXANOL
13	paired	C	0	0	0	0	0	0	0	0	NONANAL	HEXANOL
14	paired	C	0	1	0	1	1	0	1	2	NONANAL	HEXANOL
15	paired	C	0	0	0	0	0	0	0	0	NONANAL	HEXANOL
16	paired	C	0	0	1	0	1	0	1	1	NONANAL	HEXANOL
17	paired	C	0	1	1	1	1	0	1	3	HEXANOL	NONANAL
18	paired	C	0	1	1	1	1	0	1	3	HEXANOL	NONANAL
19	paired	C	0	1	1	1	1	0	1	3	HEXANOL	NONANAL
20	paired	C	0	0	1	1	1	0	1	2	HEXANOL	NONANAL
21	paired	C	0	1	1	1	1	0	1	3	HEXANOL	NONANAL
22	paired	C	0	0	0	1	1	0	1	1	HEXANOL	NONANAL
23	paired	C	0	1	1	1	1	1	0	3	HEXANOL	NONANAL
24	paired	C	0	1	1	1	1	0	1	3	HEXANOL	NONANAL
25	paired	C	0	0	1	1	1	0	1	2	HEXANOL	NONANAL
26	paired	C	0	1	1	1	1	0	1	3	HEXANOL	NONANAL
27	paired	C	0	1	1	1	1	0	1	3	HEXANOL	NONANAL
28	paired	C	0	0	0	0	1	1	0	0	HEXANOL	NONANAL
29	paired	C	0	1	1	1	1	1	0	3	HEXANOL	NONANAL
30	paired	C	0	1	1	1	1	0	1	3	HEXANOL	NONANAL
31	paired	C	0	0	1	1	1	0	1	2	HEXANOL	NONANAL
32	paired	C	0	0	1	1	1	0	1	2	HEXANOL	NONANAL
33	paired	C	0	0	1	1	1	0	1	2	HEXANOL	NONANAL
34	paired	C	0	0	1	1	1	0	1	2	HEXANOL	NONANAL
35	paired	C	0	0	1	0	0	0	0	1	HEXANOL	NONANAL
36	paired	C	0	0	0	0	0	0	0	0	HEXANOL	NONANAL
37	paired	C	0	0	1	1	1	1	0	2	HEXANOL	NONANAL
38	paired	C	0	0	1	1	1	1	0	2	HEXANOL	NONANAL
39	paired	C	0	1	1	0	0	0	0	2	NONANAL	HEXANOL
40	paired	C	0	1	1	1	1	1	0	2	NONANAL	HEXANOL
41	paired	C	0	0	0	0	1	0	1	0	NONANAL	HEXANOL
42	paired	C	0	0	0	0	0	0	0	0	NONANAL	HEXANOL
43	paired	C	0	0	0	0	1	0	1	0	NONANAL	HEXANOL
44	paired	C	0	0	1	1	1	0	1	3	NONANAL	HEXANOL
45	paired	C	0	0	0	0	0	0	0	0	NONANAL	HEXANOL
46	paired	C	0	0	0	0	0	0	0	0	NONANAL	HEXANOL
47	paired	GABA	0	0	1	0	0	0	0	1	NONANAL	HEXANOL
48	paired	GABA	0	0	0	0	1	0	1	0	NONANAL	HEXANOL
49	paired	GABA	0	1	1	1	1	0	1	3	NONANAL	HEXANOL
50	paired	GABA	0	0	0	1	1	0	1	1	NONANAL	HEXANOL
51	paired	GABA	0	0	0	0	0	0	0	0	NONANAL	HEXANOL
52	paired	GABA	0	0	1	1	0	0	0	2	NONANAL	HEXANOL
53	paired	GABA	0	1	0	1	1	0	1	2	NONANAL	HEXANOL
54	paired	GABA	0	0	0	0	0	0	0	0	NONANAL	HEXANOL
55	paired	GABA	0	0	0	1	0	0	0	1	NONANAL	HEXANOL
56	paired	GABA	0	1	1	1	1	1	0	3	NONANAL	HEXANOL
57	paired	GABA	0	0	0	0	0	0	0	0	NONANAL	HEXANOL
58	paired	GABA	0	1	1	1	1	1	0	3	NONANAL	HEXANOL
59	paired	GABA	0	1	1	1	1	1	0	3	NONANAL	HEXANOL
60	paired	GABA	0	1	0	1	1	0	1	2	NONANAL	HEXANOL
61	paired	GABA	0	0	0	0	0	0	0	0	NONANAL	HEXANOL
62	paired	GABA	0	1	1	1	1	1	0	3	NONANAL	HEXANOL
63	paired	GABA	0	1	1	1	1	0	1	3	NONANAL	HEXANOL
64	paired	GABA	0	0	0	0	0	0	0	0	NONANAL	HEXANOL
65	paired	GABA	0	0	0	0	1	0	1	0	NONANAL	HEXANOL
66	paired	GABA	0	1	0	1	1	0	1	2	HEXANOL	NONANAL
67	paired	GABA	0	1	1	1	1	0	1	3	HEXANOL	NONANAL
68	paired	GABA	0	1	1	1	1	0	1	3	HEXANOL	NONANAL
69	paired	GABA	0	1	1	1	1	0	1	3	HEXANOL	NONANAL
70	paired	GABA	0	1	1	1	1	0	1	3	HEXANOL	NONANAL
71	paired	GABA	0	1	1	1	1	0	1	3	HEXANOL	NONANAL
72	paired	GABA	0	0	1	1	1	0	1	2	HEXANOL	NONANAL
73	paired	GABA	0	1	1	1	1	0	1	3	HEXANOL	NONANAL
74	paired	GABA	0	0	1	1	1	1	0	2	HEXANOL	NONANAL
75	paired	GABA	0	0	1	1	1	0	1	2	HEXANOL	NONANAL
76	paired	GABA	0	1	1	1	1	0	1	3	HEXANOL	NONANAL
77	paired	GABA	0	1	1	1	1	0	1	3	HEXANOL	NONANAL
78	paired	GABA	0	0	1	1	1	0	1	2	HEXANOL	NONANAL
79	paired	GABA	0	0	1	1	1	0	1	2	HEXANOL	NONANAL
80	paired	GABA	0	0	1	1	1	0	1	2	HEXANOL	NONANAL
81	paired	GABA	0	1	1	1	1	0	1	3	HEXANOL	NONANAL
82	paired	GABA	0	1	1	1	1	0	1	3	HEXANOL	NONANAL
83	paired	GABA	0	1	1	1	1	0	1	3	HEXANOL	NONANAL
84	paired	GABA	0	1	1	1	1	0	1	3	HEXANOL	NONANAL
85	paired	GABA	0	1	1	1	1	0	1	3	HEXANOL	NONANAL
86	paired	GABA	0	1	1	1	1	0	1	3	HEXANOL	NONANAL
87	paired	GABA	0	1	1	1	1	0	1	3	HEXANOL	NONANAL
88	paired	GABA	0	1	1	1	1	0	1	3	HEXANOL	NONANAL
89	paired	GABA	0	1	1	1	1	0	1	3	HEXANOL	NONANAL
90	paired	GABA	0	1	1	1	1	0	1	3	HEXANOL	NONANAL
91	paired	GABA	0	1	0	1	1	0	1	2	NONANAL	HEXANOL
92	paired	GABA	0	0	0	0	0	0	0	0	NONANAL	HEXANOL
93	paired	GABA	0	0	0	0	0	0	0	0	NONANAL	HEXANOL
94	paired	GABA	0	0	1	1	1	0	1	2	NONANAL	HEXANOL
95	paired	GABA	0	0	0	0	1	0	1	1	NONANAL	HEXANOL
96	paired	GABA	0	1	1	1	1	0	1	3	NONANAL	HEXANOL
97	paired	GABA	0	0	0	1	1	1	0	1	NONANAL	HEXANOL
98	paired	GABA	0	0	1	0	1	0	1	1	NONANAL	HEXANOL
99	unpaired	C	0	0	1	0	0	0	0	1	NONANAL	HEXANOL
100	unpaired	C	0	1	1	0	0	0	0	2	NONANAL	HEXANOL
101	unpaired	C	0	0	0	1	0	0	0	1	NONANAL	HEXANOL
102	unpaired	C	0	0	0	0	0	0	0	0	NONANAL	HEXANOL
103	unpaired	C	0	0	0	0	0	0	0	0	NONANAL	HEXANOL
104	unpaired	C	0	0	0	0	0	0	0	0	NONANAL	HEXANOL
105	unpaired	C	0	0	0	0	0	0	0	0	NONANAL	HEXANOL
106	unpaired	C	0	0	0	0	0	0	0	0	NONANAL	HEXANOL
107	unpaired	C	0	0	0	0	0	0	0	0	NONANAL	HEXANOL
108	unpaired	C	0	0	0	0	0	0	0	0	NONANAL	HEXANOL
109	unpaired	C	0	1	0	1	0	0	0	2	NONANAL	HEXANOL
110	unpaired	C	0	0	0	0	1	0	1	0	NONANAL	HEXANOL
111	unpaired	C	0	1	1	0	0	0	0	2	NONANAL	HEXANOL
112	unpaired	C	0	0	0	0	0	0	0	0	NONANAL	HEXANOL
113	unpaired	C	0	0	0	0	0	0	0	0	NONANAL	HEXANOL
114	unpaired	C	0	0	0	0	0	0	0	0	NONANAL	HEXANOL
115	unpaired	C	0	0	1	0	0	0	0	1	NONANAL	HEXANOL
116	unpaired	C	1	0	0	0	0	0	0	1	NONANAL	HEXANOL
117	unpaired	C	0	1	1	0	0	1	0	2	HEXANOL	NONANAL
118	unpaired	C	0	0	0	0	0	0	0	0	HEXANOL	NONANAL
119	unpaired	C	0	0	0	0	0	0	0	0	HEXANOL	NONANAL
120	unpaired	C	0	0	0	0	0	0	0	0	HEXANOL	NONANAL
121	unpaired	C	0	0	0	0	0	0	0	0	HEXANOL	NONANAL
122	unpaired	C	0	0	0	0	0	0	0	0	HEXANOL	NONANAL
123	unpaired	C	0	0	0	0	0	0	0	0	HEXANOL	NONANAL
124	unpaired	C	0	0	0	0	0	0	0	0	HEXANOL	NONANAL
125	unpaired	C	0	0	0	0	0	0	0	0	HEXANOL	NONANAL
126	unpaired	C	0	0	0	0	0	0	0	0	HEXANOL	NONANAL
127	unpaired	C	0	0	0	0	0	0	0	0	HEXANOL	NONANAL
128	unpaired	C	0	0	0	0	0	0	0	0	HEXANOL	NONANAL
129	unpaired	C	0	1	1	0	1	0	1	2	HEXANOL	NONANAL
130	unpaired	C	0	0	0	0	0	0	0	0	HEXANOL	NONANAL
131	unpaired	C	0	0	0	0	0	0	0	0	HEXANOL	NONANAL
132	unpaired	C	0	0	0	0	0	0	0	0	HEXANOL	NONANAL
133	unpaired	C	0	0	0	0	0	0	0	0	HEXANOL	NONANAL
134	unpaired	C	0	0	0	0	0	0	0	0	HEXANOL	NONANAL
135	unpaired	C	0	0	0	0	0	0	0	0	HEXANOL	NONANAL
136	unpaired	C	0	0	0	0	0	0	0	0	HEXANOL	NONANAL
137	unpaired	GABA	0	0	0	0	0	0	0	0	NONANAL	HEXANOL
138	unpaired	GABA	0	1	0	0	0	0	0	1	NONANAL	HEXANOL
139	unpaired	GABA	0	0	0	0	0	0	0	0	NONANAL	HEXANOL
140	unpaired	GABA	0	0	0	0	0	0	0	0	NONANAL	HEXANOL
141	unpaired	GABA	0	0	0	0	0	0	0	0	NONANAL	HEXANOL
142	unpaired	GABA	0	1	0	0	0	0	0	1	NONANAL	HEXANOL
143	unpaired	GABA	0	1	1	0	0	0	0	2	NONANAL	HEXANOL
144	unpaired	GABA	0	0	0	0	0	0	0	0	NONANAL	HEXANOL
145	unpaired	GABA	0	0	0	0	0	1	0	0	NONANAL	HEXANOL
146	unpaired	GABA	0	0	0	0	0	0	0	0	NONANAL	HEXANOL
147	unpaired	GABA	0	0	1	0	0	0	0	1	NONANAL	HEXANOL
148	unpaired	GABA	0	1	0	0	0	0	0	1	NONANAL	HEXANOL
149	unpaired	GABA	0	0	0	0	0	1	0	0	NONANAL	HEXANOL
150	unpaired	GABA	0	0	0	0	0	0	0	0	NONANAL	HEXANOL
151	unpaired	GABA	0	0	1	0	0	0	0	1	NONANAL	HEXANOL
152	unpaired	GABA	0	0	1	0	0	0	0	1	NONANAL	HEXANOL
153	unpaired	GABA	1	0	0	0	0	0	0	1	NONANAL	HEXANOL
154	unpaired	GABA	0	1	0	0	0	0	0	1	NONANAL	HEXANOL
155	unpaired	GABA	0	0	0	0	0	0	0	0	NONANAL	HEXANOL
156	unpaired	GABA	0	0	0	0	0	0	0	0	NONANAL	HEXANOL
157	unpaired	GABA	0	0	0	0	0	0	0	0	NONANAL	HEXANOL
158	unpaired	GABA	0	0	0	0	0	0	0	0	HEXANOL	NONANAL
159	unpaired	GABA	0	0	0	0	0	0	0	0	HEXANOL	NONANAL
160	unpaired	GABA	0	0	0	0	0	0	0	0	HEXANOL	NONANAL
161	unpaired	GABA	0	1	1	1	0	1	0	3	HEXANOL	NONANAL
162	unpaired	GABA	0	0	1	0	0	0	0	1	HEXANOL	NONANAL
163	unpaired	GABA	0	0	0	0	0	0	0	0	HEXANOL	NONANAL
164	unpaired	GABA	0	0	0	0	0	0	0	0	HEXANOL	NONANAL
165	unpaired	GABA	0	0	0	0	0	0	0	0	HEXANOL	NONANAL
166	unpaired	GABA	0	0	0	0	0	0	0	0	HEXANOL	NONANAL
167	unpaired	GABA	0	0	0	0	0	0	0	0	HEXANOL	NONANAL
168	unpaired	GABA	0	0	0	0	0	0	0	0	HEXANOL	NONANAL
169	unpaired	GABA	0	0	0	0	0	0	0	0	HEXANOL	NONANAL
170	unpaired	GABA	0	0	0	0	0	0	0	0	HEXANOL	NONANAL
171	unpaired	GABA	0	0	0	0	1	0	1	0	HEXANOL	NONANAL
172	unpaired	GABA	0	0	0	0	0	0	0	0	HEXANOL	NONANAL
173	unpaired	GABA	0	0	0	0	1	0	1	0	HEXANOL	NONANAL
174	unpaired	GABA	0	0	0	0	0	0	0	0	HEXANOL	NONANAL
175	unpaired	GABA	0	0	0	0	0	0	0	0	HEXANOL	NONANAL
176	unpaired	GABA	0	0	0	0	1	0	1	0	HEXANOL	NONANAL
177	unpaired	GABA	0	0	0	0	0	0	0	0	HEXANOL	NONANAL

### Sheet: b alanine
ID	group	treat	1	2	3	4	TEST	NOD	learn	ACQS	CS	NOD
1	paired	C	0	1	1	1	1	1	0	3	HEXANOL	NONANAL
2	paired	C	0	0	1	1	1	1	0	2	HEXANOL	NONANAL
3	paired	C	0	0	0	0	1	0	1	0	HEXANOL	NONANAL
4	paired	C	0	0	0	1	1	1	0	1	HEXANOL	NONANAL
5	paired	C	0	0	0	0	1	0	1	0	HEXANOL	NONANAL
6	paired	C	0	0	1	1	1	1	0	2	HEXANOL	NONANAL
7	paired	C	0	0	0	0	1	1	0	0	HEXANOL	NONANAL
8	paired	C	0	0	0	1	1	1	0	1	HEXANOL	NONANAL
9	paired	C	0	0	1	1	1	1	0	2	HEXANOL	NONANAL
10	paired	C	0	0	0	0	1	0	1	0	HEXANOL	NONANAL
11	paired	C	0	0	1	1	1	0	1	2	NONANAL	HEXANOL
12	paired	C	0	0	1	1	1	0	1	2	NONANAL	HEXANOL
13	paired	C	0	0	1	1	1	0	1	2	NONANAL	HEXANOL
14	paired	C	0	1	1	1	1	1	0	3	NONANAL	HEXANOL
15	paired	C	0	0	0	1	1	0	1	1	NONANAL	HEXANOL
16	paired	C	0	0	0	0	0	0	0	0	NONANAL	HEXANOL
17	paired	C	0	0	1	1	0	0	0	2	NONANAL	HEXANOL
18	paired	C	0	0	0	1	0	0	0	1	NONANAL	HEXANOL
19	paired	C	0	0	1	1	1	1	0	2	NONANAL	HEXANOL
20	paired	C	0	0	0	1	1	1	0	1	NONANAL	HEXANOL
21	paired	C	0	0	0	0	0	0	0	0	HEXANOL	NONANAL
22	paired	C	0	0	0	0	0	0	0	0	HEXANOL	NONANAL
23	paired	C	0	1	1	1	1	0	1	3	HEXANOL	NONANAL
24	paired	C	0	0	0	0	0	0	0	0	HEXANOL	NONANAL
25	paired	C	0	0	0	0	0	0	0	0	HEXANOL	NONANAL
26	paired	C	0	0	1	1	1	1	0	2	HEXANOL	NONANAL
27	paired	C	0	1	1	1	1	0	1	3	HEXANOL	NONANAL
28	paired	C	0	0	0	0	0	0	0	0	HEXANOL	NONANAL
29	paired	C	0	0	0	1	1	0	1	1	NONANAL	HEXANOL
30	paired	C	0	0	0	0	1	0	1	0	NONANAL	HEXANOL
31	paired	C	0	0	0	1	1	1	0	1	NONANAL	HEXANOL
32	paired	C	0	1	1	1	1	0	1	3	NONANAL	HEXANOL
33	paired	C	0	0	1	0	1	0	1	1	NONANAL	HEXANOL
34	paired	C	0	0	0	0	0	0	0	0	NONANAL	HEXANOL
35	paired	C	0	0	0	0	0	0	0	0	NONANAL	HEXANOL
36	paired	C	0	1	1	1	1	1	0	3	NONANAL	HEXANOL
37	paired	C	0	0	0	0	0	0	0	0	NONANAL	HEXANOL
38	paired	C	0	0	0	0	1	0	1	0	NONANAL	HEXANOL
39	paired	C	0	0	0	0	1	0	1	0	NONANAL	HEXANOL
40	paired	C	0	0	0	0	0	0	0	0	NONANAL	HEXANOL
41	paired	C	0	0	0	0	0	0	0	0	NONANAL	HEXANOL
42	paired	C	0	1	1	1	1	0	1	3	NONANAL	HEXANOL
43	paired	C	0	0	0	1	1	1	0	1	NONANAL	HEXANOL
44	paired	C	0	0	1	1	1	1	0	2	NONANAL	HEXANOL
45	paired	C	0	0	1	0	0	0	0	1	NONANAL	HEXANOL
46	paired	C	0	0	1	1	1	1	0	2	NONANAL	HEXANOL
47	paired	C	0	1	1	1	1	1	0	3	NONANAL	HEXANOL
48	paired	C	0	1	1	0	0	0	0	2	NONANAL	HEXANOL
49	paired	C	0	0	0	0	1	0	1	0	NONANAL	HEXANOL
50	paired	C	0	0	1	1	1	0	1	2	NONANAL	HEXANOL
51	paired	C	0	0	0	0	0	0	0	0	NONANAL	HEXANOL
52	paired	C	0	0	0	0	1	0	1	0	NONANAL	HEXANOL
53	paired	C	0	0	0	1	0	0	0	1	NONANAL	HEXANOL
54	paired	C	0	0	0	0	0	0	0	0	NONANAL	HEXANOL
55	paired	C	0	0	1	1	1	0	1	2	NONANAL	HEXANOL
56	paired	C	0	0	0	1	1	1	0	1	NONANAL	HEXANOL
57	paired	C	0	0	0	1	1	0	1	1	NONANAL	HEXANOL
58	paired	C	0	0	0	0	0	0	0	0	NONANAL	HEXANOL
59	paired	C	0	0	1	1	1	1	0	2	NONANAL	HEXANOL
60	paired	C	0	0	0	0	0	0	0	0	NONANAL	HEXANOL
61	paired	C	0	0	0	0	0	0	0	0	NONANAL	HEXANOL
62	paired	C	0	0	0	1	1	0	1	1	NONANAL	HEXANOL
63	paired	β - ALANINE	0	1	1	1	1	1	0	3	HEXANOL	NONANAL
64	paired	β - ALANINE	0	1	1	1	1	1	0	3	HEXANOL	NONANAL
65	paired	β - ALANINE	0	0	1	1	1	1	0	2	HEXANOL	NONANAL
66	paired	β - ALANINE	0	1	1	1	1	1	0	3	HEXANOL	NONANAL
67	paired	β - ALANINE	0	0	1	1	1	0	1	2	HEXANOL	NONANAL
68	paired	β - ALANINE	0	1	1	1	1	1	0	3	HEXANOL	NONANAL
69	paired	β - ALANINE	0	1	1	1	1	1	0	3	HEXANOL	NONANAL
70	paired	β - ALANINE	0	1	1	1	1	0	1	3	HEXANOL	NONANAL
71	paired	β - ALANINE	0	0	1	1	1	1	0	2	HEXANOL	NONANAL
72	paired	β - ALANINE	0	1	1	1	1	1	0	3	HEXANOL	NONANAL
73	paired	β - ALANINE	0	1	1	1	1	1	0	3	NONANAL	HEXANOL
74	paired	β - ALANINE	0	1	0	1	1	0	1	2	NONANAL	HEXANOL
75	paired	β - ALANINE	0	0	1	1	1	0	1	2	NONANAL	HEXANOL
76	paired	β - ALANINE	0	1	1	1	1	0	1	3	NONANAL	HEXANOL
77	paired	β - ALANINE	0	0	1	1	1	0	1	2	NONANAL	HEXANOL
78	paired	β - ALANINE	0	0	0	0	1	0	1	0	NONANAL	HEXANOL
79	paired	β - ALANINE	0	0	0	0	1	0	1	0	NONANAL	HEXANOL
80	paired	β - ALANINE	0	1	1	1	1	0	1	3	NONANAL	HEXANOL
81	paired	β - ALANINE	0	1	1	1	1	0	1	3	NONANAL	HEXANOL
82	paired	β - ALANINE	0	1	1	1	0	0	0	3	NONANAL	HEXANOL
83	paired	β - ALANINE	0	0	0	1	1	0	1	1	HEXANOL	NONANAL
84	paired	β - ALANINE	0	0	0	1	0	0	0	1	HEXANOL	NONANAL
85	paired	β - ALANINE	0	0	0	1	1	0	1	1	HEXANOL	NONANAL
86	paired	β - ALANINE	0	0	0	0	0	0	0	0	HEXANOL	NONANAL
87	paired	β - ALANINE	0	1	1	1	1	0	1	3	HEXANOL	NONANAL
88	paired	β - ALANINE	0	0	1	0	1	0	1	1	HEXANOL	NONANAL
89	paired	β - ALANINE	0	0	0	0	0	0	0	0	HEXANOL	NONANAL
90	paired	β - ALANINE	0	0	1	0	0	0	0	1	NONANAL	HEXANOL
91	paired	β - ALANINE	0	0	0	0	0	0	0	0	NONANAL	HEXANOL
92	paired	β - ALANINE	0	0	0	0	0	0	0	0	NONANAL	HEXANOL
93	paired	β - ALANINE	0	0	0	0	0	0	0	0	NONANAL	HEXANOL
94	paired	β - ALANINE	0	0	0	0	0	0	0	0	NONANAL	HEXANOL
95	paired	β - ALANINE	0	0	0	0	1	0	1	0	NONANAL	HEXANOL
96	paired	β - ALANINE	0	1	1	1	1	1	0	3	NONANAL	HEXANOL
97	paired	β - ALANINE	0	0	1	1	1	0	1	2	NONANAL	HEXANOL
98	paired	β - ALANINE	0	0	1	1	1	1	0	2	NONANAL	HEXANOL
99	paired	β - ALANINE	0	1	1	1	1	1	0	3	NONANAL	HEXANOL
100	paired	β - ALANINE	0	0	0	0	1	1	0	0	NONANAL	HEXANOL
101	paired	β - ALANINE	0	0	0	0	0	0	0	0	NONANAL	HEXANOL
102	paired	β - ALANINE	0	0	1	1	0	0	0	2	NONANAL	HEXANOL
103	paired	β - ALANINE	0	1	1	1	1	1	0	3	NONANAL	HEXANOL
104	paired	β - ALANINE	0	0	1	1	1	1	0	2	NONANAL	HEXANOL
105	paired	β - ALANINE	0	0	1	1	1	0	1	2	NONANAL	HEXANOL
106	paired	β - ALANINE	0	1	1	1	1	1	0	3	NONANAL	HEXANOL
107	paired	β - ALANINE	0	1	1	1	1	0	1	3	NONANAL	HEXANOL
108	paired	β - ALANINE	0	1	1	1	0	0	0	3	NONANAL	HEXANOL
109	paired	β - ALANINE	0	0	0	0	1	0	1	0	NONANAL	HEXANOL
110	paired	β - ALANINE	0	0	0	0	1	0	1	0	NONANAL	HEXANOL
111	paired	β - ALANINE	0	0	1	1	1	1	0	2	NONANAL	HEXANOL
112	paired	β - ALANINE	0	0	0	0	1	1	0	0	NONANAL	HEXANOL
113	paired	β - ALANINE	0	0	1	1	1	1	0	2	NONANAL	HEXANOL
114	paired	β - ALANINE	0	0	0	0	1	0	1	0	NONANAL	HEXANOL
115	paired	β - ALANINE	0	0	1	1	1	1	0	2	NONANAL	HEXANOL
116	paired	β - ALANINE	0	1	1	1	1	0	1	3	NONANAL	HEXANOL
117	paired	β - ALANINE	0	0	1	1	1	0	1	2	NONANAL	HEXANOL
118	paired	β - ALANINE	0	1	1	1	1	1	0	3	NONANAL	HEXANOL
119	paired	β - ALANINE	0	1	1	1	1	0	1	3	NONANAL	HEXANOL
120	paired	β - ALANINE	0	1	1	1	1	1	0	3	NONANAL	HEXANOL
121	paired	β - ALANINE	0	1	1	1	1	1	0	3	NONANAL	HEXANOL
122	paired	β - ALANINE	0	0	0	0	0	0	0	0	NONANAL	HEXANOL
123	paired	β - ALANINE	0	0	0	0	1	0	1	0	NONANAL	HEXANOL
124	paired	β - ALANINE	0	0	0	0	1	1	0	0	NONANAL	HEXANOL
125	paired	β - ALANINE	0	0	0	1	0	0	0	1	NONANAL	HEXANOL
126	paired	β - ALANINE	0	0	0	1	1	0	1	1	NONANAL	HEXANOL
127	paired	β - ALANINE	0	0	0	0	0	0	0	0	NONANAL	HEXANOL
128	paired	β - ALANINE	0	0	1	1	1	0	1	2	NONANAL	HEXANOL
129	unpaired	C	0	0	0	0	0	0	0	0	HEXANOL	NONANAL
130	unpaired	C	0	0	0	0	0	0	0	0	HEXANOL	NONANAL
131	unpaired	C	0	0	0	1	1	0	1	1	HEXANOL	NONANAL
132	unpaired	C	0	0	0	0	0	0	0	0	HEXANOL	NONANAL
133	unpaired	C	0	0	0	0	1	0	1	0	HEXANOL	NONANAL
134	unpaired	C	0	0	0	0	0	0	0	0	HEXANOL	NONANAL
135	unpaired	C	0	0	0	0	0	0	0	0	HEXANOL	NONANAL
136	unpaired	C	0	0	0	1	0	0	0	1	HEXANOL	NONANAL
137	unpaired	C	0	0	0	0	0	0	0	0	HEXANOL	NONANAL
138	unpaired	C	0	0	0	0	0	0	0	0	HEXANOL	NONANAL
139	unpaired	C	0	0	0	0	0	0	0	0	NONANAL	HEXANOL
140	unpaired	C	0	0	0	0	0	0	0	0	NONANAL	HEXANOL
141	unpaired	C	0	0	0	0	0	0	0	0	NONANAL	HEXANOL
142	unpaired	C	0	0	0	0	0	0	0	0	NONANAL	HEXANOL
143	unpaired	C	0	0	0	0	0	0	0	0	NONANAL	HEXANOL
144	unpaired	C	0	0	0	0	0	0	0	0	NONANAL	HEXANOL
145	unpaired	C	0	0	0	0	0	0	0	0	NONANAL	HEXANOL
146	unpaired	C	0	0	0	0	0	0	0	0	NONANAL	HEXANOL
147	unpaired	C	0	0	0	0	0	0	0	0	NONANAL	HEXANOL
148	unpaired	C	0	0	0	0	0	0	0	0	NONANAL	HEXANOL
149	unpaired	C	0	0	0	0	0	0	0	0	HEXANOL	NONANAL
150	unpaired	C	0	0	0	0	0	0	0	0	HEXANOL	NONANAL
151	unpaired	C	0	0	0	0	0	0	0	0	HEXANOL	NONANAL
152	unpaired	C	0	0	0	0	0	0	0	0	HEXANOL	NONANAL
153	unpaired	C	0	0	0	0	0	0	0	0	HEXANOL	NONANAL
154	unpaired	C	0	0	0	0	0	0	0	0	HEXANOL	NONANAL
155	unpaired	C	0	0	0	0	0	0	0	0	HEXANOL	NONANAL
156	unpaired	C	0	0	0	0	0	0	0	0	HEXANOL	NONANAL
157	unpaired	C	0	0	0	0	0	0	0	0	HEXANOL	NONANAL
158	unpaired	C	0	0	0	0	0	0	0	0	NONANAL	HEXANOL
159	unpaired	C	0	0	0	0	0	0	0	0	NONANAL	HEXANOL
160	unpaired	C	0	0	0	0	0	0	0	0	NONANAL	HEXANOL
161	unpaired	C	0	0	0	0	0	0	0	0	NONANAL	HEXANOL
162	unpaired	C	0	0	0	0	0	0	0	0	NONANAL	HEXANOL
163	unpaired	C	0	0	0	0	0	0	0	0	NONANAL	HEXANOL
164	unpaired	C	0	0	0	0	0	0	0	0	NONANAL	HEXANOL
165	unpaired	C	0	0	0	0	0	0	0	0	NONANAL	HEXANOL
166	unpaired	C	0	0	0	0	0	0	0	0	NONANAL	HEXANOL
167	unpaired	C	0	0	0	0	0	0	0	0	NONANAL	HEXANOL
168	unpaired	C	0	0	0	0	0	0	0	0	NONANAL	HEXANOL
169	unpaired	C	0	0	0	0	0	0	0	0	NONANAL	HEXANOL
170	unpaired	β - ALANINE	0	0	1	0	0	0	0	1	HEXANOL	NONANAL
171	unpaired	β - ALANINE	0	0	1	1	0	0	0	2	HEXANOL	NONANAL
172	unpaired	β - ALANINE	0	0	0	0	0	0	0	0	HEXANOL	NONANAL
173	unpaired	β - ALANINE	0	1	1	0	0	0	0	2	HEXANOL	NONANAL
174	unpaired	β - ALANINE	0	0	0	0	0	0	0	0	HEXANOL	NONANAL
175	unpaired	β - ALANINE	0	0	0	0	0	0	0	0	HEXANOL	NONANAL
176	unpaired	β - ALANINE	0	1	1	0	0	0	0	2	HEXANOL	NONANAL
177	unpaired	β - ALANINE	0	0	0	0	0	0	0	0	HEXANOL	NONANAL
178	unpaired	β - ALANINE	0	0	0	0	0	0	0	0	HEXANOL	NONANAL
179	unpaired	β - ALANINE	0	0	0	0	0	0	0	0	NONANAL	HEXANOL
180	unpaired	β - ALANINE	0	0	0	0	0	0	0	0	NONANAL	HEXANOL
181	unpaired	β - ALANINE	0	0	0	0	0	0	0	0	NONANAL	HEXANOL
182	unpaired	β - ALANINE	0	0	0	0	0	0	0	0	NONANAL	HEXANOL
183	unpaired	β - ALANINE	0	0	0	0	0	1	0	0	NONANAL	HEXANOL
184	unpaired	β - ALANINE	0	0	0	0	0	0	0	0	NONANAL	HEXANOL
185	unpaired	β - ALANINE	0	0	0	0	0	0	0	0	NONANAL	HEXANOL
186	unpaired	β - ALANINE	0	0	0	0	0	0	0	0	NONANAL	HEXANOL
187	unpaired	β - ALANINE	0	0	0	0	0	0	0	0	NONANAL	HEXANOL
188	unpaired	β - ALANINE	0	0	0	0	0	0	0	0	NONANAL	HEXANOL
189	unpaired	β - ALANINE	0	0	0	0	1	0	1	0	HEXANOL	NONANAL
190	unpaired	β - ALANINE	0	0	0	0	0	0	0	0	HEXANOL	NONANAL
191	unpaired	β - ALANINE	0	0	0	0	0	0	0	0	HEXANOL	NONANAL
192	unpaired	β - ALANINE	0	0	0	0	0	0	0	0	HEXANOL	NONANAL
193	unpaired	β - ALANINE	0	0	0	0	0	0	0	0	HEXANOL	NONANAL
194	unpaired	β - ALANINE	0	0	0	0	0	0	0	0	HEXANOL	NONANAL
195	unpaired	β - ALANINE	0	0	0	0	0	0	0	0	HEXANOL	NONANAL
196	unpaired	β - ALANINE	0	0	0	0	0	0	0	0	HEXANOL	NONANAL
197	unpaired	β - ALANINE	0	0	0	0	0	0	0	0	HEXANOL	NONANAL
198	unpaired	β - ALANINE	0	0	0	0	0	0	0	0	NONANAL	HEXANOL
199	unpaired	β - ALANINE	0	0	0	0	0	0	0	0	NONANAL	HEXANOL
200	unpaired	β - ALANINE	0	0	0	0	0	0	0	0	NONANAL	HEXANOL
201	unpaired	β - ALANINE	0	0	0	0	0	0	0	0	NONANAL	HEXANOL
202	unpaired	β - ALANINE	0	0	0	0	0	0	0	0	NONANAL	HEXANOL
203	unpaired	β - ALANINE	0	0	0	0	0	0	0	0	NONANAL	HEXANOL
204	unpaired	β - ALANINE	0	0	0	0	0	0	0	0	NONANAL	HEXANOL
205	unpaired	β - ALANINE	0	0	0	0	0	0	0	0	NONANAL	HEXANOL
206	unpaired	β - ALANINE	0	0	0	0	0	0	0	0	NONANAL	HEXANOL
207	unpaired	β - ALANINE	0	0	0	0	0	0	0	0	NONANAL	HEXANOL
208	unpaired	β - ALANINE	0	0	0	0	0	0	0	0	NONANAL	HEXANOL
209	unpaired	β - ALANINE	0	0	0	0	0	0	0	0	NONANAL	HEXANOL
210	unpaired	β - ALANINE	0	0	0	0	0	0	0	0	NONANAL	HEXANOL
211	unpaired	β - ALANINE	0	0	0	0	0	0	0	0	NONANAL	HEXANOL

### Sheet: Taurine
ID	group	treat	1	2	3	4	TEST	NOD	learn	ACQS	CS	NOD
1	paired	C	0	1	1	1	1	0	1	3	HEXANOL	NONANAL
2	paired	C	0	0	0	0	0	1	0	0	HEXANOL	NONANAL
3	paired	C	0	0	0	0	0	0	0	0	HEXANOL	NONANAL
4	paired	C	0	0	0	1	1	0	1	1	HEXANOL	NONANAL
5	paired	C	0	1	1	1	1	0	1	3	HEXANOL	NONANAL
6	paired	C	0	1	0	0	0	0	0	1	HEXANOL	NONANAL
7	paired	C	0	0	0	0	1	0	1	0	HEXANOL	NONANAL
8	paired	C	0	1	0	0	1	1	0	1	HEXANOL	NONANAL
9	paired	C	0	0	0	0	1	0	1	0	HEXANOL	NONANAL
10	paired	C	0	0	1	1	1	1	0	2	NONANAL	HEXANOL
11	paired	C	0	1	1	1	1	1	0	3	NONANAL	HEXANOL
12	paired	C	0	0	0	0	1	1	0	0	NONANAL	HEXANOL
13	paired	C	0	0	0	0	0	0	0	0	NONANAL	HEXANOL
14	paired	C	0	0	1	0	0	0	0	1	NONANAL	HEXANOL
15	paired	C	0	0	1	1	1	0	1	2	NONANAL	HEXANOL
16	paired	C	0	0	0	0	1	0	1	0	NONANAL	HEXANOL
17	paired	C	0	0	1	1	1	1	0	2	NONANAL	HEXANOL
18	paired	C	0	1	1	1	1	1	0	3	NONANAL	HEXANOL
19	paired	C	0	0	0	0	1	0	1	0	NONANAL	HEXANOL
20	paired	C	0	0	0	0	0	0	0	0	NONANAL	HEXANOL
21	paired	C	0	0	0	0	0	0	0	0	NONANAL	HEXANOL
22	paired	C	0	0	0	0	0	0	0	0	NONANAL	HEXANOL
23	paired	C	0	0	1	1	1	0	1	2	NONANAL	HEXANOL
24	paired	C	0	1	1	0	0	0	0	2	NONANAL	HEXANOL
25	paired	C	0	1	1	1	1	0	1	3	NONANAL	HEXANOL
26	paired	C	0	0	0	0	0	1	0	0	NONANAL	HEXANOL
27	paired	C	0	1	1	1	1	1	0	3	NONANAL	HEXANOL
28	paired	C	0	1	1	1	1	1	0	3	NONANAL	HEXANOL
29	paired	C	0	0	1	1	1	1	0	2	HEXANOL	NONANAL
30	paired	C	0	0	0	1	1	0	1	1	HEXANOL	NONANAL
31	paired	C	0	0	1	1	1	0	1	2	HEXANOL	NONANAL
32	paired	C	0	0	1	1	1	0	1	2	HEXANOL	NONANAL
33	paired	C	0	0	1	1	1	1	0	2	HEXANOL	NONANAL
34	paired	C	0	0	1	1	1	0	1	2	HEXANOL	NONANAL
35	paired	C	0	0	1	1	1	0	1	2	HEXANOL	NONANAL
36	paired	C	0	0	1	1	1	0	1	2	HEXANOL	NONANAL
37	paired	C	0	0	1	1	1	0	1	2	HEXANOL	NONANAL
38	paired	C	0	0	1	1	1	0	1	2	HEXANOL	NONANAL
39	paired	TAURINE	0	0	0	0	1	0	1	0	HEXANOL	NONANAL
40	paired	TAURINE	0	0	0	0	1	0	1	0	HEXANOL	NONANAL
41	paired	TAURINE	0	0	0	0	0	0	0	0	HEXANOL	NONANAL
42	paired	TAURINE	0	0	0	0	1	0	1	0	HEXANOL	NONANAL
43	paired	TAURINE	0	1	1	1	1	0	1	3	HEXANOL	NONANAL
44	paired	TAURINE	0	0	0	0	0	0	0	0	HEXANOL	NONANAL
45	paired	TAURINE	0	1	1	1	1	1	0	3	HEXANOL	NONANAL
46	paired	TAURINE	0	0	0	0	0	0	0	0	HEXANOL	NONANAL
47	paired	TAURINE	0	1	1	1	1	1	0	3	HEXANOL	NONANAL
48	paired	TAURINE	0	1	1	1	1	1	0	3	NONANAL	HEXANOL
49	paired	TAURINE	0	1	1	1	1	0	1	3	NONANAL	HEXANOL
50	paired	TAURINE	0	1	1	1	1	1	0	3	NONANAL	HEXANOL
51	paired	TAURINE	0	0	0	1	1	0	1	1	NONANAL	HEXANOL
52	paired	TAURINE	0	1	1	1	1	1	0	3	NONANAL	HEXANOL
53	paired	TAURINE	0	0	1	1	1	1	0	2	NONANAL	HEXANOL
54	paired	TAURINE	0	0	0	0	1	0	1	0	NONANAL	HEXANOL
55	paired	TAURINE	0	1	1	1	1	1	0	3	NONANAL	HEXANOL
56	paired	TAURINE	0	0	1	1	0	0	0	2	NONANAL	HEXANOL
57	paired	TAURINE	0	0	1	1	1	1	0	2	NONANAL	HEXANOL
58	paired	TAURINE	0	1	1	1	1	0	1	3	NONANAL	HEXANOL
59	paired	TAURINE	0	0	0	1	1	0	1	1	NONANAL	HEXANOL
60	paired	TAURINE	0	1	1	1	1	0	1	3	NONANAL	HEXANOL
61	paired	TAURINE	0	1	1	1	1	1	0	3	NONANAL	HEXANOL
62	paired	TAURINE	0	0	0	0	0	0	0	0	NONANAL	HEXANOL
63	paired	TAURINE	0	0	0	0	0	0	0	0	NONANAL	HEXANOL
64	paired	TAURINE	0	0	1	0	0	0	0	1	NONANAL	HEXANOL
65	paired	TAURINE	0	0	0	1	1	0	1	1	NONANAL	HEXANOL
66	paired	TAURINE	0	0	1	1	1	0	1	2	NONANAL	HEXANOL
67	paired	TAURINE	0	0	0	0	1	1	0	0	HEXANOL	NONANAL
68	paired	TAURINE	0	0	1	1	1	1	0	2	HEXANOL	NONANAL
69	paired	TAURINE	0	0	1	1	1	0	1	2	HEXANOL	NONANAL
70	paired	TAURINE	0	0	0	0	1	0	1	0	HEXANOL	NONANAL
71	paired	TAURINE	0	0	0	0	1	0	1	0	HEXANOL	NONANAL
72	paired	TAURINE	0	0	1	1	1	0	1	2	HEXANOL	NONANAL
73	paired	TAURINE	0	0	1	1	1	1	0	2	HEXANOL	NONANAL
74	paired	TAURINE	0	0	0	0	1	1	1	0	HEXANOL	NONANAL
75	paired	TAURINE	0	0	0	0	1	1	1	0	HEXANOL	NONANAL
76	paired	TAURINE	0	0	1	1	1	1	1	2	HEXANOL	NONANAL
77	unpaired	C	0	0	0	0	0	0	0	0	HEXANOL	NONANAL
78	unpaired	C	0	0	0	0	0	0	0	0	HEXANOL	NONANAL
79	unpaired	C	0	0	0	0	0	0	0	0	HEXANOL	NONANAL
80	unpaired	C	0	0	0	0	0	0	0	0	HEXANOL	NONANAL
81	unpaired	C	0	0	0	0	0	0	0	0	HEXANOL	NONANAL
82	unpaired	C	0	0	0	0	0	0	0	0	HEXANOL	NONANAL
83	unpaired	C	0	0	0	0	0	0	0	0	HEXANOL	NONANAL
84	unpaired	C	0	0	0	0	1	1	0	0	HEXANOL	NONANAL
85	unpaired	C	0	0	0	0	0	0	0	0	HEXANOL	NONANAL
86	unpaired	C	0	0	0	0	0	0	0	0	HEXANOL	NONANAL
87	unpaired	C	0	0	0	0	0	0	0	0	NONANAL	HEXANOL
88	unpaired	C	0	0	0	0	0	0	0	0	NONANAL	HEXANOL
89	unpaired	C	0	0	0	0	0	0	0	0	NONANAL	HEXANOL
90	unpaired	C	0	0	0	0	0	0	0	0	NONANAL	HEXANOL
91	unpaired	C	0	0	0	0	0	0	0	0	NONANAL	HEXANOL
92	unpaired	C	0	0	0	0	0	0	0	0	NONANAL	HEXANOL
93	unpaired	C	0	0	0	0	0	0	0	0	NONANAL	HEXANOL
94	unpaired	C	0	0	0	0	0	0	0	0	NONANAL	HEXANOL
95	unpaired	C	0	0	0	0	0	0	0	0	NONANAL	HEXANOL
96	unpaired	C	0	0	0	0	0	0	0	0	NONANAL	HEXANOL
97	unpaired	C	0	0	0	0	0	0	0	0	NONANAL	HEXANOL
98	unpaired	C	0	0	0	0	0	0	0	0	NONANAL	HEXANOL
99	unpaired	C	0	0	0	0	0	0	0	0	NONANAL	HEXANOL
100	unpaired	C	0	0	0	0	0	0	0	0	NONANAL	HEXANOL
101	unpaired	C	0	0	0	0	0	0	0	0	NONANAL	HEXANOL
102	unpaired	C	0	0	0	0	0	0	0	0	NONANAL	HEXANOL
103	unpaired	C	0	0	0	0	0	0	0	0	NONANAL	HEXANOL
104	unpaired	C	0	0	0	0	0	0	0	0	NONANAL	HEXANOL
105	unpaired	C	0	0	0	0	0	0	0	0	NONANAL	HEXANOL
106	unpaired	C	0	0	0	0	0	0	0	0	NONANAL	HEXANOL
107	unpaired	C	0	0	0	0	0	0	0	0	HEXANOL	NONANAL
108	unpaired	C	0	0	0	0	0	0	0	0	HEXANOL	NONANAL
109	unpaired	C	0	0	0	0	0	0	0	0	HEXANOL	NONANAL
110	unpaired	C	0	0	0	0	0	0	0	0	HEXANOL	NONANAL
111	unpaired	C	0	0	0	0	0	0	0	0	HEXANOL	NONANAL
112	unpaired	C	0	0	0	0	0	0	0	0	HEXANOL	NONANAL
113	unpaired	C	0	0	0	0	0	0	0	0	HEXANOL	NONANAL
114	unpaired	C	0	0	0	0	0	0	0	0	HEXANOL	NONANAL
115	unpaired	C	0	0	0	0	0	0	0	0	HEXANOL	NONANAL
116	unpaired	C	0	0	0	0	0	0	0	0	HEXANOL	NONANAL
117	unpaired	TAURINE	0	0	0	0	0	0	0	0	HEXANOL	NONANAL
118	unpaired	TAURINE	0	0	0	0	0	0	0	0	HEXANOL	NONANAL
119	unpaired	TAURINE	0	0	0	0	0	0	0	0	HEXANOL	NONANAL
120	unpaired	TAURINE	0	0	0	0	0	0	0	0	HEXANOL	NONANAL
121	unpaired	TAURINE	0	0	0	0	0	0	0	0	HEXANOL	NONANAL
122	unpaired	TAURINE	0	0	0	0	0	0	0	0	HEXANOL	NONANAL
123	unpaired	TAURINE	0	0	0	0	0	0	0	0	HEXANOL	NONANAL
124	unpaired	TAURINE	0	0	0	0	0	0	0	0	HEXANOL	NONANAL
125	unpaired	TAURINE	0	0	0	0	0	0	0	0	HEXANOL	NONANAL
126	unpaired	TAURINE	0	0	0	0	0	0	0	0	HEXANOL	NONANAL
127	unpaired	TAURINE	0	0	0	0	0	0	0	0	NONANAL	HEXANOL
128	unpaired	TAURINE	0	0	0	0	0	0	0	0	NONANAL	HEXANOL
129	unpaired	TAURINE	0	0	0	0	0	0	0	0	NONANAL	HEXANOL
130	unpaired	TAURINE	0	0	0	0	0	0	0	0	NONANAL	HEXANOL
131	unpaired	TAURINE	0	0	0	0	0	0	0	0	NONANAL	HEXANOL
132	unpaired	TAURINE	0	0	0	0	0	0	0	0	NONANAL	HEXANOL
133	unpaired	TAURINE	0	0	0	1	1	0	1	1	NONANAL	HEXANOL
134	unpaired	TAURINE	0	0	0	0	0	0	0	0	NONANAL	HEXANOL
135	unpaired	TAURINE	0	0	0	0	0	0	0	0	NONANAL	HEXANOL
136	unpaired	TAURINE	0	0	0	0	0	0	0	0	NONANAL	HEXANOL
137	unpaired	TAURINE	0	0	0	0	0	0	0	0	NONANAL	HEXANOL
138	unpaired	TAURINE	0	0	0	0	0	1	0	0	NONANAL	HEXANOL
139	unpaired	TAURINE	0	0	0	0	0	0	0	0	NONANAL	HEXANOL
140	unpaired	TAURINE	0	0	0	0	0	0	0	0	NONANAL	HEXANOL
141	unpaired	TAURINE	0	0	0	0	0	0	0	0	NONANAL	HEXANOL
142	unpaired	TAURINE	0	0	0	0	0	0	0	0	NONANAL	HEXANOL
143	unpaired	TAURINE	0	0	0	0	0	0	0	0	NONANAL	HEXANOL
144	unpaired	TAURINE	0	0	0	0	0	0	0	0	NONANAL	HEXANOL
145	unpaired	TAURINE	0	0	0	0	0	0	0	0	NONANAL	HEXANOL
146	unpaired	TAURINE	0	0	0	0	0	0	0	0	HEXANOL	NONANAL
147	unpaired	TAURINE	0	0	0	0	0	0	0	0	HEXANOL	NONANAL
148	unpaired	TAURINE	0	0	0	0	0	0	0	0	HEXANOL	NONANAL
149	unpaired	TAURINE	0	0	1	0	0	0	0	1	HEXANOL	NONANAL
150	unpaired	TAURINE	0	0	0	0	0	0	0	0	HEXANOL	NONANAL
151	unpaired	TAURINE	0	0	0	0	0	0	0	0	HEXANOL	NONANAL
152	unpaired	TAURINE	0	0	0	0	1	0	0	0	HEXANOL	NONANAL
153	unpaired	TAURINE	0	0	0	0	0	0	0	0	HEXANOL	NONANAL
154	unpaired	TAURINE	0	0	0	0	0	0	0	0	HEXANOL	NONANAL
155	unpaired	TAURINE	0	0	0	0	0	0	0	0	HEXANOL	NONANAL

### Sheet: Citrulline
ID	group	treat	1	2	3	4	TEST	NOD	learn	ACQS	CS	NOD
1	paired	C	0	0	0	1	1	0	1	1	NONANAL	HEXANOL
2	paired	C	0	0	1	1	1	0	1	2	NONANAL	HEXANOL
3	paired	C	0	0	0	0	0	0	0	0	NONANAL	HEXANOL
4	paired	C	0	0	0	0	0	0	0	0	NONANAL	HEXANOL
5	paired	C	0	0	1	1	1	0	1	2	NONANAL	HEXANOL
6	paired	C	0	0	0	0	1	0	1	0	NONANAL	HEXANOL
7	paired	C	0	1	1	0	1	0	1	2	NONANAL	HEXANOL
8	paired	C	0	0	1	0	0	0	0	1	NONANAL	HEXANOL
9	paired	C	0	1	1	1	1	0	1	3	NONANAL	HEXANOL
10	paired	C	0	1	1	1	1	0	1	3	NONANAL	HEXANOL
11	paired	C	0	1	1	1	1	1	0	3	HEXANOL	NONANAL
12	paired	C	0	1	1	1	1	0	1	3	HEXANOL	NONANAL
13	paired	C	0	1	0	0	0	0	0	1	HEXANOL	NONANAL
14	paired	C	0	0	0	0	1	0	1	0	HEXANOL	NONANAL
15	paired	C	0	0	1	1	1	0	1	2	HEXANOL	NONANAL
16	paired	C	0	1	1	1	1	0	1	3	HEXANOL	NONANAL
17	paired	C	0	1	1	1	1	0	1	3	HEXANOL	NONANAL
18	paired	C	0	1	1	1	1	0	1	3	HEXANOL	NONANAL
19	paired	C	0	0	1	1	1	0	1	2	HEXANOL	NONANAL
20	paired	C	0	1	1	1	1	0	1	3	HEXANOL	NONANAL
21	paired	C	0	0	1	1	1	0	1	2	HEXANOL	NONANAL
22	paired	C	0	1	1	1	1	0	1	3	HEXANOL	NONANAL
23	paired	C	0	0	1	1	1	0	1	2	HEXANOL	NONANAL
24	paired	C	0	0	1	1	1	0	1	2	HEXANOL	NONANAL
25	paired	C	0	0	1	1	1	0	1	2	HEXANOL	NONANAL
26	paired	C	0	1	1	1	1	0	1	3	HEXANOL	NONANAL
27	paired	C	0	0	0	1	1	0	1	1	HEXANOL	NONANAL
28	paired	C	0	0	0	1	1	0	1	1	HEXANOL	NONANAL
29	paired	C	0	0	0	0	1	0	1	0	HEXANOL	NONANAL
30	paired	C	0	0	0	0	0	0	0	0	HEXANOL	NONANAL
31	paired	C	0	1	1	1	1	1	0	3	NONANAL	HEXANOL
32	paired	C	0	0	1	1	1	0	1	2	NONANAL	HEXANOL
33	paired	C	0	1	1	1	1	0	1	3	NONANAL	HEXANOL
34	paired	C	0	0	1	1	0	0	0	2	NONANAL	HEXANOL
35	paired	C	0	0	0	1	1	0	1	1	NONANAL	HEXANOL
36	paired	C	0	0	0	0	0	0	0	0	NONANAL	HEXANOL
37	paired	C	0	1	1	1	1	1	0	3	NONANAL	HEXANOL
38	paired	C	0	1	1	1	1	0	1	3	NONANAL	HEXANOL
39	paired	C	0	0	0	1	1	0	1	1	NONANAL	HEXANOL
40	paired	C	0	0	0	1	0	0	0	1	NONANAL	HEXANOL
41	paired	C	0	1	1	1	1	1	0	3	NONANAL	HEXANOL
42	paired	CITRULLINE	0	1	0	0	0	0	0	1	NONANAL	HEXANOL
43	paired	CITRULLINE	0	0	0	0	1	0	1	0	NONANAL	HEXANOL
44	paired	CITRULLINE	0	0	1	1	1	0	1	2	NONANAL	HEXANOL
45	paired	CITRULLINE	0	1	1	1	1	0	1	3	NONANAL	HEXANOL
46	paired	CITRULLINE	0	0	1	1	1	0	1	2	NONANAL	HEXANOL
47	paired	CITRULLINE	0	0	1	1	1	0	1	2	NONANAL	HEXANOL
48	paired	CITRULLINE	0	0	0	0	0	0	0	0	NONANAL	HEXANOL
49	paired	CITRULLINE	0	0	1	1	1	0	1	2	NONANAL	HEXANOL
50	paired	CITRULLINE	0	1	1	1	1	0	1	3	NONANAL	HEXANOL
51	paired	CITRULLINE	0	0	0	1	1	0	1	1	NONANAL	HEXANOL
52	paired	CITRULLINE	0	1	1	1	1	1	0	3	HEXANOL	NONANAL
53	paired	CITRULLINE	0	1	1	1	1	0	1	3	HEXANOL	NONANAL
54	paired	CITRULLINE	0	0	1	0	1	0	1	1	HEXANOL	NONANAL
55	paired	CITRULLINE	0	1	1	1	1	0	1	3	HEXANOL	NONANAL
56	paired	CITRULLINE	0	1	1	1	1	0	1	3	HEXANOL	NONANAL
57	paired	CITRULLINE	0	1	1	1	1	0	1	3	HEXANOL	NONANAL
58	paired	CITRULLINE	0	0	1	1	1	0	1	2	HEXANOL	NONANAL
59	paired	CITRULLINE	0	0	1	1	1	0	1	2	HEXANOL	NONANAL
60	paired	CITRULLINE	0	0	1	1	1	0	1	2	HEXANOL	NONANAL
61	paired	CITRULLINE	0	0	1	1	1	0	1	2	HEXANOL	NONANAL
62	paired	CITRULLINE	0	0	0	0	0	0	0	0	HEXANOL	NONANAL
63	paired	CITRULLINE	0	0	1	1	1	0	1	2	HEXANOL	NONANAL
64	paired	CITRULLINE	0	0	0	0	0	0	0	0	HEXANOL	NONANAL
65	paired	CITRULLINE	0	0	0	0	1	0	1	0	HEXANOL	NONANAL
66	paired	CITRULLINE	0	0	1	1	1	0	1	2	HEXANOL	NONANAL
67	paired	CITRULLINE	0	0	1	1	1	0	1	2	HEXANOL	NONANAL
68	paired	CITRULLINE	0	0	1	1	1	0	1	2	HEXANOL	NONANAL
69	paired	CITRULLINE	0	1	1	1	1	0	1	3	HEXANOL	NONANAL
70	paired	CITRULLINE	0	0	0	0	0	0	0	0	HEXANOL	NONANAL
71	paired	CITRULLINE	0	0	1	0	1	0	1	1	HEXANOL	NONANAL
72	paired	CITRULLINE	0	0	1	1	1	0	1	2	HEXANOL	NONANAL
73	paired	CITRULLINE	0	0	0	0	0	0	0	0	HEXANOL	NONANAL
74	paired	CITRULLINE	0	1	0	1	1	1	0	2	NONANAL	HEXANOL
75	paired	CITRULLINE	0	1	1	1	1	1	0	3	NONANAL	HEXANOL
76	paired	CITRULLINE	0	0	0	1	1	0	1	1	NONANAL	HEXANOL
77	paired	CITRULLINE	0	0	1	1	1	1	0	2	NONANAL	HEXANOL
78	paired	CITRULLINE	0	0	0	0	0	0	0	0	NONANAL	HEXANOL
79	paired	CITRULLINE	0	0	1	1	1	1	0	2	NONANAL	HEXANOL
80	paired	CITRULLINE	0	0	0	0	0	0	0	0	NONANAL	HEXANOL
81	paired	CITRULLINE	0	0	0	0	1	1	0	0	NONANAL	HEXANOL
82	paired	CITRULLINE	0	0	1	1	1	0	1	2	NONANAL	HEXANOL
83	paired	CITRULLINE	0	0	0	0	0	0	0	0	NONANAL	HEXANOL
84	paired	CITRULLINE	0	1	1	1	1	1	0	3	NONANAL	HEXANOL
85	paired	CITRULLINE	0	0	1	1	1	0	1	2	NONANAL	HEXANOL
86	unpaired	C	0	0	0	0	0	0	0	0	NONANAL	HEXANOL
87	unpaired	C	0	0	0	0	0	0	0	0	NONANAL	HEXANOL
88	unpaired	C	0	0	0	0	0	0	0	0	NONANAL	HEXANOL
89	unpaired	C	0	0	0	0	0	0	0	0	NONANAL	HEXANOL
90	unpaired	C	0	0	0	0	0	0	0	0	NONANAL	HEXANOL
91	unpaired	C	0	0	0	0	0	0	0	0	NONANAL	HEXANOL
92	unpaired	C	0	0	0	0	0	0	0	0	NONANAL	HEXANOL
93	unpaired	C	0	0	0	0	0	0	0	0	NONANAL	HEXANOL
94	unpaired	C	0	0	0	0	0	0	0	0	NONANAL	HEXANOL
95	unpaired	C	0	0	0	0	0	0	0	0	NONANAL	HEXANOL
96	unpaired	C	0	0	0	0	0	0	0	0	HEXANOL	NONANAL
97	unpaired	C	0	0	0	0	0	0	0	0	HEXANOL	NONANAL
98	unpaired	C	0	0	0	0	0	0	0	0	HEXANOL	NONANAL
99	unpaired	C	0	0	0	0	0	0	0	0	HEXANOL	NONANAL
100	unpaired	C	0	0	0	0	0	0	0	0	HEXANOL	NONANAL
101	unpaired	C	0	0	0	0	0	0	0	0	HEXANOL	NONANAL
102	unpaired	C	0	0	0	0	0	0	0	0	HEXANOL	NONANAL
103	unpaired	C	0	0	0	0	0	0	0	0	HEXANOL	NONANAL
104	unpaired	C	0	0	0	0	0	0	0	0	HEXANOL	NONANAL
105	unpaired	C	0	0	0	0	0	0	0	0	HEXANOL	NONANAL
106	unpaired	C	0	0	0	0	0	0	0	0	HEXANOL	NONANAL
107	unpaired	C	0	0	0	0	0	0	0	0	HEXANOL	NONANAL
108	unpaired	C	0	0	0	0	0	0	0	0	HEXANOL	NONANAL
109	unpaired	C	0	0	0	0	0	0	0	0	HEXANOL	NONANAL
110	unpaired	C	0	0	0	0	0	0	0	0	HEXANOL	NONANAL
111	unpaired	C	0	0	0	0	0	0	0	0	HEXANOL	NONANAL
112	unpaired	C	0	0	0	0	0	0	0	0	HEXANOL	NONANAL
113	unpaired	C	0	0	0	0	0	0	0	0	HEXANOL	NONANAL
114	unpaired	C	0	0	0	0	0	0	0	0	HEXANOL	NONANAL
115	unpaired	C	0	0	0	0	1	0	1	0	HEXANOL	NONANAL
116	unpaired	C	0	0	0	0	0	0	0	0	NONANAL	HEXANOL
117	unpaired	C	0	0	0	0	0	0	0	0	NONANAL	HEXANOL
118	unpaired	C	0	0	0	0	0	0	0	0	NONANAL	HEXANOL
119	unpaired	C	0	0	0	0	0	0	0	0	NONANAL	HEXANOL
120	unpaired	C	0	0	0	0	0	0	0	0	NONANAL	HEXANOL
121	unpaired	C	0	0	0	0	0	0	0	0	NONANAL	HEXANOL
122	unpaired	C	0	0	0	0	0	0	0	0	NONANAL	HEXANOL
123	unpaired	C	0	0	0	0	0	0	0	0	NONANAL	HEXANOL
124	unpaired	C	0	0	0	0	0	0	0	0	NONANAL	HEXANOL
125	unpaired	C	0	0	0	0	0	0	0	0	NONANAL	HEXANOL
126	unpaired	C	0	0	0	0	0	0	0	0	NONANAL	HEXANOL
127	unpaired	CITRULLINE	0	0	0	0	0	0	0	0	NONANAL	HEXANOL
128	unpaired	CITRULLINE	0	0	0	0	0	0	0	0	NONANAL	HEXANOL
129	unpaired	CITRULLINE	0	0	0	0	0	0	0	0	NONANAL	HEXANOL
130	unpaired	CITRULLINE	0	0	0	0	0	0	0	0	NONANAL	HEXANOL
131	unpaired	CITRULLINE	0	0	0	0	0	0	0	0	NONANAL	HEXANOL
132	unpaired	CITRULLINE	0	0	0	0	0	0	0	0	NONANAL	HEXANOL
133	unpaired	CITRULLINE	0	0	1	0	0	0	0	1	NONANAL	HEXANOL
134	unpaired	CITRULLINE	0	0	0	0	0	0	0	0	NONANAL	HEXANOL
135	unpaired	CITRULLINE	0	0	0	0	0	0	0	0	NONANAL	HEXANOL
136	unpaired	CITRULLINE	0	0	0	0	0	0	0	0	HEXANOL	NONANAL
137	unpaired	CITRULLINE	0	0	0	0	1	0	1	0	HEXANOL	NONANAL
138	unpaired	CITRULLINE	0	0	0	0	0	0	0	0	HEXANOL	NONANAL
139	unpaired	CITRULLINE	0	0	0	0	0	0	0	0	HEXANOL	NONANAL
140	unpaired	CITRULLINE	0	0	0	0	0	0	0	0	HEXANOL	NONANAL
141	unpaired	CITRULLINE	0	0	0	0	1	0	1	0	HEXANOL	NONANAL
142	unpaired	CITRULLINE	0	0	0	0	0	0	0	0	HEXANOL	NONANAL
143	unpaired	CITRULLINE	0	0	0	0	0	0	0	0	HEXANOL	NONANAL
144	unpaired	CITRULLINE	0	0	0	0	0	0	0	0	HEXANOL	NONANAL
145	unpaired	CITRULLINE	0	0	0	0	0	0	0	0	HEXANOL	NONANAL
146	unpaired	CITRULLINE	0	0	0	0	0	0	0	0	HEXANOL	NONANAL
147	unpaired	CITRULLINE	0	0	0	0	0	0	0	0	HEXANOL	NONANAL
148	unpaired	CITRULLINE	0	0	0	0	0	0	0	0	HEXANOL	NONANAL
149	unpaired	CITRULLINE	0	0	0	0	0	0	0	0	HEXANOL	NONANAL
150	unpaired	CITRULLINE	0	0	0	0	0	0	0	0	HEXANOL	NONANAL
151	unpaired	CITRULLINE	0	0	0	0	1	0	1	0	HEXANOL	NONANAL
152	unpaired	CITRULLINE	0	0	0	0	0	0	0	0	HEXANOL	NONANAL
153	unpaired	CITRULLINE	0	0	0	0	0	0	0	0	HEXANOL	NONANAL
154	unpaired	CITRULLINE	0	0	0	0	1	0	1	0	HEXANOL	NONANAL
155	unpaired	CITRULLINE	0	0	0	0	0	0	0	0	HEXANOL	NONANAL
156	unpaired	CITRULLINE	0	0	0	0	0	0	0	0	HEXANOL	NONANAL
157	unpaired	CITRULLINE	0	0	0	0	0	0	0	0	HEXANOL	NONANAL
158	unpaired	CITRULLINE	0	0	0	0	0	0	0	0	NONANAL	HEXANOL
159	unpaired	CITRULLINE	0	0	0	0	0	0	0	0	NONANAL	HEXANOL
160	unpaired	CITRULLINE	0	0	0	0	0	0	0	0	NONANAL	HEXANOL
161	unpaired	CITRULLINE	0	0	0	0	0	1	0	0	NONANAL	HEXANOL
162	unpaired	CITRULLINE	0	0	0	0	1	1	0	0	NONANAL	HEXANOL
163	unpaired	CITRULLINE	0	0	0	0	0	0	0	0	NONANAL	HEXANOL
164	unpaired	CITRULLINE	0	0	0	0	0	0	0	0	NONANAL	HEXANOL
165	unpaired	CITRULLINE	0	0	0	0	0	0	0	0	NONANAL	HEXANOL
166	unpaired	CITRULLINE	0	0	0	0	0	0	0	0	NONANAL	HEXANOL
167	unpaired	CITRULLINE	0	0	0	0	0	0	0	0	NONANAL	HEXANOL
168	unpaired	CITRULLINE	0	0	0	0	0	0	0	0	NONANAL	HEXANOL
169	unpaired	CITRULLINE	0	0	0	0	0	0	0	0	NONANAL	HEXANOL

### Sheet: Ornithine
ID	group	treat	1	2	3	4	TEST	NOD	learn	ACQS	CS	NOD
1	paired	C	0	1	1	1	1	1	0	3	HEXANOL	NONANAL
2	paired	C	0	1	1	1	1	0	1	3	HEXANOL	NONANAL
3	paired	C	0	1	1	1	1	1	0	3	HEXANOL	NONANAL
4	paired	C	0	1	1	1	1	0	1	3	HEXANOL	NONANAL
5	paired	C	0	1	1	1	1	0	1	3	HEXANOL	NONANAL
6	paired	C	0	1	1	1	1	1	0	3	HEXANOL	NONANAL
7	paired	C	0	1	1	1	1	1	0	3	HEXANOL	NONANAL
8	paired	C	0	1	1	0	1	0	1	2	HEXANOL	NONANAL
9	paired	C	0	0	1	0	1	0	1	1	HEXANOL	NONANAL
10	paired	C	0	1	1	1	1	1	0	3	HEXANOL	NONANAL
11	paired	C	0	0	1	1	1	0	1	2	NONANAL	HEXANOL
12	paired	C	0	1	1	1	1	0	1	3	NONANAL	HEXANOL
13	paired	C	0	1	1	1	1	1	0	3	NONANAL	HEXANOL
14	paired	C	0	1	1	0	1	0	1	2	NONANAL	HEXANOL
15	paired	C	0	1	1	1	1	0	1	3	NONANAL	HEXANOL
16	paired	C	0	0	1	1	1	0	1	2	NONANAL	HEXANOL
17	paired	C	0	0	1	1	1	1	0	2	NONANAL	HEXANOL
18	paired	C	0	1	1	1	1	1	0	3	NONANAL	HEXANOL
19	paired	C	0	1	1	1	1	1	0	3	NONANAL	HEXANOL
20	paired	C	0	1	1	1	1	0	1	3	NONANAL	HEXANOL
21	paired	C	0	0	1	1	1	0	1	2	HEXANOL	NONANAL
22	paired	C	0	0	0	0	1	0	1	0	HEXANOL	NONANAL
23	paired	C	0	0	1	1	1	0	1	2	HEXANOL	NONANAL
24	paired	C	0	0	1	1	1	0	1	2	HEXANOL	NONANAL
25	paired	C	0	0	1	1	0	0	0	2	HEXANOL	NONANAL
26	paired	C	0	0	0	0	0	0	0	0	HEXANOL	NONANAL
27	paired	C	0	1	1	1	0	1	0	3	HEXANOL	NONANAL
28	paired	C	0	1	1	1	1	0	1	3	HEXANOL	NONANAL
29	paired	C	0	0	1	1	1	0	1	2	HEXANOL	NONANAL
30	paired	C	0	0	0	0	1	0	1	0	HEXANOL	NONANAL
31	paired	C	0	0	1	1	1	0	1	2	NONANAL	HEXANOL
32	paired	C	0	0	1	1	1	1	0	2	NONANAL	HEXANOL
33	paired	C	0	1	1	1	0	1	0	3	NONANAL	HEXANOL
34	paired	C	0	0	0	1	1	0	1	1	NONANAL	HEXANOL
35	paired	C	0	0	0	0	0	0	0	0	NONANAL	HEXANOL
36	paired	C	0	0	1	1	1	1	0	2	NONANAL	HEXANOL
37	paired	C	0	0	1	1	1	0	1	2	NONANAL	HEXANOL
38	paired	ORNITHINE	0	1	1	1	1	0	1	3	HEXANOL	NONANAL
39	paired	ORNITHINE	0	0	1	0	1	0	1	1	HEXANOL	NONANAL
40	paired	ORNITHINE	0	0	1	1	1	1	0	2	HEXANOL	NONANAL
41	paired	ORNITHINE	0	1	1	1	1	1	0	3	HEXANOL	NONANAL
42	paired	ORNITHINE	0	1	1	1	1	1	0	3	HEXANOL	NONANAL
43	paired	ORNITHINE	0	0	0	1	1	0	1	1	HEXANOL	NONANAL
44	paired	ORNITHINE	0	1	1	1	1	0	1	3	HEXANOL	NONANAL
45	paired	ORNITHINE	0	1	1	1	1	0	1	3	HEXANOL	NONANAL
46	paired	ORNITHINE	0	0	1	1	1	0	1	2	HEXANOL	NONANAL
47	paired	ORNITHINE	0	0	1	1	1	0	1	2	HEXANOL	NONANAL
48	paired	ORNITHINE	0	1	1	1	1	1	0	3	NONANAL	HEXANOL
49	paired	ORNITHINE	0	0	1	1	1	0	1	2	NONANAL	HEXANOL
50	paired	ORNITHINE	0	0	1	1	1	0	1	2	NONANAL	HEXANOL
51	paired	ORNITHINE	0	1	1	1	1	1	0	3	NONANAL	HEXANOL
52	paired	ORNITHINE	0	1	1	1	1	1	0	3	NONANAL	HEXANOL
53	paired	ORNITHINE	0	1	1	0	1	0	1	2	NONANAL	HEXANOL
54	paired	ORNITHINE	0	0	1	1	1	0	1	2	NONANAL	HEXANOL
55	paired	ORNITHINE	0	0	1	1	1	0	1	2	NONANAL	HEXANOL
56	paired	ORNITHINE	0	1	1	1	1	1	0	3	NONANAL	HEXANOL
57	paired	ORNITHINE	0	0	0	1	1	0	1	1	NONANAL	HEXANOL
58	paired	ORNITHINE	0	0	1	1	1	1	0	2	NONANAL	HEXANOL
59	paired	ORNITHINE	0	1	1	1	1	0	1	3	HEXANOL	NONANAL
60	paired	ORNITHINE	0	0	1	1	1	0	1	2	HEXANOL	NONANAL
61	paired	ORNITHINE	0	1	1	1	1	0	1	3	HEXANOL	NONANAL
62	paired	ORNITHINE	0	1	1	0	1	0	1	2	HEXANOL	NONANAL
63	paired	ORNITHINE	0	1	1	1	1	1	0	3	HEXANOL	NONANAL
64	paired	ORNITHINE	0	1	1	1	1	1	0	3	HEXANOL	NONANAL
65	paired	ORNITHINE	0	0	1	0	1	1	0	1	HEXANOL	NONANAL
66	paired	ORNITHINE	0	1	1	1	1	0	1	3	HEXANOL	NONANAL
67	paired	ORNITHINE	0	1	1	1	1	0	1	3	HEXANOL	NONANAL
68	paired	ORNITHINE	0	0	0	0	0	0	0	0	NONANAL	HEXANOL
69	paired	ORNITHINE	0	0	1	1	1	0	1	2	NONANAL	HEXANOL
70	paired	ORNITHINE	0	0	1	1	1	1	0	2	NONANAL	HEXANOL
71	paired	ORNITHINE	0	0	0	0	0	0	0	0	NONANAL	HEXANOL
72	paired	ORNITHINE	0	0	0	1	1	1	0	1	NONANAL	HEXANOL
73	paired	ORNITHINE	0	0	0	0	0	0	0	0	NONANAL	HEXANOL
74	paired	ORNITHINE	0	0	0	0	1	0	1	0	NONANAL	HEXANOL
75	paired	ORNITHINE	0	0	1	1	1	0	1	2	NONANAL	HEXANOL
76	paired	ORNITHINE	0	0	0	0	0	0	0	0	NONANAL	HEXANOL
77	unpaired	C	0	0	0	0	0	0	0	0	HEXANOL	NONANAL
78	unpaired	C	0	0	0	0	0	0	0	0	HEXANOL	NONANAL
79	unpaired	C	0	0	0	0	0	0	0	0	HEXANOL	NONANAL
80	unpaired	C	0	0	0	0	0	0	0	0	HEXANOL	NONANAL
81	unpaired	C	0	0	0	0	0	0	0	0	HEXANOL	NONANAL
82	unpaired	C	0	0	0	0	0	0	0	0	HEXANOL	NONANAL
83	unpaired	C	0	0	0	0	1	0	1	0	HEXANOL	NONANAL
84	unpaired	C	0	0	0	0	0	0	0	0	HEXANOL	NONANAL
85	unpaired	C	0	0	0	0	0	0	0	0	HEXANOL	NONANAL
86	unpaired	C	0	0	0	0	0	0	0	0	HEXANOL	NONANAL
87	unpaired	C	0	0	0	0	0	0	0	0	NONANAL	HEXANOL
88	unpaired	C	0	0	0	0	0	0	0	0	NONANAL	HEXANOL
89	unpaired	C	0	0	0	0	0	0	0	0	NONANAL	HEXANOL
90	unpaired	C	0	0	0	0	0	0	0	0	NONANAL	HEXANOL
91	unpaired	C	0	0	0	0	0	0	0	0	NONANAL	HEXANOL
92	unpaired	C	0	0	0	0	0	0	0	0	NONANAL	HEXANOL
93	unpaired	C	0	0	0	0	0	0	0	0	NONANAL	HEXANOL
94	unpaired	C	0	0	0	0	1	1	0	0	NONANAL	HEXANOL
95	unpaired	C	0	0	0	0	0	1	0	0	NONANAL	HEXANOL
96	unpaired	C	0	0	0	0	0	0	0	0	NONANAL	HEXANOL
97	unpaired	C	0	0	0	0	0	0	0	0	HEXANOL	NONANAL
98	unpaired	C	0	0	0	0	0	0	0	0	HEXANOL	NONANAL
99	unpaired	C	0	0	0	0	0	1	0	0	HEXANOL	NONANAL
100	unpaired	C	0	0	0	0	0	0	0	0	HEXANOL	NONANAL
101	unpaired	C	0	0	0	0	0	0	0	0	HEXANOL	NONANAL
102	unpaired	C	0	0	0	0	0	0	0	0	HEXANOL	NONANAL
103	unpaired	C	0	0	0	0	0	0	0	0	HEXANOL	NONANAL
104	unpaired	C	0	0	0	0	0	0	0	0	HEXANOL	NONANAL
105	unpaired	C	0	0	0	0	0	0	0	0	HEXANOL	NONANAL
106	unpaired	C	0	0	0	0	0	0	0	0	HEXANOL	NONANAL
107	unpaired	C	0	0	0	0	0	0	0	0	NONANAL	HEXANOL
108	unpaired	C	0	0	0	0	0	0	0	0	NONANAL	HEXANOL
109	unpaired	C	0	0	0	0	0	1	0	0	NONANAL	HEXANOL
110	unpaired	C	0	0	0	0	0	0	0	0	NONANAL	HEXANOL
111	unpaired	C	0	0	0	0	0	0	0	0	NONANAL	HEXANOL
112	unpaired	C	0	0	0	0	0	0	0	0	NONANAL	HEXANOL
113	unpaired	C	0	0	0	0	1	0	1	0	NONANAL	HEXANOL
114	unpaired	C	0	0	0	0	0	0	0	0	NONANAL	HEXANOL
115	unpaired	C	0	0	0	0	0	0	0	0	NONANAL	HEXANOL
116	unpaired	ORNITHINE	0	0	0	0	0	0	0	0	HEXANOL	NONANAL
117	unpaired	ORNITHINE	0	0	0	0	0	0	0	0	HEXANOL	NONANAL
118	unpaired	ORNITHINE	0	0	0	0	0	0	0	0	HEXANOL	NONANAL
119	unpaired	ORNITHINE	0	0	1	0	0	0	0	1	HEXANOL	NONANAL
120	unpaired	ORNITHINE	0	0	0	0	0	0	0	0	HEXANOL	NONANAL
121	unpaired	ORNITHINE	0	0	0	0	0	0	0	0	HEXANOL	NONANAL
122	unpaired	ORNITHINE	0	0	0	0	0	0	0	0	HEXANOL	NONANAL
123	unpaired	ORNITHINE	0	0	0	0	0	0	0	0	HEXANOL	NONANAL
124	unpaired	ORNITHINE	0	0	0	0	0	0	0	0	HEXANOL	NONANAL
125	unpaired	ORNITHINE	0	0	0	0	0	0	0	0	HEXANOL	NONANAL
126	unpaired	ORNITHINE	0	0	0	0	1	0	1	0	NONANAL	HEXANOL
127	unpaired	ORNITHINE	0	0	0	0	0	0	0	0	NONANAL	HEXANOL
128	unpaired	ORNITHINE	0	0	0	0	0	0	0	0	NONANAL	HEXANOL
129	unpaired	ORNITHINE	0	0	0	0	0	0	0	0	NONANAL	HEXANOL
130	unpaired	ORNITHINE	0	0	0	0	0	0	0	0	NONANAL	HEXANOL
131	unpaired	ORNITHINE	0	0	0	0	0	0	0	0	NONANAL	HEXANOL
132	unpaired	ORNITHINE	0	0	0	0	0	0	0	0	NONANAL	HEXANOL
133	unpaired	ORNITHINE	0	0	0	0	0	0	0	0	NONANAL	HEXANOL
134	unpaired	ORNITHINE	0	0	0	0	0	0	0	0	NONANAL	HEXANOL
135	unpaired	ORNITHINE	0	0	0	0	0	0	0	0	NONANAL	HEXANOL
136	unpaired	ORNITHINE	0	0	0	0	0	0	0	0	HEXANOL	NONANAL
137	unpaired	ORNITHINE	0	0	0	0	1	0	1	0	HEXANOL	NONANAL
138	unpaired	ORNITHINE	0	0	0	0	0	1	0	0	HEXANOL	NONANAL
139	unpaired	ORNITHINE	0	0	0	0	0	0	0	0	HEXANOL	NONANAL
140	unpaired	ORNITHINE	0	0	0	0	0	0	0	0	HEXANOL	NONANAL
141	unpaired	ORNITHINE	0	0	0	0	0	0	0	0	HEXANOL	NONANAL
142	unpaired	ORNITHINE	0	0	0	0	0	0	0	0	HEXANOL	NONANAL
143	unpaired	ORNITHINE	0	0	1	0	0	0	0	1	HEXANOL	NONANAL
144	unpaired	ORNITHINE	0	0	1	0	0	0	0	1	HEXANOL	NONANAL
145	unpaired	ORNITHINE	0	0	0	0	0	0	0	0	HEXANOL	NONANAL
146	unpaired	ORNITHINE	0	0	0	0	0	0	0	0	NONANAL	HEXANOL
147	unpaired	ORNITHINE	0	0	0	0	0	0	0	0	NONANAL	HEXANOL
148	unpaired	ORNITHINE	0	0	0	0	0	0	0	0	NONANAL	HEXANOL
149	unpaired	ORNITHINE	0	0	0	0	0	0	0	0	NONANAL	HEXANOL
150	unpaired	ORNITHINE	0	0	0	0	0	0	0	0	NONANAL	HEXANOL
151	unpaired	ORNITHINE	0	0	0	0	0	0	0	0	NONANAL	HEXANOL
152	unpaired	ORNITHINE	0	0	0	0	0	0	0	0	NONANAL	HEXANOL
153	unpaired	ORNITHINE	0	0	0	0	0	0	0	0	NONANAL	HEXANOL
154	unpaired	ORNITHINE	0	0	0	0	0	0	0	0	NONANAL	HEXANOL
155	unpaired	ORNITHINE	0	0	0	0	0	0	0	0	NONANAL	HEXANOL
