## Supplementary material for "Nectar non-protein amino acids (NPAAs) do not change nectar palatability but enhance learning and memory in honey bees": Dataset 5

### Sheet: GABA
ID	group	treat	1	2	3	4	TEST	NOD	learn	ACQS	CS	NOD
1	paired	C	0	1	1	1	1	1	0	3	NONANAL	HEXANOL
2	paired	C	0	1	1	1	1	1	0	3	NONANAL	HEXANOL
3	paired	C	0	0	1	1	1	0	1	2	NONANAL	HEXANOL
4	paired	C	0	1	1	1	1	1	0	3	NONANAL	HEXANOL
5	paired	C	0	0	0	1	1	1	0	1	NONANAL	HEXANOL
6	paired	C	0	1	1	1	1	0	1	3	NONANAL	HEXANOL
7	paired	C	0	0	1	1	1	0	1	2	NONANAL	HEXANOL
8	paired	C	0	0	0	1	0	0	0	1	NONANAL	HEXANOL
9	paired	C	0	1	1	1	1	0	1	3	NONANAL	HEXANOL
10	paired	C	0	0	1	1	1	0	1	2	NONANAL	HEXANOL
11	paired	C	0	1	1	1	1	1	0	3	NONANAL	HEXANOL
12	paired	C	0	0	1	1	1	1	0	2	NONANAL	HEXANOL
13	paired	C	0	0	0	1	1	0	1	1	NONANAL	HEXANOL
14	paired	C	0	1	1	1	1	1	0	3	NONANAL	HEXANOL
15	paired	C	0	0	0	1	1	1	0	1	HEXANOL	NONANAL
16	paired	C	0	1	0	1	1	1	0	2	HEXANOL	NONANAL
17	paired	C	0	1	1	1	1	1	0	3	HEXANOL	NONANAL
18	paired	C	0	0	1	1	1	0	1	2	HEXANOL	NONANAL
19	paired	C	0	1	1	1	1	1	0	3	HEXANOL	NONANAL
20	paired	C	0	1	1	1	1	1	0	3	HEXANOL	NONANAL
21	paired	C	0	1	1	1	1	1	0	3	HEXANOL	NONANAL
22	paired	C	0	1	1	0	1	0	1	2	HEXANOL	NONANAL
23	paired	C	0	1	1	1	1	1	0	3	HEXANOL	NONANAL
24	paired	C	0	0	1	1	1	0	1	2	HEXANOL	NONANAL
25	paired	C	0	1	1	1	1	1	0	3	HEXANOL	NONANAL
26	paired	C	0	1	1	1	1	1	0	3	HEXANOL	NONANAL
27	paired	C	0	0	0	0	1	1	0	0	HEXANOL	NONANAL
28	paired	C	0	0	1	0	1	1	0	1	HEXANOL	NONANAL
29	paired	C	0	1	1	1	1	0	1	3	HEXANOL	NONANAL
30	paired	GABA	0	1	1	1	1	0	1	3	NONANAL	HEXANOL
31	paired	GABA	0	1	0	0	0	0	0	1	NONANAL	HEXANOL
32	paired	GABA	0	1	1	1	1	1	0	3	NONANAL	HEXANOL
33	paired	GABA	0	1	1	1	1	1	0	3	NONANAL	HEXANOL
34	paired	GABA	0	1	1	1	1	0	1	3	NONANAL	HEXANOL
35	paired	GABA	0	0	0	1	1	0	1	1	NONANAL	HEXANOL
36	paired	GABA	0	1	1	1	1	1	0	3	NONANAL	HEXANOL
37	paired	GABA	0	0	0	0	1	1	0	0	NONANAL	HEXANOL
38	paired	GABA	0	0	0	1	1	1	0	1	NONANAL	HEXANOL
39	paired	GABA	0	1	1	1	0	0	0	3	NONANAL	HEXANOL
40	paired	GABA	0	1	1	1	1	0	1	3	NONANAL	HEXANOL
41	paired	GABA	0	0	1	1	1	1	0	2	NONANAL	HEXANOL
42	paired	GABA	0	0	0	0	1	1	0	0	NONANAL	HEXANOL
43	paired	GABA	0	0	1	1	0	0	0	2	NONANAL	HEXANOL
44	paired	GABA	0	1	1	1	1	0	1	3	HEXANOL	NONANAL
45	paired	GABA	0	0	0	0	0	0	0	0	HEXANOL	NONANAL
46	paired	GABA	0	0	1	1	1	1	0	2	HEXANOL	NONANAL
47	paired	GABA	0	1	1	1	1	0	1	3	HEXANOL	NONANAL
48	paired	GABA	0	1	1	1	1	1	0	3	HEXANOL	NONANAL
49	paired	GABA	0	1	1	1	1	1	0	3	HEXANOL	NONANAL
50	paired	GABA	0	1	1	1	1	1	0	3	HEXANOL	NONANAL
51	paired	GABA	0	1	1	1	1	0	1	3	HEXANOL	NONANAL
52	paired	GABA	0	0	1	1	1	0	1	2	HEXANOL	NONANAL
53	paired	GABA	0	0	0	0	0	0	0	0	HEXANOL	NONANAL
54	paired	GABA	0	1	0	0	1	0	1	1	HEXANOL	NONANAL
55	paired	GABA	0	0	1	1	1	1	0	2	HEXANOL	NONANAL
56	paired	GABA	0	0	0	0	1	0	1	0	HEXANOL	NONANAL
57	paired	GABA	0	0	0	0	1	0	1	0	HEXANOL	NONANAL
58	paired	GABA	0	0	0	0	0	0	0	0	HEXANOL	NONANAL
59	paired	GABA	0	0	1	1	1	1	0	2	HEXANOL	NONANAL
60	paired	GABA	0	0	0	0	0	0	0	0	HEXANOL	NONANAL
61	paired	GABA	0	0	0	0	0	0	0	0	HEXANOL	NONANAL
62	paired	GABA	0	0	0	0	0	0	0	0	HEXANOL	NONANAL
63	paired	GABA	0	0	0	0	1	0	1	0	HEXANOL	NONANAL
64	paired	GABA	0	0	0	0	1	0	1	0	HEXANOL	NONANAL
65	unpaired	C	0	0	0	0	0	0	0	0	NONANAL	HEXANOL
66	unpaired	C	0	0	0	0	0	0	0	0	NONANAL	HEXANOL
67	unpaired	C	0	0	0	0	0	0	0	0	NONANAL	HEXANOL
68	unpaired	C	0	0	0	0	0	0	0	0	NONANAL	HEXANOL
69	unpaired	C	0	0	0	0	0	0	0	0	NONANAL	HEXANOL
70	unpaired	C	0	0	0	0	0	0	0	0	NONANAL	HEXANOL
71	unpaired	C	0	0	0	0	0	0	0	0	NONANAL	HEXANOL
72	unpaired	C	0	0	1	0	1	1	0	1	NONANAL	HEXANOL
73	unpaired	C	0	0	0	0	0	0	0	0	NONANAL	HEXANOL
74	unpaired	C	0	0	0	0	0	0	0	0	NONANAL	HEXANOL
75	unpaired	C	0	0	0	0	1	1	0	0	NONANAL	HEXANOL
76	unpaired	C	0	0	0	0	0	0	0	0	NONANAL	HEXANOL
77	unpaired	C	0	0	0	0	0	0	0	0	NONANAL	HEXANOL
78	unpaired	C	0	0	0	0	1	1	0	0	NONANAL	HEXANOL
79	unpaired	C	0	0	0	0	0	0	0	0	NONANAL	HEXANOL
80	unpaired	C	0	0	0	0	0	0	0	0	NONANAL	HEXANOL
81	unpaired	C	0	0	0	0	0	0	0	0	NONANAL	HEXANOL
82	unpaired	C	0	0	0	0	0	0	0	0	HEXANOL	NONANAL
83	unpaired	C	0	1	0	0	0	1	0	1	HEXANOL	NONANAL
84	unpaired	C	0	0	0	0	0	0	0	0	HEXANOL	NONANAL
85	unpaired	C	0	0	0	0	1	0	1	0	HEXANOL	NONANAL
86	unpaired	C	0	0	0	0	1	0	1	0	HEXANOL	NONANAL
87	unpaired	C	0	0	0	0	0	0	0	0	HEXANOL	NONANAL
88	unpaired	C	0	0	0	0	1	0	1	0	HEXANOL	NONANAL
89	unpaired	C	0	0	0	0	0	0	0	0	HEXANOL	NONANAL
90	unpaired	C	0	0	0	0	0	0	0	0	HEXANOL	NONANAL
91	unpaired	C	0	0	0	0	0	0	0	0	HEXANOL	NONANAL
92	unpaired	C	0	0	0	0	0	0	0	0	HEXANOL	NONANAL
93	unpaired	C	0	0	0	0	1	1	0	0	HEXANOL	NONANAL
94	unpaired	C	0	0	0	0	0	0	0	0	HEXANOL	NONANAL
95	unpaired	C	0	0	0	0	0	0	0	0	HEXANOL	NONANAL
96	unpaired	C	0	0	0	0	1	0	1	0	HEXANOL	NONANAL
97	unpaired	GABA	0	0	0	0	0	0	0	0	NONANAL	HEXANOL
98	unpaired	GABA	0	0	0	0	0	0	0	0	NONANAL	HEXANOL
99	unpaired	GABA	0	0	0	0	0	0	0	0	NONANAL	HEXANOL
100	unpaired	GABA	0	0	0	0	0	0	0	0	NONANAL	HEXANOL
101	unpaired	GABA	0	0	0	0	0	0	0	0	NONANAL	HEXANOL
102	unpaired	GABA	0	0	0	0	0	0	0	0	NONANAL	HEXANOL
103	unpaired	GABA	0	0	0	0	0	0	0	0	NONANAL	HEXANOL
104	unpaired	GABA	0	0	0	0	0	0	0	0	NONANAL	HEXANOL
105	unpaired	GABA	0	0	0	0	0	0	0	0	NONANAL	HEXANOL
106	unpaired	GABA	0	0	0	0	0	0	0	0	NONANAL	HEXANOL
107	unpaired	GABA	0	0	0	0	0	0	0	0	NONANAL	HEXANOL
108	unpaired	GABA	0	0	0	0	0	0	0	0	NONANAL	HEXANOL
109	unpaired	GABA	0	0	0	0	0	0	0	0	NONANAL	HEXANOL
110	unpaired	GABA	0	0	0	0	0	0	0	0	NONANAL	HEXANOL
111	unpaired	GABA	0	0	0	0	1	0	1	0	NONANAL	HEXANOL
112	unpaired	GABA	0	0	0	0	0	0	0	0	NONANAL	HEXANOL
113	unpaired	GABA	0	0	0	0	0	0	0	0	HEXANOL	NONANAL
114	unpaired	GABA	0	0	0	0	0	0	0	0	HEXANOL	NONANAL
115	unpaired	GABA	0	0	0	0	0	0	0	0	HEXANOL	NONANAL
116	unpaired	GABA	0	0	0	0	0	0	0	0	HEXANOL	NONANAL
117	unpaired	GABA	0	0	0	0	0	0	0	0	HEXANOL	NONANAL
118	unpaired	GABA	0	0	0	0	0	0	0	0	HEXANOL	NONANAL
119	unpaired	GABA	0	0	0	1	0	0	0	1	HEXANOL	NONANAL
120	unpaired	GABA	0	0	0	0	0	0	0	0	HEXANOL	NONANAL
121	unpaired	GABA	0	0	0	0	1	0	1	0	HEXANOL	NONANAL
122	unpaired	GABA	0	0	0	0	0	0	0	0	HEXANOL	NONANAL
123	unpaired	GABA	0	0	0	0	0	0	0	0	HEXANOL	NONANAL
124	unpaired	GABA	0	0	0	0	0	1	0	0	HEXANOL	NONANAL
125	unpaired	GABA	0	0	0	0	0	0	0	0	HEXANOL	NONANAL
126	unpaired	GABA	0	0	0	0	0	0	0	0	HEXANOL	NONANAL
127	unpaired	GABA	0	0	0	0	1	0	1	0	HEXANOL	NONANAL
128	unpaired	GABA	0	0	0	0	0	0	0	0	HEXANOL	NONANAL
129	unpaired	GABA	0	1	1	1	0	1	0	3	HEXANOL	NONANAL
130	unpaired	GABA	0	0	0	1	1	1	0	1	HEXANOL	NONANAL

### Sheet: b Alanine
ID	group	treat	1	2	3	4	TEST	NOD	learn	ACQS	CS	NOD
1	paired	C	0	0	1	1	1	1	0	2	NONANAL	HEXANOL
2	paired	C	0	0	0	1	1	0	1	1	NONANAL	HEXANOL
3	paired	C	0	0	0	0	0	0	0	0	NONANAL	HEXANOL
4	paired	C	0	0	1	1	1	0	1	2	NONANAL	HEXANOL
5	paired	C	0	0	1	1	1	0	1	2	NONANAL	HEXANOL
6	paired	C	0	1	1	1	1	1	0	3	NONANAL	HEXANOL
7	paired	C	0	0	1	0	1	0	1	1	NONANAL	HEXANOL
8	paired	C	0	1	1	1	1	1	0	3	NONANAL	HEXANOL
9	paired	C	0	1	1	1	1	1	0	3	NONANAL	HEXANOL
10	paired	C	0	1	1	1	1	1	0	3	NONANAL	HEXANOL
11	paired	C	0	1	1	1	1	1	0	3	NONANAL	HEXANOL
12	paired	C	0	1	1	1	1	1	0	3	NONANAL	HEXANOL
13	paired	C	0	1	1	1	1	1	0	3	NONANAL	HEXANOL
14	paired	C	0	1	1	1	1	1	0	3	NONANAL	HEXANOL
15	paired	C	0	0	1	1	1	1	0	2	NONANAL	HEXANOL
16	paired	C	0	1	1	1	1	1	0	3	NONANAL	HEXANOL
17	paired	C	0	1	1	1	0	0	0	3	NONANAL	HEXANOL
18	paired	C	0	1	1	1	1	1	0	3	NONANAL	HEXANOL
19	paired	C	0	1	1	0	0	0	0	2	NONANAL	HEXANOL
20	paired	C	0	0	1	1	1	0	1	2	HEXANOL	NONANAL
21	paired	C	0	0	0	1	1	1	0	1	HEXANOL	NONANAL
22	paired	C	0	0	0	0	0	0	0	0	HEXANOL	NONANAL
23	paired	C	0	1	1	1	1	1	0	3	HEXANOL	NONANAL
24	paired	C	0	0	1	0	1	0	1	1	HEXANOL	NONANAL
25	paired	C	0	0	0	0	0	0	0	0	HEXANOL	NONANAL
26	paired	C	0	0	0	0	1	0	1	0	HEXANOL	NONANAL
27	paired	C	0	0	0	0	0	0	0	0	HEXANOL	NONANAL
28	paired	C	0	1	1	1	1	0	1	3	HEXANOL	NONANAL
29	paired	C	0	0	1	1	1	1	0	2	HEXANOL	NONANAL
30	paired	C	0	0	1	1	1	1	0	2	HEXANOL	NONANAL
31	paired	C	0	1	1	1	1	1	0	3	HEXANOL	NONANAL
32	paired	C	0	1	1	1	1	1	0	3	HEXANOL	NONANAL
33	paired	C	0	1	1	1	0	0	0	3	HEXANOL	NONANAL
34	paired	C	0	1	1	1	1	1	0	3	HEXANOL	NONANAL
35	paired	C	0	1	1	1	1	1	0	3	HEXANOL	NONANAL
36	paired	C	0	1	1	1	1	1	0	3	HEXANOL	NONANAL
37	paired	C	0	1	1	1	1	1	0	3	HEXANOL	NONANAL
38	paired	C	0	1	1	1	1	1	0	3	HEXANOL	NONANAL
39	paired	β - ALANINE	0	1	1	1	1	0	1	3	NONANAL	HEXANOL
40	paired	β - ALANINE	0	0	1	1	1	0	1	2	NONANAL	HEXANOL
41	paired	β - ALANINE	0	1	1	1	1	0	1	3	NONANAL	HEXANOL
42	paired	β - ALANINE	0	0	0	1	1	0	1	1	NONANAL	HEXANOL
43	paired	β - ALANINE	0	0	1	1	1	0	1	2	NONANAL	HEXANOL
44	paired	β - ALANINE	0	0	0	1	1	0	1	1	NONANAL	HEXANOL
45	paired	β - ALANINE	0	0	0	0	1	0	1	0	NONANAL	HEXANOL
46	paired	β - ALANINE	0	0	0	0	1	0	1	0	NONANAL	HEXANOL
47	paired	β - ALANINE	0	1	1	1	1	0	1	3	NONANAL	HEXANOL
48	paired	β - ALANINE	0	0	0	1	1	1	0	1	NONANAL	HEXANOL
49	paired	β - ALANINE	0	1	1	1	1	1	0	3	NONANAL	HEXANOL
50	paired	β - ALANINE	0	0	0	0	1	0	1	0	NONANAL	HEXANOL
51	paired	β - ALANINE	0	0	0	1	1	0	1	1	NONANAL	HEXANOL
52	paired	β - ALANINE	0	0	0	1	1	1	0	1	NONANAL	HEXANOL
53	paired	β - ALANINE	0	0	0	0	1	1	0	0	NONANAL	HEXANOL
54	paired	β - ALANINE	0	1	1	1	1	0	1	3	NONANAL	HEXANOL
55	paired	β - ALANINE	0	0	1	1	1	1	0	2	NONANAL	HEXANOL
56	paired	β - ALANINE	0	0	0	1	1	0	1	1	NONANAL	HEXANOL
57	paired	β - ALANINE	0	1	1	1	1	0	1	3	HEXANOL	NONANAL
58	paired	β - ALANINE	0	0	1	1	1	1	0	2	HEXANOL	NONANAL
59	paired	β - ALANINE	0	0	0	0	1	0	1	0	HEXANOL	NONANAL
60	paired	β - ALANINE	0	0	1	1	1	1	0	2	HEXANOL	NONANAL
61	paired	β - ALANINE	0	0	1	1	1	0	1	2	HEXANOL	NONANAL
62	paired	β - ALANINE	0	0	1	1	1	1	0	2	HEXANOL	NONANAL
63	paired	β - ALANINE	0	0	0	1	1	0	1	1	HEXANOL	NONANAL
64	paired	β - ALANINE	0	0	0	0	0	0	0	0	HEXANOL	NONANAL
65	paired	β - ALANINE	0	1	1	1	1	1	0	3	HEXANOL	NONANAL
66	paired	β - ALANINE	0	0	1	1	1	0	1	2	HEXANOL	NONANAL
67	paired	β - ALANINE	0	1	1	1	1	1	0	3	HEXANOL	NONANAL
68	paired	β - ALANINE	0	1	1	1	1	1	0	3	HEXANOL	NONANAL
69	paired	β - ALANINE	0	1	1	1	1	1	0	3	HEXANOL	NONANAL
70	paired	β - ALANINE	0	1	0	1	1	1	0	2	HEXANOL	NONANAL
71	paired	β - ALANINE	0	1	1	1	1	0	1	3	HEXANOL	NONANAL
72	paired	β - ALANINE	0	1	1	1	1	1	0	3	HEXANOL	NONANAL
73	paired	β - ALANINE	0	0	0	0	1	1	0	0	HEXANOL	NONANAL
74	unpaired	C	0	0	0	0	0	0	0	0	NONANAL	HEXANOL
75	unpaired	C	0	0	0	0	0	0	0	0	NONANAL	HEXANOL
76	unpaired	C	0	0	0	0	0	0	0	0	NONANAL	HEXANOL
77	unpaired	C	0	0	0	0	0	0	0	0	NONANAL	HEXANOL
78	unpaired	C	0	0	0	0	0	0	0	0	NONANAL	HEXANOL
79	unpaired	C	0	0	1	0	1	1	0	1	NONANAL	HEXANOL
80	unpaired	C	0	0	0	0	0	0	0	0	NONANAL	HEXANOL
81	unpaired	C	0	0	0	0	0	0	0	0	NONANAL	HEXANOL
82	unpaired	C	0	0	0	0	0	0	0	0	NONANAL	HEXANOL
83	unpaired	C	0	0	0	0	0	0	0	0	NONANAL	HEXANOL
84	unpaired	C	0	0	0	0	0	0	0	0	NONANAL	HEXANOL
85	unpaired	C	0	0	0	0	0	0	0	0	NONANAL	HEXANOL
86	unpaired	C	0	0	0	0	0	0	0	0	NONANAL	HEXANOL
87	unpaired	C	0	0	0	0	0	0	0	0	NONANAL	HEXANOL
88	unpaired	C	0	0	0	0	0	0	0	0	NONANAL	HEXANOL
89	unpaired	C	0	0	0	0	1	0	1	0	NONANAL	HEXANOL
90	unpaired	C	0	0	0	0	0	0	0	0	NONANAL	HEXANOL
91	unpaired	C	0	0	0	0	0	0	0	0	NONANAL	HEXANOL
92	unpaired	C	0	0	0	0	0	0	0	0	NONANAL	HEXANOL
93	unpaired	C	0	0	0	0	0	0	0	0	HEXANOL	NONANAL
94	unpaired	C	0	0	0	0	0	0	0	0	HEXANOL	NONANAL
95	unpaired	C	0	0	0	0	0	1	0	0	HEXANOL	NONANAL
96	unpaired	C	0	0	0	0	1	0	1	0	HEXANOL	NONANAL
97	unpaired	C	0	0	0	0	0	0	0	0	HEXANOL	NONANAL
98	unpaired	C	0	0	0	0	0	0	0	0	HEXANOL	NONANAL
99	unpaired	C	0	0	0	0	0	0	0	0	HEXANOL	NONANAL
100	unpaired	C	0	0	0	0	0	0	0	0	HEXANOL	NONANAL
101	unpaired	C	0	0	0	0	0	0	0	0	HEXANOL	NONANAL
102	unpaired	C	0	0	0	0	1	0	1	0	HEXANOL	NONANAL
103	unpaired	C	0	0	0	0	0	0	0	0	HEXANOL	NONANAL
104	unpaired	C	0	0	0	0	0	0	0	0	HEXANOL	NONANAL
105	unpaired	C	0	0	0	0	0	0	0	0	HEXANOL	NONANAL
106	unpaired	C	0	0	0	0	0	0	0	0	HEXANOL	NONANAL
107	unpaired	C	0	0	0	0	0	0	0	0	HEXANOL	NONANAL
108	unpaired	C	0	0	0	0	0	0	0	0	HEXANOL	NONANAL
109	unpaired	C	0	0	0	0	0	0		0	HEXANOL	NONANAL
110	unpaired	C	0	0	0	0	0	0	0	0	HEXANOL	NONANAL
111	unpaired	C	0	0	0	0	0	0	0	0	HEXANOL	NONANAL
112	unpaired	C	0	0	0	1	0	0	0	1	HEXANOL	NONANAL
113	unpaired	β - ALANINE	0	0	0	0	0	0	0	0	NONANAL	HEXANOL
114	unpaired	β - ALANINE	0	0	0	0	0	0	0	0	NONANAL	HEXANOL
115	unpaired	β - ALANINE	0	0	0	1	1	0	1	1	NONANAL	HEXANOL
116	unpaired	β - ALANINE	0	0	0	0	0	0	0	0	NONANAL	HEXANOL
117	unpaired	β - ALANINE	0	0	0	0	0	0	0	0	NONANAL	HEXANOL
118	unpaired	β - ALANINE	0	0	0	0	0	0	0	0	NONANAL	HEXANOL
119	unpaired	β - ALANINE	0	0	0	0	0	0	0	0	NONANAL	HEXANOL
120	unpaired	β - ALANINE	0	0	0	0	0	0	0	0	NONANAL	HEXANOL
121	unpaired	β - ALANINE	0	0	0	0	0	0	0	0	NONANAL	HEXANOL
122	unpaired	β - ALANINE	0	0	0	0	0	0	0	0	NONANAL	HEXANOL
123	unpaired	β - ALANINE	0	0	0	1	0	0	0	1	NONANAL	HEXANOL
124	unpaired	β - ALANINE	0	1	0	0	0	0	0	1	NONANAL	HEXANOL
125	unpaired	β - ALANINE	0	0	0	0	0	0	0	0	NONANAL	HEXANOL
126	unpaired	β - ALANINE	0	0	0	0	0	0	0	0	NONANAL	HEXANOL
127	unpaired	β - ALANINE	0	0	0	0	0	0	0	0	NONANAL	HEXANOL
128	unpaired	β - ALANINE	0	0	0	0	0	0	0	0	NONANAL	HEXANOL
129	unpaired	β - ALANINE	0	0	0	0	1	0	1	0	NONANAL	HEXANOL
130	unpaired	β - ALANINE	0	0	0	0	0	0	0	0	HEXANOL	NONANAL
131	unpaired	β - ALANINE	0	0	0	0	1	0	1	0	HEXANOL	NONANAL
132	unpaired	β - ALANINE	0	0	0	0	0	1	0	0	HEXANOL	NONANAL
133	unpaired	β - ALANINE	0	0	0	0	1	1	0	0	HEXANOL	NONANAL
134	unpaired	β - ALANINE	0	0	0	0	0	1	0	0	HEXANOL	NONANAL
135	unpaired	β - ALANINE	0	0	0	1	1	1	0	1	HEXANOL	NONANAL
136	unpaired	β - ALANINE	0	0	0	0	0	0	0	0	HEXANOL	NONANAL
137	unpaired	β - ALANINE	0	0	0	0	0	0	0	0	HEXANOL	NONANAL
138	unpaired	β - ALANINE	0	0	0	0	0	0	0	0	HEXANOL	NONANAL
139	unpaired	β - ALANINE	0	0	0	0	0	0	0	0	HEXANOL	NONANAL
140	unpaired	β - ALANINE	0	0	0	0	0	0	0	0	HEXANOL	NONANAL
141	unpaired	β - ALANINE	0	0	0	0	0	0	0	0	HEXANOL	NONANAL
142	unpaired	β - ALANINE	0	0	0	0	0	0	0	0	HEXANOL	NONANAL
143	unpaired	β - ALANINE	0	0	0	0	0	0	0	0	HEXANOL	NONANAL
144	unpaired	β - ALANINE	0	0	0	1			0	1	HEXANOL	NONANAL

### Sheet: Taurine
ID	group	treat	1	2	3	4	TEST	NOD	learn	ACQS	CS	NOD
1	paired	C	0	0	1	1	1	1	0	2	NONANAL	HEXANOL
2	paired	C	0	1	1	1	1	1	0	3	NONANAL	HEXANOL
3	paired	C	0	0	1	1	1	1	0	2	NONANAL	HEXANOL
4	paired	C	0	1	1	1	1	1	0	3	NONANAL	HEXANOL
5	paired	C	0	1	1	1	1	1	0	3	NONANAL	HEXANOL
6	paired	C	0	1	1	1	1	1	0	3	NONANAL	HEXANOL
7	paired	C	0	1	1	0	1	1	0	2	NONANAL	HEXANOL
8	paired	C	0	1	1	1	1	1	0	3	NONANAL	HEXANOL
9	paired	C	0	0	0	1	0	0	0	1	NONANAL	HEXANOL
10	paired	C	0	0	1	1	1	0	1	2	NONANAL	HEXANOL
11	paired	C	0	1	1	1	1	1	0	3	NONANAL	HEXANOL
12	paired	C	0	0	0	1	0	0	0	1	NONANAL	HEXANOL
13	paired	C	0	0	0	1	1	1	0	1	NONANAL	HEXANOL
14	paired	C	0	0	0	0	1	1	0	0	NONANAL	HEXANOL
15	paired	C	0	0	0	0	0	0	0	0	NONANAL	HEXANOL
16	paired	C	0	0	0	0	1	1	0	0	NONANAL	HEXANOL
17	paired	C	0	1	1	1	1	1	0	3	NONANAL	HEXANOL
18	paired	C	0	0	0	1	1	0	1	1	NONANAL	HEXANOL
19	paired	C	0	0	0	0	1	0	1	0	NONANAL	HEXANOL
20	paired	C	0	0	0	0	0	0	0	0	NONANAL	HEXANOL
21	paired	C	0	0	1	1	1	1	0	2	HEXANOL	NONANAL
22	paired	C	0	1	1	1	1	1	0	3	HEXANOL	NONANAL
23	paired	C	0	0	1	1	1	1	0	2	HEXANOL	NONANAL
24	paired	C	0	1	1	1	1	1	0	3	HEXANOL	NONANAL
25	paired	C	0	0	1	1	0	0	0	2	HEXANOL	NONANAL
26	paired	C	0	0	1	1	1	1	0	2	HEXANOL	NONANAL
27	paired	C	0	0	0	1	1	1	0	1	HEXANOL	NONANAL
28	paired	C	0	0	0	1	0	0	0	1	HEXANOL	NONANAL
29	paired	C	0	1	1	1	1	1	0	3	HEXANOL	NONANAL
30	paired	C	0	0	0	1	1	1	0	1	HEXANOL	NONANAL
31	paired	C	0	1	1	1	1	1	0	3	HEXANOL	NONANAL
32	paired	C	0	1	1	1	1	1	0	3	HEXANOL	NONANAL
33	paired	C	0	0	1	1	1	1	0	2	HEXANOL	NONANAL
34	paired	C	0	0	0	0	1	0	1	0	HEXANOL	NONANAL
35	paired	C	0	1	1	1	1	1	0	3	HEXANOL	NONANAL
36	paired	C	0	0	1	1	1	1	0	2	HEXANOL	NONANAL
37	paired	C	0	1	1	1	1	1	0	3	HEXANOL	NONANAL
38	paired	TAURINE	0	1	1	0	1	1	0	2	NONANAL	HEXANOL
39	paired	TAURINE	0	0	1	1	1	1	0	2	NONANAL	HEXANOL
40	paired	TAURINE	0	0	0	0	0	0	0	0	NONANAL	HEXANOL
41	paired	TAURINE	0	1	1	1	1	0	1	3	NONANAL	HEXANOL
42	paired	TAURINE	0	1	1	0	1	1	0	2	NONANAL	HEXANOL
43	paired	TAURINE	0	0	0	1	1	1	0	1	NONANAL	HEXANOL
44	paired	TAURINE	0	1	0	0	1	1	0	1	NONANAL	HEXANOL
45	paired	TAURINE	0	1	1	1	1	1	0	3	NONANAL	HEXANOL
46	paired	TAURINE	0	0	1	1	1	1	0	2	NONANAL	HEXANOL
47	paired	TAURINE	0	0	0	0	1	1	0	0	NONANAL	HEXANOL
48	paired	TAURINE	0	0	0	0	1	1	0	0	NONANAL	HEXANOL
49	paired	TAURINE	0	1	1	1	1	1	0	3	NONANAL	HEXANOL
50	paired	TAURINE	0	0	0	0	1	1	0	0	NONANAL	HEXANOL
51	paired	TAURINE	0	0	0	0	0	1	0	0	NONANAL	HEXANOL
52	paired	TAURINE	0	0	0	1	1	0	1	1	NONANAL	HEXANOL
53	paired	TAURINE	0	0	0	0	1	0	1	0	NONANAL	HEXANOL
54	paired	TAURINE	0	0	0	0	0	0	0	0	NONANAL	HEXANOL
55	paired	TAURINE	0	1	1	1	1	1	0	3	NONANAL	HEXANOL
56	paired	TAURINE	0	0	1	1	1	1	0	2	HEXANOL	NONANAL
57	paired	TAURINE	0	0	0	1	1	0	1	1	HEXANOL	NONANAL
58	paired	TAURINE	0	0	1	0	0	0	0	1	HEXANOL	NONANAL
59	paired	TAURINE	0	0	1	1	1	1	0	2	HEXANOL	NONANAL
60	paired	TAURINE	0	0	1	1	1	0	1	2	HEXANOL	NONANAL
61	paired	TAURINE	0	0	1	1	1	0	1	2	HEXANOL	NONANAL
62	paired	TAURINE	0	1	1	1	1	1	0	3	HEXANOL	NONANAL
63	paired	TAURINE	0	0	0	0	1	1	0	0	HEXANOL	NONANAL
64	paired	TAURINE	0	0	1	1	1	0	1	2	HEXANOL	NONANAL
65	paired	TAURINE	0	1	1	1	1	1	0	3	HEXANOL	NONANAL
66	paired	TAURINE	0	1	1	0	1	1	0	2	HEXANOL	NONANAL
67	paired	TAURINE	0	0	0	1	1	0	1	1	HEXANOL	NONANAL
68	paired	TAURINE	0	0	1	0	1	1	0	1	HEXANOL	NONANAL
69	paired	TAURINE	0	0	0	0	1	1	0	0	HEXANOL	NONANAL
70	paired	TAURINE	0	0	0	0	1	0	1	0	HEXANOL	NONANAL
71	paired	TAURINE	0	0	0	0	1	0	1	0	HEXANOL	NONANAL
72	paired	TAURINE	0	0	0	1	1	0	1	1	HEXANOL	NONANAL
73	paired	TAURINE	0	1	1	1	1	0	1	3	HEXANOL	NONANAL
74	unpaired	C	0	0	0	0	0	0	0	0	NONANAL	HEXANOL
75	unpaired	C	0	0	0	0	0	0	0	0	NONANAL	HEXANOL
76	unpaired	C	0	0	0	0	0	0	0	0	NONANAL	HEXANOL
77	unpaired	C	0	0	0	0	0	0	0	0	NONANAL	HEXANOL
78	unpaired	C	0	0	0	0	1	1	0	0	NONANAL	HEXANOL
79	unpaired	C	0	0	0	0	0	0	0	0	NONANAL	HEXANOL
80	unpaired	C	0	0	0	0	0	0	0	0	NONANAL	HEXANOL
81	unpaired	C	0	0	0	0	0	0	0	0	NONANAL	HEXANOL
82	unpaired	C	0	0	0	0	0	0	0	0	NONANAL	HEXANOL
83	unpaired	C	0	0	0	0	0	0	0	0	NONANAL	HEXANOL
84	unpaired	C	0	0	0	0	0	0	0	0	NONANAL	HEXANOL
85	unpaired	C	0	0	0	0	0	0	0	0	NONANAL	HEXANOL
86	unpaired	C	0	0	0	0	0	0	0	0	NONANAL	HEXANOL
87	unpaired	C	0	0	0	0	0	0	0	0	NONANAL	HEXANOL
88	unpaired	C	0	0	0	0	0	0	0	0	NONANAL	HEXANOL
89	unpaired	C	0	0	0	0	0	0	0	0	NONANAL	HEXANOL
90	unpaired	C	0	0	0	0	0	0	0	0	NONANAL	HEXANOL
91	unpaired	C	0	0	0	0	0	0	0	0	NONANAL	HEXANOL
92	unpaired	C	0	0	0	0	0	0	0	0	NONANAL	HEXANOL
93	unpaired	C	0	0	0	0	0	0	0	0	NONANAL	HEXANOL
94	unpaired	C	0	0	0	0	0	0	0	0	HEXANOL	NONANAL
95	unpaired	C	0	0	0	0	0	0	0	0	HEXANOL	NONANAL
96	unpaired	C	0	0	0	0	0	0	0	0	HEXANOL	NONANAL
97	unpaired	C	0	0	0	0	0	0	0	0	HEXANOL	NONANAL
98	unpaired	C	0	0	0	0	0	0	0	0	HEXANOL	NONANAL
99	unpaired	C	0	0	0	0	1	0	1	0	HEXANOL	NONANAL
100	unpaired	C	0	0	0	0	0	0	0	0	HEXANOL	NONANAL
101	unpaired	C	0	0	0	0	1	1	0	0	HEXANOL	NONANAL
102	unpaired	C	0	0	0	0	0	0	0	0	HEXANOL	NONANAL
103	unpaired	C	0	0	0	0	0	0	0	0	HEXANOL	NONANAL
104	unpaired	C	0	0	0	0	0	0	0	0	HEXANOL	NONANAL
105	unpaired	C	0	0	0	0	0	0	0	0	HEXANOL	NONANAL
106	unpaired	C	0	0	0	0	0	0	0	0	HEXANOL	NONANAL
107	unpaired	C	0	0	0	0	0	0	0	0	HEXANOL	NONANAL
108	unpaired	C	0	0	0	0	0	0	0	0	HEXANOL	NONANAL
109	unpaired	C	0	0	0	0	0	0	0	0	HEXANOL	NONANAL
110	unpaired	C	0	0	0	1	0	0	0	1	HEXANOL	NONANAL
111	unpaired	TAURINE	0	0	0	0	0	0	0	0	NONANAL	HEXANOL
112	unpaired	TAURINE	0	0	0	0	0	0	0	0	NONANAL	HEXANOL
113	unpaired	TAURINE	0	0	0	0	0	0	0	0	NONANAL	HEXANOL
114	unpaired	TAURINE	0	0	0	0	0	0	0	0	NONANAL	HEXANOL
115	unpaired	TAURINE	0	0	0	0	0	1	0	0	NONANAL	HEXANOL
116	unpaired	TAURINE	0	0	0	0	0	0	0	0	NONANAL	HEXANOL
117	unpaired	TAURINE	0	0	0	0	0	0	0	0	NONANAL	HEXANOL
118	unpaired	TAURINE	0	0	0	0	0	0	0	0	NONANAL	HEXANOL
119	unpaired	TAURINE	0	0	0	0	0	0	0	0	NONANAL	HEXANOL
120	unpaired	TAURINE	0	0	0	0	0	0	0	0	NONANAL	HEXANOL
121	unpaired	TAURINE	0	0	0	0	0	0	0	0	NONANAL	HEXANOL
122	unpaired	TAURINE	0	0	0	0	0	0	0	0	NONANAL	HEXANOL
123	unpaired	TAURINE	0	0	0	0	0	0	0	0	NONANAL	HEXANOL
124	unpaired	TAURINE	0	0	0	0	0	0	0	0	NONANAL	HEXANOL
125	unpaired	TAURINE	0	0	0	0	0	0	0	0	NONANAL	HEXANOL
126	unpaired	TAURINE	0	0	0	0	0	0	0	0	NONANAL	HEXANOL
127	unpaired	TAURINE	0	0	0	0	0	0	0	0	NONANAL	HEXANOL
128	unpaired	TAURINE	0	0	0	0	0	0	0	0	NONANAL	HEXANOL
129	unpaired	TAURINE	0	0	0	0	0	0	0	0	HEXANOL	NONANAL
130	unpaired	TAURINE	0	0	0	0	0	0	0	0	HEXANOL	NONANAL
131	unpaired	TAURINE	0	0	0	0	0	0	0	0	HEXANOL	NONANAL
132	unpaired	TAURINE	0	0	0	0	0	0	0	0	HEXANOL	NONANAL
133	unpaired	TAURINE	0	0	0	0	0	0	0	0	HEXANOL	NONANAL
134	unpaired	TAURINE	0	0	0	0	0	0	0	0	HEXANOL	NONANAL
135	unpaired	TAURINE	0	0	0	0	0	0	0	0	HEXANOL	NONANAL
136	unpaired	TAURINE	0	0	0	0	0	0	0	0	HEXANOL	NONANAL
137	unpaired	TAURINE	0	0	0	0	0	0	0	0	HEXANOL	NONANAL
138	unpaired	TAURINE	0	0	0	0	0	0	0	0	HEXANOL	NONANAL
139	unpaired	TAURINE	0	0	0	0	1	0	1	0	HEXANOL	NONANAL
140	unpaired	TAURINE	0	0	0	0	0	0	0	0	HEXANOL	NONANAL
141	unpaired	TAURINE	0	0	0	0	0	0	0	0	HEXANOL	NONANAL
142	unpaired	TAURINE	0	0	0	0	1	1	0	0	HEXANOL	NONANAL
143	unpaired	TAURINE	0	0	0	0	1	0	1	0	HEXANOL	NONANAL
144	unpaired	TAURINE	0	0	0	0	0	0	0	0	HEXANOL	NONANAL
145	unpaired	TAURINE	0	0	0	0	0	0	0	0	HEXANOL	NONANAL
146	unpaired	TAURINE	0	1	0	0	0	0	0	1	HEXANOL	NONANAL

### Sheet: Citrulline
ID	group	treat	1	2	3	4	TEST	NOD	learn	ACQS	CS	NOD
1	paired	C	0	1	1	1	1	1	0	3	NONANAL	HEXANOL
2	paired	C	0	0	0	1	1	1	0	1	NONANAL	HEXANOL
3	paired	C	0	1	1	1	1	1	0	3	NONANAL	HEXANOL
4	paired	C	0	1	1	1	1	1	0	3	NONANAL	HEXANOL
5	paired	C	0	0	1	1	1	1	0	2	NONANAL	HEXANOL
6	paired	C	0	1	1	1	1	1	0	3	NONANAL	HEXANOL
7	paired	C	0	0	0	0	1	0	1	0	NONANAL	HEXANOL
8	paired	C	0	1	1	1	1	0	1	3	HEXANOL	NONANAL
9	paired	C	0	1	1	1	1	1	0	3	HEXANOL	NONANAL
10	paired	C	0	1	1	1	1	1	0	3	HEXANOL	NONANAL
11	paired	C	0	1	1	1	1	1	0	3	HEXANOL	NONANAL
12	paired	C	0	0	1	1	1	0	1	2	HEXANOL	NONANAL
13	paired	C	0	1	1	1	1	1	0	3	HEXANOL	NONANAL
14	paired	C	0	1	1	1	1	0	1	3	HEXANOL	NONANAL
15	paired	C	0	1	1	1	1	1	0	3	HEXANOL	NONANAL
16	paired	C	0	0	0	0	0	0	0	0	HEXANOL	NONANAL
17	paired	C	0	0	1	1	1	0	1	2	HEXANOL	NONANAL
18	paired	C	0	0	0	0	1	0	1	0	NONANAL	HEXANOL
19	paired	C	0	0	0	0	1	0	1	0	NONANAL	HEXANOL
20	paired	C	0	1	1	1	1	0	1	3	NONANAL	HEXANOL
21	paired	C	0	0	1	1	1	0	1	2	NONANAL	HEXANOL
22	paired	C	0	1	0	1	0	0	0	2	NONANAL	HEXANOL
23	paired	C	0	1	1	1	1	0	1	3	NONANAL	HEXANOL
24	paired	C	0	1	1	1	1	0	1	3	NONANAL	HEXANOL
25	paired	C	0	0	1	1	1	0	1	2	NONANAL	HEXANOL
26	paired	C	0	0	0	0	1	0	1	0	NONANAL	HEXANOL
27	paired	C	0	1	1	1	1	0	1	3	NONANAL	HEXANOL
28	paired	C	0	1	1	1	1	0	1	3	NONANAL	HEXANOL
29	paired	C	0	1	1	1	1	0	1	3	HEXANOL	NONANAL
30	paired	C	0	0	1	0	1	0	1	1	HEXANOL	NONANAL
31	paired	C	0	1	1	1	1	0	1	3	HEXANOL	NONANAL
32	paired	C	0	0	1	1	1	0	1	2	HEXANOL	NONANAL
33	paired	C	0	0	1	1	1	0	1	2	HEXANOL	NONANAL
34	paired	C	0	0	0	0	0	0	0	0	HEXANOL	NONANAL
35	paired	C	0	1	1	1	1	0	1	3	HEXANOL	NONANAL
36	paired	C	0	1	1	1	1	1	0	3	HEXANOL	NONANAL
37	paired	C	0	1	1	1	1	0	1	3	HEXANOL	NONANAL
38	paired	C	0	1	0	0	1	0	1	1	HEXANOL	NONANAL
39	paired	CITRULLINE	0	0	1	1	1	0	1	2	NONANAL	HEXANOL
40	paired	CITRULLINE	0	0	0	1	1	1	0	1	NONANAL	HEXANOL
41	paired	CITRULLINE	0	1	1	1	1	1	0	3	NONANAL	HEXANOL
42	paired	CITRULLINE	0	0	0	1	0	0	0	1	NONANAL	HEXANOL
43	paired	CITRULLINE	0	1	1	1	1	0	1	3	NONANAL	HEXANOL
44	paired	CITRULLINE	0	0	0	1	1	0	1	1	NONANAL	HEXANOL
45	paired	CITRULLINE	0	1	1	1	1	1	0	3	NONANAL	HEXANOL
46	paired	CITRULLINE	0	0	0	1	1	1	0	1	NONANAL	HEXANOL
47	paired	CITRULLINE	0	1	1	1	1	0	1	3	NONANAL	HEXANOL
48	paired	CITRULLINE	0	1	1	0	1	1	0	2	NONANAL	HEXANOL
49	paired	CITRULLINE	0	0	0	0	0	0	0	0	NONANAL	HEXANOL
50	paired	CITRULLINE	0	0	1	0	1	1	0	1	NONANAL	HEXANOL
51	paired	CITRULLINE	0	1	1	1	1	0	1	3	NONANAL	HEXANOL
52	paired	CITRULLINE	0	1	0	1	1	1	0	2	HEXANOL	NONANAL
53	paired	CITRULLINE	0	1	1	1	1	0	1	3	HEXANOL	NONANAL
54	paired	CITRULLINE	0	0	1	1	1	0	1	2	HEXANOL	NONANAL
55	paired	CITRULLINE	0	0	0	1	0	0	0	1	HEXANOL	NONANAL
56	paired	CITRULLINE	0	0	0	1	1	0	1	1	HEXANOL	NONANAL
57	paired	CITRULLINE	0	1	1	1	1	0	1	3	HEXANOL	NONANAL
58	paired	CITRULLINE	0	1	0	1	1	1	0	2	HEXANOL	NONANAL
59	paired	CITRULLINE	0	0	1	1	1	1	0	2	HEXANOL	NONANAL
60	paired	CITRULLINE	0	1	1	1	1	0	1	3	HEXANOL	NONANAL
61	paired	CITRULLINE	0	1	1	1	1	0	1	3	HEXANOL	NONANAL
62	paired	CITRULLINE	0	1	1	1	1	0	1	3	NONANAL	HEXANOL
63	paired	CITRULLINE	0	1	1	1	1	0	1	3	NONANAL	HEXANOL
64	paired	CITRULLINE	0	0	1	1	1	0	1	2	NONANAL	HEXANOL
65	paired	CITRULLINE	0	1	1	1	1	1	0	3	NONANAL	HEXANOL
66	paired	CITRULLINE	0	1	1	1	1	0	1	3	NONANAL	HEXANOL
67	paired	CITRULLINE	0	0	1	1	0	0	0	2	NONANAL	HEXANOL
68	paired	CITRULLINE	0	0	0	0	0	0	0	0	NONANAL	HEXANOL
69	paired	CITRULLINE	0	0	0	0	1	0	1	0	NONANAL	HEXANOL
70	paired	CITRULLINE	0	1	1	1	1	0	1	3	NONANAL	HEXANOL
71	paired	CITRULLINE	0	0	0	0	0	0	0	0	NONANAL	HEXANOL
72	paired	CITRULLINE	0	0	0	0	0	0	0	0	NONANAL	HEXANOL
73	paired	CITRULLINE	0	1	0	0	1	0	1	1	HEXANOL	NONANAL
74	paired	CITRULLINE	0	0	1	1	1	0	1	2	HEXANOL	NONANAL
75	paired	CITRULLINE	0	0	1	1	1	0	1	2	HEXANOL	NONANAL
76	paired	CITRULLINE	0	1	1	1	1	1	0	3	HEXANOL	NONANAL
77	paired	CITRULLINE	0	0	1	1	1	0	1	2	HEXANOL	NONANAL
78	paired	CITRULLINE	0	1	1	1	1	0	1	3	HEXANOL	NONANAL
79	paired	CITRULLINE	0	0	0	0	1	0	1	0	HEXANOL	NONANAL
80	paired	CITRULLINE	0	0	0	0	0	0	0	0	HEXANOL	NONANAL
81	paired	CITRULLINE	0	0	0	0	0	0	0	0	HEXANOL	NONANAL
82	unpaired	C	0	0	0	0	0	0	0	0	NONANAL	HEXANOL
83	unpaired	C	0	0	0	0	0	0	0	0	NONANAL	HEXANOL
84	unpaired	C	0	0	0	0	0	0	0	0	NONANAL	HEXANOL
85	unpaired	C	0	0	0	0	0	0	0	0	NONANAL	HEXANOL
86	unpaired	C	0	0	0	0	0	0	0	0	NONANAL	HEXANOL
87	unpaired	C	0	0	0	0	0	0	0	0	NONANAL	HEXANOL
88	unpaired	C	0	0	0	0	0	0	0	0	NONANAL	HEXANOL
89	unpaired	C	0	0	0	0	0	0	0	0	HEXANOL	NONANAL
90	unpaired	C	0	0	0	0	0	0	0	0	HEXANOL	NONANAL
91	unpaired	C	0	0	0	0	0	0	0	0	HEXANOL	NONANAL
92	unpaired	C	0	0	0	0	0	0	0	0	HEXANOL	NONANAL
93	unpaired	C	0	0	0	0	0	0	0	0	HEXANOL	NONANAL
94	unpaired	C	0	0	0	0	0	0	0	0	HEXANOL	NONANAL
95	unpaired	C	0	0	0	0	0	0	0	0	HEXANOL	NONANAL
96	unpaired	C	0	0	0	0	0	0	0	0	HEXANOL	NONANAL
97	unpaired	C	0	0	0	0	0	0	0	0	HEXANOL	NONANAL
98	unpaired	C	0	0	0	0	1	0	1	0	HEXANOL	NONANAL
99	unpaired	C	0	0	0	0	0	0	0	0	HEXANOL	NONANAL
100	unpaired	C	0	0	0	0	0	0	0	0	NONANAL	HEXANOL
101	unpaired	C	0	0	0	0	0	0	0	0	NONANAL	HEXANOL
102	unpaired	C	0	0	0	0	0	0	0	0	NONANAL	HEXANOL
103	unpaired	C	0	0	0	0	0	0	0	0	NONANAL	HEXANOL
104	unpaired	C	0	0	0	0	0	0	0	0	NONANAL	HEXANOL
105	unpaired	C	0	0	0	1	0	1	0	1	NONANAL	HEXANOL
106	unpaired	C	0	0	0	0	0	0	0	0	NONANAL	HEXANOL
107	unpaired	C	0	0	0	0	0	0	0	0	NONANAL	HEXANOL
108	unpaired	C	0	0	0	0	1	0	1	0	NONANAL	HEXANOL
109	unpaired	C	0	0	0	0	0	0	0	0	NONANAL	HEXANOL
110	unpaired	C	0	0	0	0	0	0	0	0	NONANAL	HEXANOL
111	unpaired	C	0	0	0	0	0	0	0	0	HEXANOL	NONANAL
112	unpaired	C	0	0	0	0	0	0	0	0	HEXANOL	NONANAL
113	unpaired	C	0	0	0	0	0	0	0	0	HEXANOL	NONANAL
114	unpaired	C	0	0	0	0	0	0	0	0	HEXANOL	NONANAL
115	unpaired	C	0	0	0	0	0	0	0	0	HEXANOL	NONANAL
116	unpaired	C	0	0	0	0	0	0	0	0	HEXANOL	NONANAL
117	unpaired	C	0	0	0	0	0	0	0	0	HEXANOL	NONANAL
118	unpaired	C	0	0	0	0	0	0	0	0	HEXANOL	NONANAL
119	unpaired	C	0	0	0	0	0	0	0	0	HEXANOL	NONANAL
120	unpaired	C	0	0	0	0	1	0	1	0	HEXANOL	NONANAL
121	unpaired	C	0	0	0	0	0	0	0	0	HEXANOL	NONANAL
122	unpaired	CITRULLINE	0	0	0	0	0	0	0	0	NONANAL	HEXANOL
123	unpaired	CITRULLINE	0	0	0	0	0	0	0	0	NONANAL	HEXANOL
124	unpaired	CITRULLINE	0	0	0	0	0	0	0	0	NONANAL	HEXANOL
125	unpaired	CITRULLINE	0	0	0	0	1	0	1	0	NONANAL	HEXANOL
126	unpaired	CITRULLINE	0	0	0	0	0	0	0	0	NONANAL	HEXANOL
127	unpaired	CITRULLINE	0	0	0	0	1	1	0	0	NONANAL	HEXANOL
128	unpaired	CITRULLINE	0	0	0	0	1	1	0	0	NONANAL	HEXANOL
129	unpaired	CITRULLINE	0	0	0	0	0	0	0	0	NONANAL	HEXANOL
130	unpaired	CITRULLINE	0	0	0	0	0	0	0	0	NONANAL	HEXANOL
131	unpaired	CITRULLINE	0	0	0	0	0	0	0	0	NONANAL	HEXANOL
132	unpaired	CITRULLINE	0	0	0	0	0	0	0	0	NONANAL	HEXANOL
133	unpaired	CITRULLINE	0	0	0	0	0	0	0	0	NONANAL	HEXANOL
134	unpaired	CITRULLINE	0	0	0	0	0	0	0	0	NONANAL	HEXANOL
135	unpaired	CITRULLINE	0	0	0	0	0	0	0	0	NONANAL	HEXANOL
136	unpaired	CITRULLINE	0	0	0	0	0	0	0	0	HEXANOL	NONANAL
137	unpaired	CITRULLINE	0	0	0	0	0	0	0	0	HEXANOL	NONANAL
138	unpaired	CITRULLINE	0	0	0	0	0	0	0	0	HEXANOL	NONANAL
139	unpaired	CITRULLINE	0	0	0	0	0	0	0	0	HEXANOL	NONANAL
140	unpaired	CITRULLINE	0	0	0	0	0	0	0	0	HEXANOL	NONANAL
141	unpaired	CITRULLINE	0	0	0	0	0	0	0	0	HEXANOL	NONANAL
142	unpaired	CITRULLINE	0	0	0	0	1	0	1	0	HEXANOL	NONANAL
143	unpaired	CITRULLINE	0	0	0	0	0	0	0	0	HEXANOL	NONANAL
144	unpaired	CITRULLINE	0	0	0	0	0	0	0	0	HEXANOL	NONANAL
145	unpaired	CITRULLINE	0	0	0	0	1	0	1	0	HEXANOL	NONANAL
146	unpaired	CITRULLINE	0	0	0	0	0	0	0	0	NONANAL	HEXANOL
147	unpaired	CITRULLINE	0	0	0	0	0	0	0	0	NONANAL	HEXANOL
148	unpaired	CITRULLINE	0	0	0	0	0	1	0	0	NONANAL	HEXANOL
149	unpaired	CITRULLINE	0	0	0	0	0	0	0	0	NONANAL	HEXANOL
150	unpaired	CITRULLINE	0	0	0	0	0	0	0	0	NONANAL	HEXANOL
151	unpaired	CITRULLINE	0	0	0	0	0	0	0	0	NONANAL	HEXANOL
152	unpaired	CITRULLINE	0	0	0	0	0	0	0	0	NONANAL	HEXANOL
153	unpaired	CITRULLINE	0	0	0	0	0	0	0	0	NONANAL	HEXANOL
154	unpaired	CITRULLINE	0	0	1	0	0	0	0	1	NONANAL	HEXANOL
155	unpaired	CITRULLINE	0	0	0	0	0	0	0	0	NONANAL	HEXANOL
156	unpaired	CITRULLINE	0	0	0	0	0	1	0	0	NONANAL	HEXANOL
157	unpaired	CITRULLINE	0	0	0	0	0	0	0	0	HEXANOL	NONANAL
158	unpaired	CITRULLINE	0	0	0	0	0	0	0	0	HEXANOL	NONANAL
159	unpaired	CITRULLINE	0	0	0	0	0	0	0	0	HEXANOL	NONANAL
160	unpaired	CITRULLINE	0	0	0	0	1	0	1	0	HEXANOL	NONANAL
161	unpaired	CITRULLINE	0	0	0	0	0	0	0	0	HEXANOL	NONANAL
162	unpaired	CITRULLINE	0	0	0	0	0	0	0	0	HEXANOL	NONANAL
163	unpaired	CITRULLINE	0	0	0	0	1	0	1	0	HEXANOL	NONANAL

### Sheet: Ornithine
ID	group	treat	1	2	3	4	TEST	NOD	learn	ACQS	CS	NOD
1	paired	C	0	1	1	1	1	1	0	3	NONANAL	HEXANOL
2	paired	C	0	0	1	1	1	1	0	2	NONANAL	HEXANOL
3	paired	C	0	1	1	1	1	1	0	3	NONANAL	HEXANOL
4	paired	C	0	1	1	1	1	1	0	3	NONANAL	HEXANOL
5	paired	C	0	1	1	1	1	1	0	3	NONANAL	HEXANOL
6	paired	C	0	0	1	1	1	1	0	2	NONANAL	HEXANOL
7	paired	C	0	1	1	1	1	1	0	3	NONANAL	HEXANOL
8	paired	C	0	1	1	1	1	1	0	3	NONANAL	HEXANOL
9	paired	C	0	0	1	0	1	1	0	1	NONANAL	HEXANOL
10	paired	C	0	1	1	1				3	NONANAL	HEXANOL
11	paired	C	0	0	1	1	1	1	0	2	NONANAL	HEXANOL
12	paired	C	0	1	1	1	1	1	0	3	HEXANOL	NONANAL
13	paired	C	0	1	1	1	1	0	1	3	HEXANOL	NONANAL
14	paired	C	0	1	1	1	1	1	0	3	HEXANOL	NONANAL
15	paired	C	0	1	1	1	1	1	0	3	HEXANOL	NONANAL
16	paired	C	0	0	1	1	1	1	0	2	HEXANOL	NONANAL
17	paired	C	0	0	0	0	0	0	0	0	HEXANOL	NONANAL
18	paired	C	0	0	1	1	1	1	0	2	HEXANOL	NONANAL
19	paired	C	0	1	1	1	1	0	1	3	HEXANOL	NONANAL
20	paired	C	0	1	1	1	1	1	0	3	HEXANOL	NONANAL
21	paired	C	0	0	1	1	1	0	1	2	HEXANOL	NONANAL
22	paired	C	0	1	1	1	1	1	0	3	HEXANOL	NONANAL
23	paired	C	0	1	1	1	1	0	1	3	NONANAL	HEXANOL
24	paired	C	0	0	1	0	1	0	1	1	NONANAL	HEXANOL
25	paired	C	0	1	1	1	1	0	1	3	NONANAL	HEXANOL
26	paired	C	0	1	1	1	1	1	0	3	NONANAL	HEXANOL
27	paired	C	0	1	1	1	1	0	1	3	NONANAL	HEXANOL
28	paired	C	0	1	1	1	1	0	1	3	NONANAL	HEXANOL
29	paired	C	0	1	1	1	1	0	1	3	NONANAL	HEXANOL
30	paired	C	0	0	1	0	1	0	1	1	NONANAL	HEXANOL
31	paired	C	0	0	0	0	1	0	1	0	HEXANOL	NONANAL
32	paired	C	0	0	1	1	1	0	1	2	HEXANOL	NONANAL
33	paired	C	0	1	1	1	1	0	1	3	HEXANOL	NONANAL
34	paired	C	0	0	1	0	1	0	1	1	HEXANOL	NONANAL
35	paired	C	0	1	1	0	1	0	1	2	HEXANOL	NONANAL
36	paired	C	0	1	1	1	1	0	1	3	HEXANOL	NONANAL
37	paired	C	0	1	1	1	1	0	1	3	HEXANOL	NONANAL
38	paired	C	0	1	1	1	1	0	1	3	HEXANOL	NONANAL
39	paired	C	0	1	1	1	1	0	1	3	HEXANOL	NONANAL
40	paired	C	0	1	0	0	1	0	1	1	HEXANOL	NONANAL
41	paired	ORNITHINE	0	1	1	1	1	1	0	3	NONANAL	HEXANOL
42	paired	ORNITHINE	0	1	1	1	1	1	0	3	NONANAL	HEXANOL
43	paired	ORNITHINE	0	0	0	0	0	0	0	0	NONANAL	HEXANOL
44	paired	ORNITHINE	0	1	1	1	1	1	0	3	NONANAL	HEXANOL
45	paired	ORNITHINE	0	1	1	1	1	1	0	3	NONANAL	HEXANOL
46	paired	ORNITHINE	0	0	1	1	0	0	0	2	NONANAL	HEXANOL
47	paired	ORNITHINE	0	0	1	1	1	1	0	2	NONANAL	HEXANOL
48	paired	ORNITHINE	0	1	0	1	1	1	0	2	NONANAL	HEXANOL
49	paired	ORNITHINE	0	0	1	1	1	1	0	2	NONANAL	HEXANOL
50	paired	ORNITHINE	0	1	1	1	1	0	1	3	HEXANOL	NONANAL
51	paired	ORNITHINE	0	1	1	1	1	1	0	3	HEXANOL	NONANAL
52	paired	ORNITHINE	0	1	1	1	1	0	1	3	HEXANOL	NONANAL
53	paired	ORNITHINE	0	1	1	1	1	1	0	3	HEXANOL	NONANAL
54	paired	ORNITHINE	0	1	1	1	1	1	0	3	HEXANOL	NONANAL
55	paired	ORNITHINE	0	1	1	1	1	1	0	3	HEXANOL	NONANAL
56	paired	ORNITHINE	0	1	1	1	1	1	0	3	HEXANOL	NONANAL
57	paired	ORNITHINE	0	1	1	1	1	1	0	3	HEXANOL	NONANAL
58	paired	ORNITHINE	0	1	1	1	1	0	1	3	HEXANOL	NONANAL
59	paired	ORNITHINE	0	1	1	1	1	1	0	3	HEXANOL	NONANAL
60	paired	ORNITHINE	0	1	1	1	1	1	0	3	NONANAL	HEXANOL
61	paired	ORNITHINE	0	0	1	1	1	1	0	2	NONANAL	HEXANOL
62	paired	ORNITHINE	0	0	1	1	1	0	1	2	NONANAL	HEXANOL
63	paired	ORNITHINE	0	1	1	0	1	0	1	2	NONANAL	HEXANOL
64	paired	ORNITHINE	0	1	1	1	1	1	0	3	NONANAL	HEXANOL
65	paired	ORNITHINE	0	1	1	1	1	1	0	3	NONANAL	HEXANOL
66	paired	ORNITHINE	0	0	1	1	0	0	0	2	NONANAL	HEXANOL
67	paired	ORNITHINE	0	1	1	1	1	1	0	3	NONANAL	HEXANOL
68	paired	ORNITHINE	0	0	0	0	1	0	1	0	NONANAL	HEXANOL
69	paired	ORNITHINE	0	1	1	1	1	1	0	3	NONANAL	HEXANOL
70	paired	ORNITHINE	0	1	1	1	1	1	0	3	NONANAL	HEXANOL
71	paired	ORNITHINE	0	0	1	1	0	0	0	2	HEXANOL	NONANAL
72	paired	ORNITHINE	0	1	1	1	1	1	0	3	HEXANOL	NONANAL
73	paired	ORNITHINE	0	1	1	1	0	0	0	3	HEXANOL	NONANAL
74	paired	ORNITHINE	0	1	1	1	1	0	1	3	HEXANOL	NONANAL
75	paired	ORNITHINE	0	1	1	1	1	1	0	3	HEXANOL	NONANAL
76	paired	ORNITHINE	0	0	1	0	1	0	1	1	HEXANOL	NONANAL
77	paired	ORNITHINE	0	0	0	1	1	0	1	1	HEXANOL	NONANAL
78	paired	ORNITHINE	0	0	0	0	1	0	1	0	HEXANOL	NONANAL
79	paired	ORNITHINE	0	0	1	1	1	0	1	2	HEXANOL	NONANAL
80	paired	ORNITHINE	0	0	1	1	1	0	1	2	HEXANOL	NONANAL
81	unpaired	C	0	0	0	0	0	0	0	0	NONANAL	HEXANOL
82	unpaired	C	0	0	0	0	0	0	0	0	NONANAL	HEXANOL
83	unpaired	C	0	0	0	0	0	0	0	0	NONANAL	HEXANOL
84	unpaired	C	0	0	0	0	0	0	0	0	NONANAL	HEXANOL
85	unpaired	C	0	0	0	0	0	0	0	0	NONANAL	HEXANOL
86	unpaired	C	0	0	0	0	0	0	0	0	NONANAL	HEXANOL
87	unpaired	C	0	0	0	0	0	1	0	0	NONANAL	HEXANOL
88	unpaired	C	0	0	1	0	0	1	0	1	NONANAL	HEXANOL
89	unpaired	C	0	0	0	0	0	0	0	0	NONANAL	HEXANOL
90	unpaired	C	0	0	0	0	0	1	0	0	NONANAL	HEXANOL
91	unpaired	C	0	0	0	0	0	0	0	0	HEXANOL	NONANAL
92	unpaired	C	0	0	0	0	0	0	0	0	HEXANOL	NONANAL
93	unpaired	C	0	0	0	0	0	0	0	0	HEXANOL	NONANAL
94	unpaired	C	0	0	0	0	0	0	0	0	HEXANOL	NONANAL
95	unpaired	C	0	0	1	0	0	0	0	1	HEXANOL	NONANAL
96	unpaired	C	0	0	0	0	0	0	0	0	HEXANOL	NONANAL
97	unpaired	C	0	0	0	0	0	1	0	0	HEXANOL	NONANAL
98	unpaired	C	0	0	0	0	0	0	0	0	HEXANOL	NONANAL
99	unpaired	C	0	0	0	0	0	0	0	0	HEXANOL	NONANAL
100	unpaired	C	0	0	0	0	0	0	0	0	HEXANOL	NONANAL
101	unpaired	C	0	0	0	0	1	0	1	0	NONANAL	HEXANOL
102	unpaired	C	0	0	0	0	0	0	0	0	NONANAL	HEXANOL
103	unpaired	C	0	0	0	0	1	0	1	0	NONANAL	HEXANOL
104	unpaired	C	0	0	0	0	0	0	0	0	NONANAL	HEXANOL
105	unpaired	C	0	0	0	0	0	1	0	0	NONANAL	HEXANOL
106	unpaired	C	0	0	0	0	0	0	0	0	NONANAL	HEXANOL
107	unpaired	C	0	0	0	0	0	0	0	0	NONANAL	HEXANOL
108	unpaired	C	0	0	0	0	0	0	0	0	HEXANOL	NONANAL
109	unpaired	C	0	0	0	1	1	1	0	1	HEXANOL	NONANAL
110	unpaired	C	0	0	0	0	0	0	0	0	HEXANOL	NONANAL
111	unpaired	C	0	0	0	0	0	0	0	0	HEXANOL	NONANAL
112	unpaired	C	0	0	0	0	0	0	0	0	HEXANOL	NONANAL
113	unpaired	C	0	0	0	0	0	0	0	0	HEXANOL	NONANAL
114	unpaired	C	0	0	0	0	0	0	0	0	HEXANOL	NONANAL
115	unpaired	C	0	0	0	0	0	0	0	0	HEXANOL	NONANAL
116	unpaired	C	0	0	0	0	0	0	0	0	HEXANOL	NONANAL
117	unpaired	C	0	0	0	0	0	0	0	0	HEXANOL	NONANAL
118	unpaired	ORNITHINE	0	0	0	0	0	1	0	0	NONANAL	HEXANOL
119	unpaired	ORNITHINE	0	0	0	0	1	0	1	0	NONANAL	HEXANOL
120	unpaired	ORNITHINE	0	0	0	0	0	0	0	0	NONANAL	HEXANOL
121	unpaired	ORNITHINE	0	0	0	0	1	1	0	0	NONANAL	HEXANOL
122	unpaired	ORNITHINE	0	0	0	0	0	0	0	0	NONANAL	HEXANOL
123	unpaired	ORNITHINE	0	0	0	0	0	0	0	0	NONANAL	HEXANOL
124	unpaired	ORNITHINE	0	0	0	0	0	0	0	0	NONANAL	HEXANOL
125	unpaired	ORNITHINE	0	0	0	0	0	0	0	0	NONANAL	HEXANOL
126	unpaired	ORNITHINE	0	0	0	0	0	0	0	0	HEXANOL	NONANAL
127	unpaired	ORNITHINE	0	0	0	0	0	0	0	0	HEXANOL	NONANAL
128	unpaired	ORNITHINE	0	0	0	0	1	0	1	0	HEXANOL	NONANAL
129	unpaired	ORNITHINE	0	0	0	0	1	0	1	0	HEXANOL	NONANAL
130	unpaired	ORNITHINE	0	0	0	0	0	0	0	0	HEXANOL	NONANAL
131	unpaired	ORNITHINE	0	0	0	0	0	0	0	0	HEXANOL	NONANAL
132	unpaired	ORNITHINE	0	1	1	1	1	1	0	3	HEXANOL	NONANAL
133	unpaired	ORNITHINE	0	0	0	0	0	0	0	0	HEXANOL	NONANAL
134	unpaired	ORNITHINE	0	0	0	0	0	0	0	0	NONANAL	HEXANOL
135	unpaired	ORNITHINE	0	0	0	0	0	1	0	0	NONANAL	HEXANOL
136	unpaired	ORNITHINE	0	0	0	0	0	0	0	0	NONANAL	HEXANOL
137	unpaired	ORNITHINE	0	0	0	0	0	0	0	0	NONANAL	HEXANOL
138	unpaired	ORNITHINE	0	0	0	0	0	0	0	0	NONANAL	HEXANOL
139	unpaired	ORNITHINE	0	0	0	0	0	0	0	0	NONANAL	HEXANOL
140	unpaired	ORNITHINE	0	0	0	0	0	0	0	0	NONANAL	HEXANOL
141	unpaired	ORNITHINE	0	0	0	0	0	0	0	0	NONANAL	HEXANOL
142	unpaired	ORNITHINE	0	0	0	0	0	0	0	0	NONANAL	HEXANOL
143	unpaired	ORNITHINE	0	0	0	0	0	0	0	0	NONANAL	HEXANOL
144	unpaired	ORNITHINE	0	0	0	0	0	0	0	0	HEXANOL	NONANAL
145	unpaired	ORNITHINE	0	0	0	0	0	0	0	0	HEXANOL	NONANAL
146	unpaired	ORNITHINE	0	0	1	0	0	1	0	1	HEXANOL	NONANAL
147	unpaired	ORNITHINE	0	0	0	0	0	0	0	0	HEXANOL	NONANAL
148	unpaired	ORNITHINE	0	0	0	0	0	0	0	0	HEXANOL	NONANAL
149	unpaired	ORNITHINE	0	0	1	0	0	0	0	1	HEXANOL	NONANAL
150	unpaired	ORNITHINE	0	0	0	0	0	0	0	0	HEXANOL	NONANAL
151	unpaired	ORNITHINE	0	1	0	0	0	0	0	1	HEXANOL	NONANAL
152	unpaired	ORNITHINE	0	0	0	0	0	0	0	0	HEXANOL	NONANAL
153	unpaired	ORNITHINE	0	0	0	0	0	0	0	0	HEXANOL	NONANAL
154	unpaired	ORNITHINE	0	0	0	0	0	0	0	0	HEXANOL	NONANAL
